# The extrachromosomal circular DNAs of the rice blast pathogen *Magnaporthe oryzae* contain a wide variety of LTR retrotransposons, genes, and effectors

**DOI:** 10.1101/2021.10.12.464130

**Authors:** Pierre M. Joubert, Ksenia V. Krasileva

**Affiliations:** Department of Plant and Microbial Biology, University of California, Berkeley, CA 94720, USA

**Keywords:** Extrachromosomal circular DNA, fungal plant pathogen, LTR retrotransposons, rice blast

## Abstract

**Background:** One of the ways genomes respond to stress is by producing extrachromosomal circular DNAs (eccDNAs). EccDNAs can contain genes and dramatically increase their copy number. They can also reinsert into the genome, generating structural variation. They have been shown to provide a source of phenotypic and genotypic plasticity in several species. However, whole circularome studies have so far been limited to a few model organisms. Fungal plant pathogens are a serious threat to global food security in part because of their rapid adaptation to disease prevention strategies. Understanding the mechanisms fungal pathogens use to escape disease control is paramount to curbing their threat.

**Results:** We present a whole circularome sequencing study of the rice blast pathogen *Magnaporthe oryzae*. We find that *M. oryzae* has a highly diverse circularome containing many genes and showing evidence of large LTR retrotransposon activity. We find that genes enriched on eccDNAs in *M. oryzae* occur in genomic regions prone to presence-absence variation and that disease associated genes are frequently on eccDNAs. Finally, we find that a subset of genes is never present on eccDNAs in our data, which indicates that the presence of these genes on eccDNAs is selected against.

**Conclusions:** Our study paves the way to understanding how eccDNAs contribute to adaptation in *M. oryzae*. Our analysis also reveals how *M. oryzae* eccDNAs differ from those of other species and highlights the need for further comparative characterization of eccDNAs across species to gain a better understanding of these molecules.
