## Additional File 10 for "The extrachromosomal circular DNAs of the rice blast pathogen *Magnaporthe oryzae* contain a wide variety of LTR retrotransposons, genes, and effectors"

ERR1830504	NC_029256.1	1607431	1607717	2
ERR1830503	NC_029256.1	2876544	2877061	2
ERR1830503	NC_029256.1	3607323	3607743	2
ERR1830502	NC_029256.1	4066435	4067065	2
ERR1830503	NC_029256.1	5415113	5415669	6
ERR1830503	NC_029256.1	5557063	5557625	2
ERR1830503	NC_029256.1	5971340	5971695	2
ERR1830503	NC_029256.1	8576137	8576672	6
ERR1830503	NC_029256.1	8828456	8828815	2
ERR1830503	NC_029256.1	10055248	10055572	2
ERR1830503	NC_029256.1	11264963	11265298	2
ERR1830504	NC_029256.1	14546573	14546748	13
ERR1830502	NC_029256.1	14635783	14636115	13
ERR1830503	NC_029256.1	16205126	16205457	2
ERR1830503	NC_029256.1	17625063	17625490	2
ERR1830503	NC_029256.1	20712510	20713016	2
ERR1830503	NC_029256.1	21920888	21921112	4
ERR1830503	NC_029256.1	21983801	21984163	2
ERR1830502	NC_029256.1	23220510	23221069	2
ERR1830502	NC_029256.1	23460719	23461113	3
ERR1830503	NC_029256.1	24972375	24972715	10
ERR1830503	NC_029256.1	26971861	26973006	2
ERR1830503	NC_029256.1	28496261	28496770	2
ERR1830503	NC_029256.1	29327188	29327625	4
ERR1830502	NC_029256.1	30197448	30197934	8
ERR1830504	NC_029256.1	30197448	30197934	9
ERR1830503	NC_029256.1	30987373	30988122	5
ERR1830503	NC_029256.1	31258846	31259334	4
ERR1830503	NC_029256.1	31290150	31290614	2
ERR1830503	NC_029256.1	31934872	31935597	2
ERR1830504	NC_029256.1	32536680	32537326	2
ERR1830504	NC_029256.1	33518756	33519391	2
ERR1830503	NC_029256.1	33536229	33536562	2
ERR1830503	NC_029256.1	33558649	33559143	2
ERR1830503	NC_029256.1	33560392	33560993	3
ERR1830503	NC_029256.1	33560545	33561058	2
ERR1830503	NC_029256.1	33560556	33561028	2
ERR1830503	NC_029256.1	33560560	33561135	2
ERR1830503	NC_029256.1	33560603	33561068	2
ERR1830502	NC_029256.1	33560658	33561108	2
ERR1830503	NC_029256.1	36196445	36197122	5
ERR1830502	NC_029256.1	37502479	37502891	2
ERR1830503	NC_029256.1	37681510	37682200	3
ERR1830503	NC_029256.1	38416481	38416865	4
ERR1830503	NC_029256.1	39723343	39723692	3
ERR1830503	NC_029256.1	40721936	40722685	3
ERR1830503	NC_029256.1	41822701	41823104	7
ERR1830502	NC_029256.1	41908379	41909152	2
ERR1830502	NC_029256.1	42102022	42102432	3
ERR1830503	NC_029256.1	42160894	42161492	2
ERR1830502	NC_029256.1	42339406	42339805	2
ERR1830502	NC_029257.1	1057460	1057942	2
ERR1830503	NC_029257.1	3190254	3190927	2
ERR1830503	NC_029257.1	6107736	6108079	2
ERR1830503	NC_029257.1	7031520	7031945	3
ERR1830502	NC_029257.1	7596222	7596771	2
ERR1830504	NC_029257.1	7718135	7718463	4
ERR1830503	NC_029257.1	10208505	10209159	6
ERR1830503	NC_029257.1	14258087	14258594	2
ERR1830504	NC_029257.1	14272074	14272784	2
ERR1830503	NC_029257.1	14825267	14825635	2
ERR1830503	NC_029257.1	14852310	14852921	7
ERR1830503	NC_029257.1	18437891	18438318	5
ERR1830503	NC_029257.1	20096991	20097566	4
ERR1830503	NC_029257.1	23044571	23044935	2
ERR1830504	NC_029257.1	24056071	24056441	2
ERR1830503	NC_029257.1	26995476	26995763	2
ERR1830502	NC_029257.1	27273627	27274088	2
ERR1830502	NC_029257.1	28323579	28323922	2
ERR1830503	NC_029257.1	29780189	29780547	3
ERR1830503	NC_029257.1	29802059	29802784	5
ERR1830503	NC_029257.1	30422057	30422577	2
ERR1830503	NC_029257.1	32592135	32592579	2
ERR1830503	NC_029257.1	32977195	32977670	2
ERR1830503	NC_029257.1	33080932	33081286	16
ERR1830502	NC_029257.1	35631611	35632394	4
ERR1830503	NC_029257.1	35714062	35714728	3
ERR1830503	NC_029258.1	2452594	2452894	3
ERR1830503	NC_029258.1	2881823	2882368	2
ERR1830503	NC_029258.1	3320395	3321266	3
ERR1830502	NC_029258.1	4769148	4769550	2
ERR1830503	NC_029258.1	7579650	7580051	2
ERR1830502	NC_029258.1	9652272	9652623	2
ERR1830504	NC_029258.1	13986504	13987200	2
ERR1830503	NC_029258.1	14331197	14331686	21
ERR1830503	NC_029258.1	15272020	15272623	2
ERR1830502	NC_029258.1	18155512	18155831	2
ERR1830502	NC_029258.1	19603050	19603316	2
ERR1830502	NC_029258.1	22569598	22569986	2
ERR1830502	NC_029258.1	22701921	22702354	2
ERR1830503	NC_029258.1	23404321	23404797	3
ERR1830503	NC_029258.1	26328300	26328998	2
ERR1830503	NC_029258.1	27738122	27738651	5
ERR1830503	NC_029258.1	28378915	28379279	2
ERR1830503	NC_029258.1	28473008	28473514	2
ERR1830502	NC_029258.1	29555604	29556005	2
ERR1830503	NC_029258.1	31816114	31816701	2
ERR1830503	NC_029258.1	31816132	31816705	2
ERR1830504	NC_029258.1	32607968	32608250	2
ERR1830502	NC_029259.1	1805677	1806234	2
ERR1830503	NC_029259.1	3591932	3592419	2
ERR1830503	NC_029259.1	5842754	5843125	4
ERR1830503	NC_029259.1	7966168	7966881	2
ERR1830503	NC_029259.1	9100513	9107252	3
ERR1830503	NC_029259.1	9101019	9101515	3
ERR1830502	NC_029259.1	9101044	9101776	2
ERR1830503	NC_029259.1	9101044	9101489	2
ERR1830503	NC_029259.1	9101050	9101497	4
ERR1830503	NC_029259.1	9116934	9117529	2
ERR1830503	NC_029259.1	9116939	9117426	2
ERR1830502	NC_029259.1	9116994	9117452	2
ERR1830504	NC_029259.1	9116994	9117452	2
ERR1830503	NC_029259.1	9124927	9125737	2
ERR1830503	NC_029259.1	9125532	9126001	3
ERR1830503	NC_029259.1	9125551	9125981	3
ERR1830504	NC_029259.1	9134653	9135105	2
ERR1830503	NC_029259.1	9139553	9139940	2
ERR1830502	NC_029259.1	9188529	9189112	2
ERR1830502	NC_029259.1	9192080	9192541	2
ERR1830503	NC_029259.1	9209141	9209636	3
ERR1830503	NC_029259.1	9209271	9210078	2
ERR1830503	NC_029259.1	9607201	9607743	2
ERR1830502	NC_029259.1	11047682	11048072	2
ERR1830503	NC_029259.1	12222797	12223169	2
ERR1830502	NC_029259.1	12384844	12385658	2
ERR1830503	NC_029259.1	13061261	13061550	6
ERR1830503	NC_029259.1	14723930	14724773	16
ERR1830502	NC_029259.1	16104310	16104589	2
ERR1830503	NC_029259.1	16178708	16179152	2
ERR1830503	NC_029259.1	16950962	16951504	2
ERR1830503	NC_029259.1	17018897	17019453	3
ERR1830502	NC_029259.1	17998752	17999148	2
ERR1830504	NC_029259.1	21377720	21378305	2
ERR1830503	NC_029259.1	21966099	21966846	2
ERR1830503	NC_029259.1	22223032	22223500	2
ERR1830503	NC_029259.1	22366695	22367443	3
ERR1830503	NC_029259.1	22922038	22922603	2
ERR1830503	NC_029259.1	24411107	24411742	12
ERR1830503	NC_029259.1	25320667	25321121	7
ERR1830503	NC_029259.1	27657552	27657958	7
ERR1830503	NC_029259.1	30947248	30947604	5
ERR1830502	NC_029259.1	33389322	33389823	7
ERR1830503	NC_029259.1	34605468	34606381	3
ERR1830504	NC_029260.1	2792725	2793056	6
ERR1830503	NC_029260.1	7955349	7955741	3
ERR1830504	NC_029260.1	8262322	8262967	2
ERR1830504	NC_029260.1	8262398	8262912	6
ERR1830503	NC_029260.1	10342375	10343427	5
ERR1830503	NC_029260.1	12455793	12456254	4
ERR1830503	NC_029260.1	12631240	12631972	3
ERR1830503	NC_029260.1	13040825	13041211	2
ERR1830503	NC_029260.1	14277483	14277824	2
ERR1830503	NC_029260.1	15843826	15844240	2
ERR1830503	NC_029260.1	20883070	20883361	2
ERR1830503	NC_029260.1	23513572	23514438	2
ERR1830503	NC_029260.1	25220398	25220962	3
ERR1830504	NC_029260.1	25358938	25359288	2
ERR1830503	NC_029260.1	26071607	26072206	2
ERR1830503	NC_029260.1	27440876	27441221	2
ERR1830503	NC_029260.1	27538384	27539331	2
ERR1830504	NC_029260.1	27538466	27539331	2
ERR1830502	NC_029260.1	27939971	27940294	3
ERR1830502	NC_029260.1	28857558	28857927	2
ERR1830503	NC_029260.1	29661225	29661680	2
ERR1830503	NC_029261.1	280367	280772	2
ERR1830503	NC_029261.1	1636398	1636806	3
ERR1830503	NC_029261.1	3155100	3155492	4
ERR1830502	NC_029261.1	4042024	4042560	2
ERR1830503	NC_029261.1	4124546	4124870	2
ERR1830503	NC_029261.1	5469271	5469805	2
ERR1830503	NC_029261.1	8374639	8374871	2
ERR1830504	NC_029261.1	10102584	10103026	4
ERR1830503	NC_029261.1	12553733	12554691	2
ERR1830503	NC_029261.1	13521980	13522629	3
ERR1830503	NC_029261.1	16896021	16896323	2
ERR1830503	NC_029261.1	22394944	22395687	3
ERR1830504	NC_029261.1	23569604	23570038	2
ERR1830504	NC_029261.1	24024851	24025265	2
ERR1830503	NC_029261.1	24983970	24984397	3
ERR1830503	NC_029261.1	26945204	26945690	2
ERR1830503	NC_029261.1	27656859	27657797	2
ERR1830503	NC_029261.1	27907519	27907895	3
ERR1830504	NC_029261.1	28182531	28183312	2
ERR1830503	NC_029261.1	31217452	31217818	2
ERR1830503	NC_029262.1	117324	117837	2
ERR1830503	NC_029262.1	576238	576871	2
ERR1830504	NC_029262.1	3348221	3348685	2
ERR1830502	NC_029262.1	13352930	13353290	2
ERR1830503	NC_029262.1	14238867	14239364	2
ERR1830504	NC_029262.1	19381477	19381776	2
ERR1830503	NC_029262.1	21127249	21127743	4
ERR1830503	NC_029262.1	22997550	22998067	3
ERR1830503	NC_029262.1	23185952	23186449	2
ERR1830503	NC_029262.1	23185954	23186410	4
ERR1830503	NC_029262.1	23437424	23437898	3
ERR1830504	NC_029262.1	23835471	23835898	2
ERR1830503	NC_029262.1	26697610	26698908	2
ERR1830504	NC_029262.1	26697826	26698908	2
ERR1830503	NC_029262.1	26697935	26698908	3
ERR1830503	NC_029262.1	26698106	26698908	2
ERR1830502	NC_029262.1	26698194	26698908	2
ERR1830502	NC_029262.1	26698258	26698908	4
ERR1830503	NC_029262.1	26698258	26698908	13
ERR1830502	NC_029262.1	26698261	26698908	2
ERR1830503	NC_029262.1	26698261	26698908	10
ERR1830503	NC_029262.1	26698418	26698908	5
ERR1830502	NC_029262.1	26698445	26698908	3
ERR1830503	NC_029262.1	26698445	26698908	4
ERR1830502	NC_029262.1	26698601	26698908	11
ERR1830503	NC_029262.1	26919601	26920103	18
ERR1830503	NC_029262.1	27584212	27584703	2
ERR1830503	NC_029262.1	29034238	29035205	2
ERR1830503	NC_029262.1	29042683	29043005	23
ERR1830503	NC_029262.1	29408666	29409310	2
ERR1830502	NC_029263.1	545409	545681	6
ERR1830504	NC_029263.1	545409	545681	10
ERR1830503	NC_029263.1	1729346	1729554	2
ERR1830502	NC_029263.1	2188892	2189458	3
ERR1830503	NC_029263.1	2293496	2293840	2
ERR1830503	NC_029263.1	2335370	2335884	2
ERR1830503	NC_029263.1	2760042	2760609	2
ERR1830503	NC_029263.1	5257556	5258365	5
ERR1830502	NC_029263.1	5818243	5818478	2
ERR1830504	NC_029263.1	6612694	6613243	2
ERR1830502	NC_029263.1	7168581	7169031	2
ERR1830502	NC_029263.1	7780275	7780661	2
ERR1830503	NC_029263.1	9245208	9245703	2
ERR1830503	NC_029263.1	9245210	9245653	3
ERR1830503	NC_029263.1	9245218	9245619	3
ERR1830502	NC_029263.1	9270274	9270753	2
ERR1830503	NC_029263.1	9275556	9276184	2
ERR1830503	NC_029263.1	9275700	9276269	2
ERR1830503	NC_029263.1	11524062	11524461	4
ERR1830503	NC_029263.1	19422682	19423279	4
ERR1830503	NC_029263.1	22117817	22118429	6
ERR1830503	NC_029263.1	22324418	22324960	3
ERR1830503	NC_029263.1	22324546	22325091	2
ERR1830503	NC_029263.1	22324591	22325049	2
ERR1830503	NC_029263.1	25029778	25030683	3
ERR1830502	NC_029263.1	26540170	26540788	4
ERR1830503	NC_029264.1	1531050	1531434	3
ERR1830503	NC_029264.1	2279500	2279860	2
ERR1830503	NC_029264.1	3602901	3603230	2
ERR1830503	NC_029264.1	4271507	4272083	6
ERR1830502	NC_029264.1	4708042	4708563	2
ERR1830502	NC_029264.1	4723867	4724279	2
ERR1830503	NC_029264.1	4728982	4729466	2
ERR1830502	NC_029264.1	6514986	6515395	2
ERR1830503	NC_029264.1	7292406	7293351	4
ERR1830503	NC_029264.1	9188767	9189750	3
ERR1830502	NC_029264.1	9630630	9631105	2
ERR1830504	NC_029264.1	10393191	10393628	3
ERR1830503	NC_029264.1	12080260	12080739	3
ERR1830503	NC_029264.1	14644229	14645146	2
ERR1830503	NC_029264.1	15112824	15113151	3
ERR1830502	NC_029264.1	15355863	15356364	3
ERR1830503	NC_029264.1	16284020	16284487	2
ERR1830503	NC_029264.1	17288088	17288459	2
ERR1830503	NC_029264.1	18024078	18024365	23
ERR1830503	NC_029264.1	20843779	20844465	2
ERR1830503	NC_029264.1	21127795	21128493	15
ERR1830503	NC_029264.1	21127867	21128301	2
ERR1830503	NC_029264.1	21311737	21312290	4
ERR1830503	NC_029264.1	21354378	21355305	3
ERR1830503	NC_029265.1	1027700	1028433	2
ERR1830503	NC_029265.1	1027746	1028336	2
ERR1830503	NC_029265.1	1481822	1482375	5
ERR1830503	NC_029265.1	1997437	1997924	11
ERR1830503	NC_029265.1	2108505	2108835	4
ERR1830503	NC_029265.1	3629968	3630755	3
ERR1830503	NC_029265.1	4678950	4679458	3
ERR1830504	NC_029265.1	6886820	6887149	2
ERR1830503	NC_029265.1	8010353	8011058	7
ERR1830502	NC_029265.1	9471457	9471742	2
ERR1830503	NC_029265.1	9723226	9723729	2
ERR1830502	NC_029265.1	10801090	10801568	2
ERR1830503	NC_029265.1	10837333	10838524	2
ERR1830503	NC_029265.1	10837343	10838478	2
ERR1830503	NC_029265.1	10844913	10845689	2
ERR1830504	NC_029265.1	10849973	10850667	2
ERR1830503	NC_029265.1	10853467	10853917	5
ERR1830503	NC_029265.1	10859936	10860265	2
ERR1830502	NC_029265.1	10866040	10866646	2
ERR1830503	NC_029265.1	10874105	10874609	2
ERR1830503	NC_029265.1	10874116	10874576	2
ERR1830503	NC_029265.1	10893106	10893838	2
ERR1830503	NC_029265.1	10893257	10893895	2
ERR1830503	NC_029265.1	10893287	10893761	2
ERR1830503	NC_029265.1	10896052	10897129	2
ERR1830503	NC_029265.1	10905210	10905773	2
ERR1830503	NC_029265.1	10905216	10905712	3
ERR1830502	NC_029265.1	12515731	12516844	2
ERR1830503	NC_029265.1	13558808	13559180	4
ERR1830503	NC_029265.1	15416042	15416437	2
ERR1830502	NC_029265.1	15418927	15419577	3
ERR1830502	NC_029265.1	15418930	15419579	2
ERR1830502	NC_029265.1	15419114	15419577	4
ERR1830502	NC_029265.1	15419180	15419577	2
ERR1830502	NC_029265.1	15419270	15419577	7
ERR1830504	NC_029265.1	15750646	15750965	2
ERR1830503	NC_029265.1	18055230	18055990	5
ERR1830503	NC_029265.1	18361916	18362758	3
ERR1830503	NC_029265.1	20460281	20460904	2
ERR1830503	NC_029265.1	20460397	20461195	2
ERR1830503	NC_029265.1	20463506	20464152	2
ERR1830504	NC_029265.1	20464790	20465433	2
ERR1830502	NC_029265.1	20477603	20478428	2
ERR1830503	NC_029265.1	22790672	22791156	8
ERR1830503	NC_029266.1	995662	996224	2
ERR1830503	NC_029266.1	1994335	1995182	2
ERR1830503	NC_029266.1	4764591	4765110	3
ERR1830503	NC_029266.1	6921197	6921760	2
ERR1830503	NC_029266.1	9593771	9594067	2
ERR1830503	NC_029266.1	11816400	11817104	2
ERR1830503	NC_029266.1	11922382	11922806	3
ERR1830503	NC_029266.1	14005653	14006001	2
ERR1830503	NC_029266.1	14143434	14143903	3
ERR1830502	NC_029266.1	14935831	14936235	3
ERR1830503	NC_029266.1	22914279	22914693	2
ERR1830503	NC_029266.1	23515601	23515879	2
ERR1830503	NC_029266.1	23638466	23639220	4
ERR1830503	NC_029266.1	23742328	23743483	5
ERR1830503	NC_029266.1	26664167	26664557	2
ERR1830503	NC_029266.1	27311453	27311975	3
ERR1830502	NC_029266.1	28711604	28712018	5
ERR1830503	NC_029267.1	3092978	3093348	2
ERR1830503	NC_029267.1	4274146	4274563	2
ERR1830503	NC_029267.1	6273906	6274329	2
ERR1830503	NC_029267.1	6576206	6576900	4
ERR1830503	NC_029267.1	6576209	6576900	2
ERR1830503	NC_029267.1	7384728	7385066	2
ERR1830503	NC_029267.1	8223214	8223864	3
ERR1830502	NC_029267.1	9797521	9797901	2
ERR1830503	NC_029267.1	10278734	10279227	2
ERR1830503	NC_029267.1	10395777	10397150	5
ERR1830502	NC_029267.1	11203780	11204334	2
ERR1830503	NC_029267.1	11562984	11563628	4
ERR1830503	NC_029267.1	12140927	12141275	2
ERR1830503	NC_029267.1	15045989	15046456	4
ERR1830504	NC_029267.1	16171731	16172085	2
ERR1830503	NC_029267.1	17344708	17345546	3
ERR1830503	NC_029267.1	18163855	18164217	2
ERR1830503	NC_029267.1	19827293	19827863	4
ERR1830503	NC_029267.1	20460251	20461285	2
ERR1830503	NC_029267.1	20460938	20461896	2
ERR1830503	NC_029267.1	20460949	20462018	2
ERR1830504	NC_029267.1	20460970	20462154	2
ERR1830503	NC_029267.1	20461032	20461876	5
ERR1830503	NC_029267.1	20461067	20461906	2
ERR1830503	NC_029267.1	20461073	20461874	3
ERR1830503	NC_029267.1	20461079	20461884	2
ERR1830502	NC_029267.1	20461110	20461673	2
ERR1830503	NC_029267.1	20461243	20462183	3
ERR1830503	NC_029267.1	20461412	20461982	2
ERR1830503	NC_029267.1	20461442	20462013	3
ERR1830503	NC_029267.1	20461471	20462155	2
ERR1830503	NC_029267.1	20461503	20461954	3
ERR1830503	NC_029267.1	20461511	20461935	2
ERR1830503	NC_029267.1	20461533	20461884	2
ERR1830503	NC_029267.1	20461555	20462083	2
ERR1830504	NC_029267.1	20462484	20463644	2
ERR1830504	NC_029267.1	20462489	20463514	2
ERR1830502	NC_029267.1	20462624	20463214	2
ERR1830502	NC_029267.1	20462725	20463293	3
ERR1830503	NC_029267.1	20462733	20463283	2
ERR1830503	NC_029267.1	20462744	20463264	2
ERR1830502	NC_029267.1	20462780	20463333	2
ERR1830502	NC_029267.1	20462800	20463354	2
ERR1830503	NC_029267.1	20462800	20463422	2
ERR1830503	NC_029267.1	20462811	20463421	2
ERR1830503	NC_029267.1	20462982	20463476	2
ERR1830503	NC_029267.1	20462982	20463521	2
ERR1830503	NC_029267.1	20463314	20463908	2
ERR1830504	NC_029267.1	20476583	20476988	2
ERR1830504	NC_029267.1	20476671	20476982	2
ERR1830503	NC_029267.1	20478670	20479374	2
ERR1830503	NC_029267.1	20479027	20479725	2
ERR1830503	NC_029267.1	20480892	20481394	2
ERR1830504	NC_029267.1	20499257	20500534	2
ERR1830503	NC_029267.1	20500008	20500654	2
ERR1830503	NC_029267.1	20500291	20500593	2
ERR1830502	NC_029267.1	20500868	20501357	2
ERR1830503	NC_029267.1	20502813	20503523	2
ERR1830503	NC_029267.1	20502828	20503212	3
ERR1830502	NC_029267.1	20502844	20503695	2
ERR1830503	NC_029267.1	20502854	20504208	2
ERR1830503	NC_029267.1	20502862	20503685	2
ERR1830503	NC_029267.1	20502866	20503492	2
ERR1830504	NC_029267.1	20502867	20503325	2
ERR1830503	NC_029267.1	20502868	20503478	2
ERR1830503	NC_029267.1	20502870	20503214	2
ERR1830503	NC_029267.1	20502870	20503514	2
ERR1830503	NC_029267.1	20502873	20503386	2
ERR1830503	NC_029267.1	20502878	20503502	2
ERR1830504	NC_029267.1	20502897	20503439	2
ERR1830502	NC_029267.1	20502903	20503389	2
ERR1830502	NC_029267.1	20502935	20503387	2
ERR1830503	NC_029267.1	20502937	20503541	4
ERR1830503	NC_029267.1	20502943	20503708	2
ERR1830503	NC_029267.1	20502944	20503541	2
ERR1830503	NC_029267.1	20502950	20503457	2
ERR1830503	NC_029267.1	20502954	20503478	2
ERR1830503	NC_029267.1	20503008	20503565	2
ERR1830502	NC_029267.1	20503019	20503458	2
ERR1830503	NC_029267.1	20503056	20503693	2
ERR1830503	NC_029267.1	20503064	20503476	2
ERR1830503	NC_029267.1	20503104	20503573	2
ERR1830503	NC_029267.1	20503161	20503578	2
ERR1830503	NC_029267.1	20503205	20503746	2
ERR1830504	NC_029267.1	20503205	20503808	2
ERR1830504	NC_029267.1	20503219	20503811	2
ERR1830503	NC_029267.1	20503232	20503582	2
ERR1830503	NC_029267.1	20503247	20503767	3
ERR1830503	NC_029267.1	20503250	20503531	3
ERR1830503	NC_029267.1	20503308	20503885	2
ERR1830503	NC_029267.1	20503322	20503945	2
ERR1830503	NC_029267.1	20503354	20504679	2
ERR1830504	NC_029267.1	20503380	20503887	2
ERR1830503	NC_029267.1	20503385	20503847	2
ERR1830503	NC_029267.1	20503397	20503830	2
ERR1830503	NC_029267.1	20503412	20503825	4
ERR1830503	NC_029267.1	20503418	20503831	2
ERR1830503	NC_029267.1	20503462	20503971	2
ERR1830503	NC_029267.1	20503474	20503934	2
ERR1830503	NC_029267.1	20503556	20504088	2
ERR1830503	NC_029267.1	20503599	20503937	2
ERR1830503	NC_029267.1	20503666	20503948	2
ERR1830502	NC_029267.1	20505169	20505563	2
ERR1830502	NC_029267.1	20505532	20505881	2
ERR1830503	NC_029267.1	20506314	20506897	2
ERR1830503	NC_029267.1	20506392	20506957	2
ERR1830502	NC_029267.1	20507248	20507641	2
ERR1830503	NC_029267.1	20507897	20508455	2
ERR1830503	NC_029267.1	20508048	20508569	2
ERR1830503	NC_029267.1	20508092	20508842	2
ERR1830502	NC_029267.1	20508131	20508809	2
ERR1830503	NC_029267.1	20508138	20508798	2
ERR1830503	NC_029267.1	20508183	20508834	3
ERR1830503	NC_029267.1	20508227	20508766	2
ERR1830503	NC_029267.1	20508231	20508775	2
ERR1830503	NC_029267.1	20508231	20508801	2
ERR1830503	NC_029267.1	20508349	20508727	2
ERR1830503	NC_029267.1	20508372	20508727	2
ERR1830503	NC_029267.1	20508374	20508930	2
ERR1830503	NC_029267.1	20508392	20508911	2
ERR1830502	NC_029267.1	20508406	20508747	2
ERR1830502	NC_029267.1	20508416	20508763	2
ERR1830503	NC_029267.1	20508436	20508872	2
ERR1830502	NC_029267.1	20508451	20508957	2
ERR1830502	NC_029267.1	20508488	20508794	2
ERR1830503	NC_029267.1	20509665	20510328	2
ERR1830503	NC_029267.1	20509688	20510182	4
ERR1830503	NC_029267.1	20509703	20510374	2
ERR1830504	NC_029267.1	20509729	20510348	2
ERR1830503	NC_029267.1	20509764	20510337	2
ERR1830503	NC_029267.1	20509767	20510254	2
ERR1830503	NC_029267.1	20509784	20510164	2
ERR1830503	NC_029267.1	20509800	20510420	2
ERR1830503	NC_029267.1	20509802	20510274	2
ERR1830502	NC_029267.1	20509951	20510484	2
ERR1830503	NC_029267.1	20509989	20510465	2
ERR1830504	NC_029267.1	20510130	20510886	2
ERR1830504	NC_029267.1	20511840	20512683	2
ERR1830503	NC_029267.1	20511892	20512367	2
ERR1830502	NC_029267.1	20514349	20514851	2
ERR1830503	NC_029267.1	20516071	20516535	2
ERR1830503	NC_029267.1	20518109	20518804	2
ERR1830503	NC_029267.1	20518135	20518843	2
ERR1830502	NC_029267.1	20519868	20520358	2
ERR1830503	NC_029267.1	20520877	20521847	2
ERR1830502	NC_029267.1	20520908	20521683	2
ERR1830503	NC_029267.1	20520918	20521615	2
ERR1830503	NC_029267.1	20520934	20521650	2
ERR1830503	NC_029267.1	20520946	20521666	2
ERR1830503	NC_029267.1	20520960	20521677	2
ERR1830503	NC_029267.1	20520963	20521474	2
ERR1830503	NC_029267.1	20520980	20521684	2
ERR1830503	NC_029267.1	20521006	20521596	2
ERR1830503	NC_029267.1	20521029	20521549	2
ERR1830503	NC_029267.1	20521036	20521626	3
ERR1830503	NC_029267.1	20521039	20521600	2
ERR1830503	NC_029267.1	20521040	20521673	2
ERR1830503	NC_029267.1	20521053	20522753	2
ERR1830502	NC_029267.1	20521073	20522627	2
ERR1830503	NC_029267.1	20521092	20521601	2
ERR1830503	NC_029267.1	20521136	20521662	2
ERR1830502	NC_029267.1	20521268	20521853	2
ERR1830504	NC_029267.1	20521296	20521759	2
ERR1830503	NC_029267.1	20521297	20521727	2
ERR1830502	NC_029267.1	20521387	20522316	2
ERR1830502	NC_029267.1	20523072	20524265	2
ERR1830504	NC_029267.1	20523074	20524431	2
ERR1830503	NC_029267.1	20523228	20523873	2
ERR1830503	NC_029267.1	20523232	20523899	2
ERR1830503	NC_029267.1	20523257	20524384	2
ERR1830502	NC_029267.1	20523258	20523893	2
ERR1830504	NC_029267.1	20523307	20524054	2
ERR1830504	NC_029267.1	20523362	20524030	2
ERR1830504	NC_029267.1	20523408	20524027	2
ERR1830504	NC_029267.1	20523434	20524343	2
ERR1830504	NC_029267.1	20523452	20524249	2
ERR1830503	NC_029267.1	20523476	20524490	2
ERR1830503	NC_029267.1	20523492	20524175	3
ERR1830504	NC_029267.1	20523495	20524092	3
ERR1830503	NC_029267.1	20523650	20524252	2
ERR1830503	NC_029267.1	20523761	20524481	2
ERR1830503	NC_029267.1	20523877	20524450	2
ERR1830502	NC_029267.1	20523949	20524512	2
ERR1830502	NC_029267.1	20523952	20524492	3
ERR1830503	NC_029267.1	20523999	20524476	2
ERR1830502	NC_029267.1	20524066	20524674	2
ERR1830503	NC_029267.1	20524072	20524501	2
ERR1830503	NC_029267.1	20524080	20524612	2
ERR1830503	NC_029267.1	20524088	20524527	2
ERR1830503	NC_029267.1	20524104	20524522	2
ERR1830503	NC_029267.1	20524106	20524643	2
ERR1830504	NC_029267.1	20524108	20524628	2
ERR1830502	NC_029267.1	20524119	20524701	2
ERR1830503	NC_029267.1	20524120	20524505	2
ERR1830502	NC_029267.1	20524121	20524663	2
ERR1830503	NC_029267.1	20524121	20524566	2
ERR1830503	NC_029267.1	20524122	20524493	2
ERR1830503	NC_029267.1	20524123	20524581	2
ERR1830503	NC_029267.1	20524126	20524491	2
ERR1830502	NC_029267.1	20524127	20524660	2
ERR1830503	NC_029267.1	20524127	20524641	2
ERR1830503	NC_029267.1	20524135	20524478	3
ERR1830503	NC_029267.1	20524135	20524674	3
ERR1830503	NC_029267.1	20524143	20524641	3
ERR1830502	NC_029267.1	20524148	20524684	2
ERR1830503	NC_029267.1	20524149	20524509	2
ERR1830502	NC_029267.1	20524155	20524514	3
ERR1830503	NC_029267.1	20524159	20524487	4
ERR1830503	NC_029267.1	20524159	20524639	2
ERR1830503	NC_029267.1	20524161	20524509	3
ERR1830503	NC_029267.1	20524161	20524561	2
ERR1830502	NC_029267.1	20524162	20524670	2
ERR1830503	NC_029267.1	20524163	20524485	2
ERR1830503	NC_029267.1	20524163	20524522	2
ERR1830504	NC_029267.1	20524163	20524609	2
ERR1830503	NC_029267.1	20524169	20524605	2
ERR1830503	NC_029267.1	20524169	20524676	2
ERR1830502	NC_029267.1	20524171	20524517	3
ERR1830502	NC_029267.1	20524171	20524531	2
ERR1830504	NC_029267.1	20524172	20524626	2
ERR1830503	NC_029267.1	20524175	20524549	2
ERR1830504	NC_029267.1	20524187	20524551	2
ERR1830503	NC_029267.1	20524194	20524672	2
ERR1830503	NC_029267.1	20527497	20527999	2
ERR1830503	NC_029267.1	20527514	20528104	2
ERR1830502	NC_029267.1	20528035	20531033	2
ERR1830503	NC_029267.1	20528199	20528595	4
ERR1830503	NC_029267.1	20529714	20530060	2
ERR1830502	NC_029267.1	20529728	20530238	2
ERR1830504	NC_029267.1	20529792	20532396	4
ERR1830502	NC_029267.1	20530984	20531761	2
ERR1830502	NC_029267.1	20532690	20533376	2
ERR1830503	NC_029267.1	20533882	20534579	2
ERR1830503	NC_029267.1	20533883	20534561	2
ERR1830503	NC_029267.1	20533910	20534552	2
ERR1830502	NC_029267.1	20533918	20534601	2
ERR1830503	NC_029267.1	20533918	20534485	2
ERR1830502	NC_029267.1	20533920	20534673	2
ERR1830503	NC_029267.1	20533922	20534467	2
ERR1830503	NC_029267.1	20533978	20534476	2
ERR1830503	NC_029267.1	20534361	20534751	2
ERR1830503	NC_029267.1	20534378	20535239	2
ERR1830503	NC_029267.1	20534382	20534729	2
ERR1830502	NC_029267.1	20534483	20535229	2
ERR1830502	NC_029267.1	20534504	20534853	2
ERR1830503	NC_029267.1	20534504	20535178	2
ERR1830503	NC_029267.1	20534504	20535181	2
ERR1830502	NC_029267.1	20534520	20534847	2
ERR1830503	NC_029267.1	20534525	20535176	2
ERR1830502	NC_029267.1	20534526	20534944	2
ERR1830503	NC_029267.1	20534526	20535182	4
ERR1830503	NC_029267.1	20534526	20535224	2
ERR1830503	NC_029267.1	20534526	20535228	2
ERR1830503	NC_029267.1	20534528	20535181	3
ERR1830502	NC_029267.1	20534541	20535341	2
ERR1830503	NC_029267.1	20534542	20535177	3
ERR1830503	NC_029267.1	20534549	20535109	2
ERR1830503	NC_029267.1	20534557	20535138	2
ERR1830502	NC_029267.1	20534558	20535228	2
ERR1830503	NC_029267.1	20534581	20535151	2
ERR1830503	NC_029267.1	20534584	20535166	2
ERR1830502	NC_029267.1	20534589	20534847	3
ERR1830502	NC_029267.1	20534589	20534854	2
ERR1830503	NC_029267.1	20534626	20535154	2
ERR1830504	NC_029267.1	20534657	20535029	2
ERR1830503	NC_029267.1	20534780	20535395	2
ERR1830502	NC_029267.1	20534785	20535174	2
ERR1830502	NC_029267.1	20534858	20535309	2
ERR1830503	NC_029267.1	20535036	20535452	2
ERR1830503	NC_029267.1	20535075	20535477	2
ERR1830503	NC_029267.1	20535076	20535404	2
ERR1830503	NC_029267.1	20535078	20535438	2
ERR1830503	NC_029267.1	20535091	20535430	4
ERR1830503	NC_029267.1	20535093	20535429	2
ERR1830503	NC_029267.1	20535312	20536336	2
ERR1830503	NC_029267.1	20535423	20536331	2
ERR1830503	NC_029267.1	20535491	20536323	2
ERR1830503	NC_029267.1	20535556	20536495	2
ERR1830503	NC_029267.1	20535642	20536189	2
ERR1830502	NC_029267.1	20535644	20536292	3
ERR1830503	NC_029267.1	20535669	20536293	2
ERR1830502	NC_029267.1	20536198	20537285	2
ERR1830503	NC_029267.1	20536754	20537375	2
ERR1830502	NC_029267.1	20536763	20537251	2
ERR1830503	NC_029267.1	20536770	20537280	3
ERR1830503	NC_029267.1	20536790	20537277	2
ERR1830502	NC_029267.1	20537475	20538118	2
ERR1830502	NC_029267.1	20537921	20539080	2
ERR1830503	NC_029267.1	20538279	20538678	2
ERR1830503	NC_029267.1	20538280	20538655	3
ERR1830503	NC_029267.1	20538292	20538675	4
ERR1830503	NC_029267.1	20538293	20538678	2
ERR1830502	NC_029267.1	20538311	20538811	2
ERR1830503	NC_029267.1	20538315	20538803	2
ERR1830503	NC_029267.1	20538331	20538876	3
ERR1830503	NC_029267.1	20538353	20538874	2
ERR1830503	NC_029267.1	20538531	20539103	2
ERR1830503	NC_029267.1	20539735	20540158	2
ERR1830503	NC_029267.1	20539913	20541734	2
ERR1830503	NC_029267.1	20540780	20541468	2
ERR1830503	NC_029267.1	20542216	20542639	2
ERR1830502	NC_029267.1	20542350	20542801	2
ERR1830502	NC_029267.1	20542466	20543296	2
ERR1830503	NC_029267.1	20542494	20543270	2
ERR1830502	NC_029267.1	20542534	20543260	2
ERR1830502	NC_029267.1	20542548	20543293	2
ERR1830503	NC_029267.1	20542568	20543318	2
ERR1830504	NC_029267.1	20542603	20543035	2
ERR1830504	NC_029267.1	20542629	20543066	2
ERR1830502	NC_029267.1	20542832	20543317	2
ERR1830502	NC_029267.1	20543485	20544514	2
ERR1830503	NC_029267.1	20543564	20544024	2
ERR1830503	NC_029267.1	20543566	20544041	2
ERR1830503	NC_029267.1	20544027	20544619	3
ERR1830503	NC_029267.1	20544084	20544615	2
ERR1830503	NC_029267.1	20544084	20544624	2
ERR1830503	NC_029267.1	20544184	20544524	2
ERR1830503	NC_029267.1	20545155	20545691	2
ERR1830503	NC_029267.1	20554327	20554729	2
ERR1830502	NC_029267.1	20556984	20557325	2
ERR1830502	NC_029267.1	20557009	20557300	2
ERR1830503	NC_029267.1	20557031	20557757	2
ERR1830503	NC_029267.1	20557098	20557766	2
ERR1830503	NC_029267.1	20579894	20580481	2
ERR1830503	NC_029267.1	20586999	20588036	2
ERR1830503	NC_029267.1	20589742	20590312	2
ERR1830503	NC_029267.1	20589982	20590676	2
ERR1830503	NC_029267.1	20590022	20590699	2
ERR1830502	NC_029267.1	20605257	20606220	2
ERR1830503	NC_029267.1	20609882	20610238	2
ERR1830503	NC_029267.1	20610388	20610933	2
ERR1830502	NC_029267.1	20610422	20611361	2
ERR1830503	NC_029267.1	20610456	20611562	2
ERR1830503	NC_029267.1	20612448	20612920	3
ERR1830503	NC_029267.1	20612694	20614269	2
ERR1830503	NC_029267.1	20613989	20614750	2
ERR1830503	NC_029267.1	20614035	20614716	2
ERR1830503	NC_029267.1	20614038	20614668	2
ERR1830503	NC_029267.1	20614405	20614870	2
ERR1830503	NC_029267.1	20614425	20614808	3
ERR1830503	NC_029267.1	20614459	20614789	2
ERR1830502	NC_029267.1	20614503	20615109	2
ERR1830503	NC_029267.1	20615603	20616045	2
ERR1830502	NC_029267.1	20616419	20617204	2
ERR1830504	NC_029267.1	20616713	20617433	2
ERR1830503	NC_029267.1	20617023	20617568	2
ERR1830503	NC_029267.1	20617619	20618588	2
ERR1830502	NC_029267.1	20617715	20618771	2
ERR1830503	NC_029267.1	20617826	20618687	2
ERR1830504	NC_029267.1	20617871	20618674	2
ERR1830504	NC_029267.1	20617873	20618723	2
ERR1830504	NC_029267.1	20617892	20618689	2
ERR1830502	NC_029267.1	20617893	20618743	2
ERR1830503	NC_029267.1	20617896	20618417	2
ERR1830502	NC_029267.1	20617908	20618523	2
ERR1830503	NC_029267.1	20617910	20618691	2
ERR1830503	NC_029267.1	20617926	20618743	2
ERR1830504	NC_029267.1	20617927	20618765	2
ERR1830502	NC_029267.1	20617954	20618769	2
ERR1830503	NC_029267.1	20617954	20618696	2
ERR1830503	NC_029267.1	20617954	20618772	5
ERR1830503	NC_029267.1	20617955	20618711	2
ERR1830504	NC_029267.1	20617965	20618681	2
ERR1830503	NC_029267.1	20617966	20618679	2
ERR1830503	NC_029267.1	20618019	20618746	2
ERR1830503	NC_029267.1	20618090	20618756	2
ERR1830504	NC_029267.1	20618112	20618741	2
ERR1830504	NC_029267.1	20618136	20618765	2
ERR1830503	NC_029267.1	20619297	20619884	2
ERR1830503	NC_029267.1	20619568	20620286	3
ERR1830503	NC_029267.1	20620406	20623241	3
ERR1830503	NC_029267.1	20620940	20621567	2
ERR1830503	NC_029267.1	20620964	20621613	2
ERR1830503	NC_029267.1	20620972	20621574	2
ERR1830503	NC_029267.1	20620979	20621620	4
ERR1830503	NC_029267.1	20620981	20621693	2
ERR1830503	NC_029267.1	20620984	20621529	3
ERR1830503	NC_029267.1	20620998	20621710	2
ERR1830503	NC_029267.1	20621030	20621559	2
ERR1830503	NC_029267.1	20621041	20621497	2
ERR1830503	NC_029267.1	20621049	20621720	2
ERR1830503	NC_029267.1	20621070	20621543	2
ERR1830503	NC_029267.1	20621084	20621540	2
ERR1830504	NC_029267.1	20621087	20621787	2
ERR1830504	NC_029267.1	20621087	20621790	2
ERR1830503	NC_029267.1	20621097	20621532	2
ERR1830504	NC_029267.1	20621120	20621597	2
ERR1830503	NC_029267.1	20621128	20621572	2
ERR1830502	NC_029267.1	20621129	20621759	2
ERR1830502	NC_029267.1	20621134	20621523	2
ERR1830503	NC_029267.1	20621145	20621697	2
ERR1830503	NC_029267.1	20621163	20621654	2
ERR1830502	NC_029267.1	20621184	20621554	2
ERR1830502	NC_029267.1	20621184	20621555	2
ERR1830503	NC_029267.1	20621194	20621647	2
ERR1830503	NC_029267.1	20621195	20621688	2
ERR1830503	NC_029267.1	20621196	20621598	2
ERR1830503	NC_029267.1	20621205	20621784	2
ERR1830503	NC_029267.1	20621208	20621612	2
ERR1830503	NC_029267.1	20621211	20621674	4
ERR1830504	NC_029267.1	20621219	20621521	2
ERR1830503	NC_029267.1	20621223	20621545	2
ERR1830504	NC_029267.1	20621230	20621557	2
ERR1830503	NC_029267.1	20621237	20621540	3
ERR1830504	NC_029267.1	20621241	20621553	2
ERR1830503	NC_029267.1	20621246	20621674	2
ERR1830503	NC_029267.1	20621258	20621542	2
ERR1830503	NC_029267.1	20621265	20621541	2
ERR1830503	NC_029267.1	20621266	20622059	2
ERR1830503	NC_029267.1	20621267	20621540	2
ERR1830503	NC_029267.1	20621268	20621552	3
ERR1830503	NC_029267.1	20621269	20621559	3
ERR1830502	NC_029267.1	20621274	20621540	3
ERR1830503	NC_029267.1	20621274	20621540	6
ERR1830503	NC_029267.1	20621274	20621614	3
ERR1830503	NC_029267.1	20621276	20621544	2
ERR1830503	NC_029267.1	20621277	20621540	3
ERR1830503	NC_029267.1	20621282	20621665	2
ERR1830504	NC_029267.1	20621286	20621641	2
ERR1830503	NC_029267.1	20621292	20621557	2
ERR1830503	NC_029267.1	20621293	20621574	2
ERR1830503	NC_029267.1	20621298	20621724	2
ERR1830503	NC_029267.1	20621299	20621656	3
ERR1830503	NC_029267.1	20621302	20621646	2
ERR1830503	NC_029267.1	20621315	20621704	2
ERR1830503	NC_029267.1	20621318	20621685	2
ERR1830503	NC_029267.1	20621324	20621673	2
ERR1830503	NC_029267.1	20621329	20621674	2
ERR1830503	NC_029267.1	20621334	20621700	2
ERR1830502	NC_029267.1	20621335	20621700	2
ERR1830503	NC_029267.1	20621362	20621676	2
ERR1830503	NC_029267.1	20621367	20621995	2
ERR1830503	NC_029267.1	20621401	20621941	2
ERR1830502	NC_029267.1	20621519	20622026	2
ERR1830503	NC_029267.1	20622354	20622793	2
ERR1830504	NC_029267.1	20623273	20624332	2
ERR1830503	NC_029267.1	20623527	20624037	2
ERR1830503	NC_029267.1	20623582	20624179	2
ERR1830503	NC_029267.1	20623621	20624542	2
ERR1830503	NC_029267.1	20623646	20624507	2
ERR1830503	NC_029267.1	20623724	20624454	4
ERR1830502	NC_029267.1	20627238	20627810	2
ERR1830503	NC_029267.1	20627303	20627762	2
ERR1830503	NC_029267.1	20627359	20627742	2
ERR1830503	NC_029267.1	20630948	20631759	2
ERR1830503	NC_029267.1	20631155	20632743	2
ERR1830504	NC_029267.1	20632165	20632807	2
ERR1830504	NC_029267.1	20634915	20635431	2
ERR1830502	NC_029267.1	20641576	20643215	2
ERR1830503	NC_029267.1	20641898	20642380	2
ERR1830503	NC_029267.1	20642043	20642434	3
ERR1830504	NC_029267.1	20642127	20643214	3
ERR1830503	NC_029267.1	20642379	20643454	2
ERR1830503	NC_029267.1	20642433	20642972	2
ERR1830503	NC_029267.1	20642600	20643129	2
ERR1830503	NC_029267.1	20642620	20643242	2
ERR1830503	NC_029267.1	20642674	20643337	2
ERR1830503	NC_029267.1	20642794	20643463	2
ERR1830503	NC_029267.1	20642815	20643387	2
ERR1830503	NC_029267.1	20642848	20643397	2
ERR1830503	NC_029267.1	20642877	20643418	2
ERR1830502	NC_029267.1	20643352	20643978	2
ERR1830503	NC_029267.1	20644418	20645147	2
ERR1830503	NC_029267.1	20646090	20646511	2
ERR1830503	NC_029267.1	20651167	20651590	2
ERR1830502	NC_029267.1	20651325	20652214	2
ERR1830503	NC_029267.1	20651517	20652960	2
ERR1830502	NC_029267.1	20652218	20652913	2
ERR1830503	NC_029267.1	20652348	20653210	2
ERR1830503	NC_029267.1	20652788	20653335	2
ERR1830502	NC_029267.1	20655410	20655867	2
ERR1830504	NC_029267.1	20658906	20660019	2
ERR1830503	NC_029267.1	20658974	20659781	3
ERR1830503	NC_029267.1	20658978	20659790	2
ERR1830503	NC_029267.1	20658980	20659771	2
ERR1830504	NC_029267.1	20658998	20659758	2
ERR1830503	NC_029267.1	20659021	20659579	2
ERR1830503	NC_029267.1	20659025	20659874	2
ERR1830502	NC_029267.1	20659026	20659877	2
ERR1830502	NC_029267.1	20659032	20659829	2
ERR1830503	NC_029267.1	20659040	20659927	3
ERR1830503	NC_029267.1	20659060	20659670	2
ERR1830504	NC_029267.1	20659064	20659728	2
ERR1830503	NC_029267.1	20659072	20659959	2
ERR1830503	NC_029267.1	20659076	20659781	2
ERR1830503	NC_029267.1	20659098	20659638	2
ERR1830502	NC_029267.1	20659147	20659654	2
ERR1830503	NC_029267.1	20659374	20661821	2
ERR1830503	NC_029267.1	20662093	20663447	2
ERR1830503	NC_029267.1	20662482	20663377	2
ERR1830503	NC_029267.1	20663312	20664393	2
ERR1830503	NC_029267.1	20663326	20664191	2
ERR1830503	NC_029267.1	20664205	20664751	2
ERR1830503	NC_029267.1	20664220	20664866	2
ERR1830502	NC_029267.1	20664257	20664788	2
ERR1830503	NC_029267.1	20664263	20664788	2
ERR1830503	NC_029267.1	20664638	20665057	2
ERR1830503	NC_029267.1	20664659	20665045	5
ERR1830504	NC_029267.1	20667562	20668988	2
ERR1830503	NC_029267.1	20668529	20668993	2
ERR1830502	NC_029267.1	20672118	20672924	2
ERR1830503	NC_029267.1	20677461	20677986	2
ERR1830502	NC_029267.1	20677466	20678023	2
ERR1830503	NC_029267.1	20692707	20693266	2
ERR1830503	NC_029267.1	20698362	20699008	2
ERR1830503	NC_029267.1	20698399	20699103	2
ERR1830502	NC_029267.1	20701585	20701992	2
ERR1830502	NC_029267.1	20701607	20702090	2
ERR1830502	NC_029267.1	20702063	20703570	2
ERR1830503	NC_029267.1	20704151	20704925	2
ERR1830503	NC_029267.1	20811954	20812663	3
ERR1830502	NC_029267.1	21288196	21288649	2
ERR1830503	NC_029267.1	22565572	22566253	2
ERR1830502	NC_029267.1	23428364	23428984	3
ERR1830502	NC_029267.1	24745460	24745851	2
ERR1830503	NC_029267.1	26630432	26631116	4
ERR1830503	NC_029267.1	27324404	27324740	2
