## Additional File 11 for "The extrachromosomal circular DNAs of the rice blast pathogen *Magnaporthe oryzae* contain a wide variety of LTR retrotransposons, genes, and effectors"

ERR1830499	Chr1	373615	374428	3
ERR1830499	Chr1	373771	374472	9
ERR1830499	Chr1	746371	746700	7
ERR1830499	Chr1	843572	843941	6
ERR1830499	Chr1	1709182	1710330	7
ERR1830499	Chr1	1829243	1829796	2
ERR1830499	Chr1	2245709	2247952	7
ERR1830499	Chr1	2838678	2839038	53
ERR1830499	Chr1	2940670	2941700	4
ERR1830499	Chr1	2945656	2946295	2
ERR1830498	Chr1	3014379	3014925	13
ERR1830499	Chr1	3014379	3014925	26
ERR1830499	Chr1	3501748	3502696	4
ERR1830499	Chr1	3691674	3692241	2
ERR1830499	Chr1	3755451	3756039	3
ERR1830499	Chr1	4024273	4025190	5
ERR1830499	Chr1	4042410	4043118	2
ERR1830499	Chr1	4416433	4417471	4
ERR1830499	Chr1	4978824	4980044	2
ERR1830499	Chr1	6146942	6147622	3
ERR1830498	Chr1	6203262	6204058	4
ERR1830499	Chr1	6203262	6204058	12
ERR1830499	Chr1	7058512	7058840	2
ERR1830499	Chr1	7190082	7190414	7
ERR1830498	Chr1	7662260	7662800	9
ERR1830499	Chr1	7662260	7662800	22
ERR1830499	Chr1	7769512	7771107	12
ERR1830499	Chr1	8062649	8064330	2
ERR1830499	Chr1	8340128	8341673	4
ERR1830499	Chr1	8356584	8357237	4
ERR1830499	Chr1	8613437	8614602	7
ERR1830499	Chr1	9214159	9214402	2
ERR1830499	Chr1	9782944	9783356	3
ERR1830498	Chr1	9850446	9851470	4
ERR1830499	Chr1	9850446	9851470	10
ERR1830499	Chr1	10075324	10076060	2
ERR1830498	Chr1	10158025	10158792	16
ERR1830499	Chr1	10158025	10158792	23
ERR1830499	Chr1	10390959	10391801	2
ERR1830499	Chr1	10434936	10435485	2
ERR1830499	Chr1	10502191	10503099	10
ERR1830499	Chr1	10572848	10573324	3
ERR1830499	Chr1	11282129	11282862	2
ERR1830499	Chr1	11393406	11393947	4
ERR1830499	Chr1	11608547	11609275	5
ERR1830498	Chr1	11854438	11855222	5
ERR1830499	Chr1	11854438	11855222	20
ERR1830499	Chr1	11854981	11855747	2
ERR1830499	Chr1	11870386	11870974	2
ERR1830499	Chr1	12647904	12648302	3
ERR1830499	Chr1	12700558	12701046	3
ERR1830499	Chr1	13538593	13539386	6
ERR1830499	Chr1	13547240	13548600	3
ERR1830498	Chr1	13954731	13955781	14
ERR1830499	Chr1	13954731	13955781	8
ERR1830499	Chr1	15555442	15556665	2
ERR1830499	Chr1	15615306	15615961	5
ERR1830499	Chr1	15690696	15692070	6
ERR1830498	Chr1	15809712	15810684	6
ERR1830499	Chr1	15809712	15810684	2
ERR1830499	Chr1	15814327	15814842	40
ERR1830498	Chr1	16092984	16093818	6
ERR1830499	Chr1	16092984	16093818	5
ERR1830499	Chr1	16140603	16141333	9
ERR1830498	Chr1	16766572	16767578	8
ERR1830499	Chr1	16766572	16767578	9
ERR1830499	Chr1	16917516	16918128	3
ERR1830499	Chr1	17460046	17461400	2
ERR1830498	Chr1	17533442	17533973	4
ERR1830499	Chr1	17661222	17662072	3
ERR1830499	Chr1	17916926	17917576	3
ERR1830499	Chr1	17977420	17978350	2
ERR1830499	Chr1	18119863	18121513	2
ERR1830499	Chr1	18254865	18255879	4
ERR1830499	Chr1	18529496	18530550	11
ERR1830499	Chr1	18797854	18799887	4
ERR1830499	Chr1	19272994	19274594	5
ERR1830499	Chr1	19325250	19326178	4
ERR1830499	Chr1	19478124	19478917	8
ERR1830499	Chr1	19526117	19526624	2
ERR1830499	Chr1	19860093	19862041	5
ERR1830498	Chr1	20351302	20352331	27
ERR1830499	Chr1	20351302	20352331	55
ERR1830498	Chr1	20705697	20706122	42
ERR1830499	Chr1	20705697	20706122	86
ERR1830499	Chr1	20705701	20706122	2
ERR1830499	Chr1	20705702	20706122	2
ERR1830499	Chr1	20764015	20766027	3
ERR1830499	Chr1	20771083	20771842	2
ERR1830499	Chr1	21085116	21085872	8
ERR1830499	Chr1	21093016	21093507	4
ERR1830499	Chr1	21707343	21708081	2
ERR1830499	Chr1	21735862	21736612	2
ERR1830499	Chr1	22536686	22537345	2
ERR1830499	Chr1	24051529	24052372	4
ERR1830498	Chr1	24066507	24067804	6
ERR1830499	Chr1	24066507	24067804	4
ERR1830499	Chr1	24132895	24135360	2
ERR1830499	Chr1	24138031	24138450	2
ERR1830499	Chr1	24461605	24462051	10
ERR1830498	Chr1	24532021	24533298	2
ERR1830499	Chr1	24988485	24989094	5
ERR1830499	Chr1	25436638	25438329	6
ERR1830498	Chr1	25645610	25646511	13
ERR1830499	Chr1	25645610	25646511	17
ERR1830499	Chr1	25645732	25646691	4
ERR1830499	Chr1	25832418	25834034	2
ERR1830499	Chr1	26194132	26194643	18
ERR1830498	Chr1	27399167	27399949	3
ERR1830499	Chr1	27399167	27399949	15
ERR1830499	Chr1	27806416	27807867	3
ERR1830499	Chr1	27982110	27982485	3
ERR1830499	Chr1	28236241	28237576	2
ERR1830499	Chr1	28769815	28770886	3
ERR1830499	Chr1	28770248	28770930	2
ERR1830499	Chr1	29195469	29196288	5
ERR1830499	Chr1	29247024	29248028	13
ERR1830499	Chr1	29307941	29309071	5
ERR1830499	Chr1	29546628	29547024	2
ERR1830499	Chr2	627507	628273	4
ERR1830499	Chr2	1274387	1274758	8
ERR1830499	Chr2	1355398	1356129	2
ERR1830499	Chr2	1495951	1496613	2
ERR1830499	Chr2	1601414	1602231	4
ERR1830499	Chr2	1683859	1684194	9
ERR1830499	Chr2	2222683	2223006	2
ERR1830499	Chr2	2346309	2347079	5
ERR1830498	Chr2	2365447	2365986	19
ERR1830499	Chr2	2365447	2365986	10
ERR1830499	Chr2	2563555	2563992	5
ERR1830499	Chr2	2563555	2564232	3
ERR1830499	Chr2	2642417	2643186	6
ERR1830498	Chr2	2796290	2796641	5
ERR1830499	Chr2	2796290	2796641	7
ERR1830499	Chr2	3026316	3027034	16
ERR1830498	Chr2	3332710	3333173	6
ERR1830499	Chr2	3332710	3333173	35
ERR1830499	Chr2	3337085	3337631	2
ERR1830499	Chr2	3337575	3338334	5
ERR1830499	Chr2	3360322	3361096	2
ERR1830499	Chr2	3404544	3405882	4
ERR1830499	Chr2	3488529	3489355	2
ERR1830499	Chr2	3751422	3752323	4
ERR1830499	Chr2	4104136	4104622	2
ERR1830499	Chr2	4127871	4128512	4
ERR1830499	Chr2	5297604	5298033	3
ERR1830499	Chr2	5392994	5393447	4
ERR1830499	Chr2	5995583	5996732	2
ERR1830499	Chr2	6045047	6045841	3
ERR1830498	Chr2	6418557	6419132	2
ERR1830499	Chr2	6418557	6419132	2
ERR1830499	Chr2	6990638	6992257	2
ERR1830499	Chr2	7104929	7106912	13
ERR1830499	Chr2	7246000	7247102	3
ERR1830499	Chr2	7881285	7881760	4
ERR1830499	Chr2	7996290	7997005	5
ERR1830499	Chr2	8588766	8589585	17
ERR1830498	Chr2	8709242	8709528	6
ERR1830499	Chr2	9417056	9418546	3
ERR1830499	Chr2	10042751	10044717	3
ERR1830499	Chr2	10229198	10230622	3
ERR1830499	Chr2	10385452	10386422	10
ERR1830499	Chr2	10781844	10782775	3
ERR1830499	Chr2	11051339	11051891	2
ERR1830498	Chr2	11297297	11298017	5
ERR1830499	Chr2	11297297	11298017	5
ERR1830498	Chr2	11941913	11943331	8
ERR1830499	Chr2	11941913	11943331	25
ERR1830498	Chr2	11941914	11943331	2
ERR1830499	Chr2	12133200	12134618	3
ERR1830499	Chr2	12289912	12290529	2
ERR1830499	Chr2	13201942	13203150	9
ERR1830499	Chr2	13463309	13464142	4
ERR1830498	Chr2	13526761	13527246	6
ERR1830499	Chr2	13526761	13527246	11
ERR1830499	Chr2	13744908	13745693	2
ERR1830499	Chr2	13842081	13842803	3
ERR1830499	Chr2	14198321	14200184	7
ERR1830499	Chr2	14968713	14970175	9
ERR1830499	Chr2	14989855	14990231	5
ERR1830499	Chr2	15034773	15036292	2
ERR1830499	Chr2	15078479	15079004	2
ERR1830499	Chr2	15214618	15215892	8
ERR1830499	Chr2	15359394	15360842	2
ERR1830499	Chr2	15431785	15432625	6
ERR1830499	Chr2	15605252	15606320	3
ERR1830499	Chr2	15848034	15848363	2
ERR1830499	Chr2	15978281	15979101	8
ERR1830499	Chr2	16045166	16045921	11
ERR1830499	Chr2	16045358	16045877	30
ERR1830499	Chr2	16079782	16080374	28
ERR1830498	Chr2	16110003	16111166	6
ERR1830499	Chr2	16110003	16111166	8
ERR1830499	Chr2	16110608	16111084	2
ERR1830498	Chr2	16452320	16453184	5
ERR1830499	Chr2	16452320	16453184	11
ERR1830499	Chr2	16773789	16774516	5
ERR1830499	Chr2	17427224	17428169	2
ERR1830499	Chr2	18483738	18485243	10
ERR1830499	Chr2	18594479	18594951	2
ERR1830499	Chr2	18668572	18669311	3
ERR1830499	Chr2	18977413	18977926	8
ERR1830498	Chr2	19125271	19125767	4
ERR1830499	Chr2	19125271	19125767	11
ERR1830499	Chr2	19247575	19248065	3
ERR1830499	Chr2	19273717	19274568	5
ERR1830499	Chr2	19299075	19300712	7
ERR1830499	Chr2	19629311	19629948	9
ERR1830499	Chr2	19669158	19669933	2
ERR1830499	Chr3	346836	347292	6
ERR1830498	Chr3	651797	652506	5
ERR1830499	Chr3	651797	652506	5
ERR1830499	Chr3	941227	942442	9
ERR1830499	Chr3	1153456	1154735	6
ERR1830499	Chr3	1401344	1401943	2
ERR1830499	Chr3	1695955	1696915	2
ERR1830499	Chr3	2028713	2029482	8
ERR1830499	Chr3	2065120	2065567	2
ERR1830499	Chr3	2566403	2568045	5
ERR1830499	Chr3	2600093	2600986	8
ERR1830499	Chr3	2606390	2607373	5
ERR1830499	Chr3	2883230	2883720	8
ERR1830499	Chr3	3082819	3083574	4
ERR1830499	Chr3	3353915	3354421	2
ERR1830499	Chr3	3832590	3833230	3
ERR1830499	Chr3	3855141	3855782	12
ERR1830499	Chr3	4105085	4105868	6
ERR1830498	Chr3	4156254	4157633	3
ERR1830499	Chr3	4156254	4157633	10
ERR1830499	Chr3	4425844	4426232	3
ERR1830499	Chr3	4446751	4447568	2
ERR1830499	Chr3	4616568	4617073	4
ERR1830499	Chr3	4810405	4810964	2
ERR1830499	Chr3	5419652	5420838	2
ERR1830499	Chr3	5449627	5449987	5
ERR1830499	Chr3	5640320	5641410	5
ERR1830499	Chr3	5673689	5674680	9
ERR1830498	Chr3	5700605	5701358	5
ERR1830499	Chr3	5700605	5701358	10
ERR1830499	Chr3	5708628	5709144	4
ERR1830499	Chr3	6506843	6508235	3
ERR1830499	Chr3	6861552	6863090	3
ERR1830499	Chr3	6924639	6926584	8
ERR1830499	Chr3	7212614	7213371	2
ERR1830499	Chr3	7380439	7380902	5
ERR1830499	Chr3	7485335	7485732	7
ERR1830499	Chr3	8351558	8352443	5
ERR1830499	Chr3	8517310	8518112	5
ERR1830499	Chr3	8661364	8663114	10
ERR1830499	Chr3	8745354	8746078	2
ERR1830499	Chr3	8806215	8806963	2
ERR1830499	Chr3	9409275	9410844	13
ERR1830499	Chr3	9869101	9869764	4
ERR1830499	Chr3	9881148	9882028	3
ERR1830498	Chr3	10197923	10198440	3
ERR1830499	Chr3	10363526	10363974	2
ERR1830499	Chr3	12132488	12134506	3
ERR1830499	Chr3	12700409	12700930	3
ERR1830499	Chr3	12951375	12952082	7
ERR1830498	Chr3	14167028	14167977	9
ERR1830499	Chr3	14167028	14167977	10
ERR1830499	Chr3	14192897	14193877	2
ERR1830499	Chr3	14193084	14194194	4
ERR1830499	Chr3	14196646	14197336	3
ERR1830499	Chr3	14197043	14197947	3
ERR1830499	Chr3	14197581	14197809	2
ERR1830498	Chr3	14197597	14198092	4
ERR1830499	Chr3	14197597	14198092	5
ERR1830499	Chr3	14197643	14198393	5
ERR1830499	Chr3	14197670	14198073	6
ERR1830499	Chr3	14197685	14198044	8
ERR1830499	Chr3	14197719	14198313	2
ERR1830498	Chr3	14198624	14199497	2
ERR1830498	Chr3	14198994	14199600	2
ERR1830499	Chr3	14199264	14200060	7
ERR1830499	Chr3	14199429	14199957	2
ERR1830499	Chr3	14199632	14199886	3
ERR1830499	Chr3	14199638	14199885	2
ERR1830499	Chr3	14199643	14199879	3
ERR1830499	Chr3	14202452	14203841	3
ERR1830499	Chr3	14202572	14203566	2
ERR1830499	Chr3	14202651	14203743	3
ERR1830498	Chr3	14202710	14203821	2
ERR1830499	Chr3	14202835	14203786	4
ERR1830498	Chr3	14202856	14204113	6
ERR1830499	Chr3	14202856	14204113	11
ERR1830499	Chr3	14202862	14203803	2
ERR1830499	Chr3	14202891	14203736	3
ERR1830499	Chr3	14202905	14203857	3
ERR1830499	Chr3	14202905	14203939	2
ERR1830499	Chr3	14202923	14204103	14
ERR1830499	Chr3	14202933	14204083	2
ERR1830499	Chr3	14202949	14204104	3
ERR1830499	Chr3	14202965	14203510	3
ERR1830499	Chr3	14202965	14203511	2
ERR1830499	Chr3	14202982	14203846	6
ERR1830499	Chr3	14202984	14203826	2
ERR1830499	Chr3	14202999	14204081	2
ERR1830499	Chr3	14203001	14204070	4
ERR1830499	Chr3	14203003	14203947	2
ERR1830498	Chr3	14203014	14203950	4
ERR1830499	Chr3	14203032	14204032	3
ERR1830498	Chr3	14203055	14204223	2
ERR1830498	Chr3	14203076	14203846	2
ERR1830499	Chr3	14203076	14203846	2
ERR1830499	Chr3	14203076	14204015	2
ERR1830498	Chr3	14203087	14204053	4
ERR1830498	Chr3	14203094	14203803	2
ERR1830498	Chr3	14203094	14203841	2
ERR1830499	Chr3	14203094	14203841	3
ERR1830499	Chr3	14203123	14204041	2
ERR1830498	Chr3	14203130	14203899	9
ERR1830499	Chr3	14203130	14203899	3
ERR1830499	Chr3	14203130	14203981	4
ERR1830499	Chr3	14203155	14204042	2
ERR1830498	Chr3	14203203	14203868	2
ERR1830498	Chr3	14203298	14203833	2
ERR1830499	Chr3	14249965	14252074	5
ERR1830499	Chr3	15195413	15196219	8
ERR1830499	Chr3	15258190	15258699	5
ERR1830499	Chr3	16442779	16443304	6
ERR1830499	Chr3	16782673	16783039	2
ERR1830499	Chr3	16867706	16868629	8
ERR1830499	Chr3	17092681	17093546	2
ERR1830498	Chr3	17220461	17220965	2
ERR1830499	Chr3	17650718	17651774	4
ERR1830498	Chr3	17930878	17931310	10
ERR1830499	Chr3	17930878	17931310	7
ERR1830499	Chr3	18108977	18110383	3
ERR1830499	Chr3	18311842	18313527	6
ERR1830499	Chr3	18321775	18322817	10
ERR1830499	Chr3	18329526	18330996	5
ERR1830498	Chr3	18919379	18920279	11
ERR1830499	Chr3	18919379	18920279	53
ERR1830499	Chr3	18957257	18957925	9
ERR1830499	Chr3	19018316	19019101	4
ERR1830499	Chr3	19089200	19090039	2
ERR1830499	Chr3	19089205	19090039	2
ERR1830499	Chr3	19758583	19759017	2
ERR1830499	Chr3	19839530	19842672	4
ERR1830499	Chr3	19841335	19842101	3
ERR1830499	Chr3	19842138	19843718	2
ERR1830498	Chr3	19927756	19928597	7
ERR1830499	Chr3	19927756	19928597	13
ERR1830499	Chr3	20343468	20343988	2
ERR1830499	Chr3	20535502	20536524	7
ERR1830499	Chr3	20812087	20812635	15
ERR1830498	Chr3	22555887	22556486	2
ERR1830499	Chr3	22555887	22556486	13
ERR1830499	Chr3	22790093	22792144	13
ERR1830499	Chr4	164613	165097	2
ERR1830499	Chr4	239498	240988	16
ERR1830498	Chr4	337931	338499	2
ERR1830498	Chr4	337931	338503	24
ERR1830499	Chr4	337931	338503	94
ERR1830498	Chr4	423551	424736	5
ERR1830499	Chr4	480637	481590	4
ERR1830499	Chr4	1550234	1551028	5
ERR1830499	Chr4	1787257	1788994	6
ERR1830499	Chr4	1938508	1938914	3
ERR1830499	Chr4	1974008	1974365	6
ERR1830499	Chr4	2196604	2198778	7
ERR1830498	Chr4	2307560	2308333	23
ERR1830499	Chr4	2307560	2308333	53
ERR1830499	Chr4	2307562	2308333	2
ERR1830499	Chr4	2608076	2609488	11
ERR1830498	Chr4	2915162	2915548	9
ERR1830499	Chr4	2915162	2915546	2
ERR1830499	Chr4	2915162	2915548	31
ERR1830499	Chr4	3071276	3071791	2
ERR1830498	Chr4	3282154	3282606	6
ERR1830499	Chr4	3282154	3282606	26
ERR1830499	Chr4	3307772	3308228	3
ERR1830498	Chr4	3539276	3539937	4
ERR1830499	Chr4	3539276	3539937	15
ERR1830499	Chr4	3624510	3626249	4
ERR1830499	Chr4	4070541	4071429	2
ERR1830499	Chr4	4363787	4364672	2
ERR1830499	Chr4	4592076	4592547	2
ERR1830499	Chr4	4856173	4857773	3
ERR1830499	Chr4	5071481	5071952	9
ERR1830499	Chr4	5147707	5148383	3
ERR1830498	Chr4	5783044	5783474	8
ERR1830499	Chr4	5783044	5783474	26
ERR1830499	Chr4	5813285	5813961	12
ERR1830499	Chr4	7210727	7211905	2
ERR1830499	Chr4	8025403	8026114	78
ERR1830499	Chr4	8313081	8314838	4
ERR1830499	Chr4	9266522	9267457	4
ERR1830499	Chr4	9813519	9814134	4
ERR1830499	Chr4	9885962	9887120	2
ERR1830499	Chr4	10303595	10304124	3
ERR1830498	Chr4	10580222	10580762	2
ERR1830499	Chr4	10683806	10684463	6
ERR1830499	Chr4	10874493	10875187	10
ERR1830499	Chr4	11472522	11472945	9
ERR1830499	Chr4	11525691	11526166	2
ERR1830499	Chr4	11858691	11859207	3
ERR1830499	Chr4	12326315	12327237	9
ERR1830499	Chr4	12683162	12684860	4
ERR1830499	Chr4	12972786	12973357	2
ERR1830499	Chr4	13032683	13033496	10
ERR1830499	Chr4	13150943	13151637	6
ERR1830499	Chr4	13168187	13168814	11
ERR1830499	Chr4	13391088	13392012	14
ERR1830499	Chr4	13572375	13573126	33
ERR1830499	Chr4	14067552	14067977	2
ERR1830499	Chr4	14143349	14143876	3
ERR1830498	Chr4	14276247	14277064	32
ERR1830499	Chr4	14276247	14277064	99
ERR1830499	Chr4	15180333	15180886	7
ERR1830498	Chr4	15368388	15368877	5
ERR1830499	Chr4	15368388	15368877	8
ERR1830499	Chr4	15530799	15531980	2
ERR1830498	Chr4	15863681	15865203	6
ERR1830498	Chr4	16241807	16242171	3
ERR1830498	Chr4	16587209	16588220	3
ERR1830499	Chr4	16596924	16597635	3
ERR1830499	Chr4	16817870	16818273	9
ERR1830498	Chr4	16932585	16932990	31
ERR1830499	Chr4	16932585	16932990	172
ERR1830499	Chr4	16932587	16932990	2
ERR1830499	Chr4	16932590	16932990	2
ERR1830499	Chr4	17441594	17442406	3
ERR1830499	Chr4	17635103	17635424	3
ERR1830499	Chr4	17955816	17956999	13
ERR1830498	Chr4	18161514	18162584	6
ERR1830499	Chr4	18161514	18162584	4
ERR1830499	Chr4	18271073	18271949	3
ERR1830499	Chr4	18346272	18347135	2
ERR1830499	Chr4	18440117	18440850	3
ERR1830498	Chr4	18440372	18440770	33
ERR1830499	Chr4	18440372	18440770	102
ERR1830499	Chr5	426012	427974	4
ERR1830499	Chr5	769498	770114	4
ERR1830499	Chr5	817442	819183	5
ERR1830499	Chr5	869623	869992	2
ERR1830499	Chr5	1102226	1103026	4
ERR1830499	Chr5	1131360	1132472	3
ERR1830498	Chr5	1239715	1240281	12
ERR1830499	Chr5	1239715	1240281	14
ERR1830498	Chr5	1518562	1519486	4
ERR1830499	Chr5	1518562	1519486	16
ERR1830499	Chr5	1518566	1519486	4
ERR1830499	Chr5	1571958	1573444	6
ERR1830499	Chr5	2161769	2162954	9
ERR1830499	Chr5	2377485	2379649	4
ERR1830499	Chr5	2847402	2848834	7
ERR1830499	Chr5	2923940	2925148	3
ERR1830499	Chr5	3043157	3043677	5
ERR1830499	Chr5	3159967	3160259	7
ERR1830499	Chr5	3349611	3350260	15
ERR1830499	Chr5	3607807	3608706	5
ERR1830499	Chr5	3702264	3703210	5
ERR1830499	Chr5	4793873	4794814	2
ERR1830498	Chr5	4893704	4894757	5
ERR1830499	Chr5	4893704	4894757	18
ERR1830499	Chr5	4987344	4988059	8
ERR1830499	Chr5	5405294	5406973	6
ERR1830499	Chr5	6093014	6093612	2
ERR1830498	Chr5	7066788	7067275	4
ERR1830499	Chr5	7066788	7067275	24
ERR1830499	Chr5	7496368	7496866	2
ERR1830499	Chr5	7831920	7833258	7
ERR1830499	Chr5	7887892	7888316	8
ERR1830499	Chr5	8430852	8431332	2
ERR1830499	Chr5	8568002	8568510	4
ERR1830499	Chr5	8685309	8686410	2
ERR1830499	Chr5	9378565	9379351	8
ERR1830499	Chr5	9940638	9941421	5
ERR1830499	Chr5	10102061	10102784	4
ERR1830499	Chr5	10756507	10757061	2
ERR1830499	Chr5	10966087	10966504	2
ERR1830499	Chr5	11100928	11102796	9
ERR1830499	Chr5	11142332	11142958	4
ERR1830499	Chr5	11399570	11400070	4
ERR1830498	Chr5	11457886	11458541	4
ERR1830499	Chr5	12759220	12760481	4
ERR1830499	Chr5	12921981	12922340	7
ERR1830498	Chr5	13119018	13119642	2
ERR1830499	Chr5	13181554	13182362	13
ERR1830499	Chr5	13592199	13592897	5
ERR1830498	Chr5	14728117	14729074	8
ERR1830499	Chr5	14728117	14729074	19
ERR1830499	Chr5	14748267	14748969	4
ERR1830499	Chr5	14943800	14944707	10
ERR1830499	Chr5	16102267	16103733	4
ERR1830499	Chr5	16243269	16244260	4
ERR1830499	Chr5	16875443	16876155	6
ERR1830499	Chr5	18708772	18709285	2
ERR1830499	Chr5	19432105	19432684	12
ERR1830499	Chr5	19675593	19676510	5
ERR1830499	Chr5	19768248	19768841	6
ERR1830499	Chr5	19871172	19871992	13
ERR1830499	Chr5	20125546	20125987	6
ERR1830498	Chr5	20195156	20196120	7
ERR1830499	Chr5	20195156	20196120	15
ERR1830499	Chr5	20652605	20653350	3
ERR1830499	Chr5	20974047	20974497	16
ERR1830499	Chr5	21127928	21128303	14
ERR1830499	Chr5	21926549	21927044	22
ERR1830499	Chr5	22049816	22050529	3
ERR1830498	Chr5	22577610	22578335	4
ERR1830499	Chr5	22577610	22578335	11
ERR1830499	Chr5	23671542	23672044	9
ERR1830499	Chr5	23892131	23892833	2
ERR1830499	Chr5	24323427	24324310	4
ERR1830499	Chr5	24354767	24355524	12
ERR1830498	Chr5	24396961	24398545	3
ERR1830499	Chr5	24396961	24398545	6
ERR1830499	Chr5	24651522	24652105	2
ERR1830499	Chr5	24784260	24785211	4
ERR1830499	Chr5	25351552	25352359	8
ERR1830499	Chr5	25567431	25568513	6
ERR1830499	Chr5	25779881	25780230	5
ERR1830498	Chr5	25843597	25844024	14
ERR1830499	Chr5	25843597	25844024	47
ERR1830499	Chr5	26079126	26080058	5
ERR1830499	Chr5	26079437	26080161	4
ERR1830499	Chr5	26303655	26305720	4
