## Additional File 12 for "The extrachromosomal circular DNAs of the rice blast pathogen *Magnaporthe oryzae* contain a wide variety of LTR retrotransposons, genes, and effectors"

ERR1830501	Chr1	124398	125975	12
ERR1830501	Chr1	137017	138716	4
ERR1830501	Chr1	138489	139223	4
ERR1830501	Chr1	209756	210648	6
ERR1830501	Chr1	220576	221204	2
ERR1830501	Chr1	220576	221207	246
ERR1830501	Chr1	220580	221207	2
ERR1830501	Chr1	367455	368799	4
ERR1830501	Chr1	392071	393507	60
ERR1830501	Chr1	425687	428969	12
ERR1830501	Chr1	470181	471183	6
ERR1830501	Chr1	1026543	1027267	21
ERR1830501	Chr1	1190907	1191649	3
ERR1830501	Chr1	1389820	1391111	5
ERR1830501	Chr1	1793608	1794997	6
ERR1830501	Chr1	1858244	1860405	2
ERR1830500	Chr1	1901455	1902040	5
ERR1830501	Chr1	1901455	1902040	39
ERR1830501	Chr1	1901457	1902040	2
ERR1830501	Chr1	2162260	2163031	26
ERR1830500	Chr1	2179636	2180439	5
ERR1830501	Chr1	2197101	2198183	5
ERR1830501	Chr1	2230021	2230869	3
ERR1830501	Chr1	2692793	2695886	6
ERR1830501	Chr1	2714556	2716639	3
ERR1830501	Chr1	2754320	2755645	13
ERR1830501	Chr1	2814617	2815400	14
ERR1830501	Chr1	2905808	2907615	3
ERR1830501	Chr1	2977122	2977982	5
ERR1830501	Chr1	3100007	3101687	20
ERR1830501	Chr1	3236805	3237452	10
ERR1830501	Chr1	3284315	3285425	6
ERR1830500	Chr1	3310576	3311606	31
ERR1830501	Chr1	3310576	3311606	24
ERR1830500	Chr1	3467865	3469313	7
ERR1830501	Chr1	3467865	3469313	8
ERR1830501	Chr1	3661918	3663288	9
ERR1830501	Chr1	3738488	3739574	46
ERR1830501	Chr1	4036848	4037662	23
ERR1830501	Chr1	4126937	4128159	11
ERR1830501	Chr1	4373475	4373826	5
ERR1830501	Chr1	4444647	4444987	2
ERR1830501	Chr1	4769556	4771945	4
ERR1830501	Chr1	4851557	4852457	4
ERR1830501	Chr1	4959495	4960178	17
ERR1830500	Chr1	5133550	5134661	5
ERR1830501	Chr1	5133550	5134661	12
ERR1830501	Chr1	5159410	5160595	2
ERR1830501	Chr1	5160508	5162260	6
ERR1830501	Chr1	5313851	5316292	3
ERR1830501	Chr1	5450819	5451559	14
ERR1830501	Chr1	5558204	5559861	11
ERR1830501	Chr1	5664596	5665955	6
ERR1830501	Chr1	5734059	5735035	12
ERR1830501	Chr1	6174430	6176720	19
ERR1830501	Chr1	6497624	6499207	2
ERR1830501	Chr1	6969231	6970394	10
ERR1830501	Chr1	6991470	6992320	9
ERR1830501	Chr1	7104573	7105449	3
ERR1830501	Chr1	7111569	7112400	5
ERR1830501	Chr1	7189380	7190324	7
ERR1830501	Chr1	7203432	7204363	6
ERR1830501	Chr1	7370319	7371709	12
ERR1830501	Chr1	7448216	7448618	12
ERR1830501	Chr1	7501967	7502917	12
ERR1830501	Chr1	7521728	7522434	8
ERR1830501	Chr1	7571375	7572221	7
ERR1830501	Chr1	7577551	7578826	3
ERR1830501	Chr1	7944886	7946066	8
ERR1830501	Chr1	8018257	8019637	6
ERR1830500	Chr1	8185347	8188281	3
ERR1830501	Chr1	8185347	8188281	27
ERR1830501	Chr1	8233824	8234843	18
ERR1830501	Chr1	8487280	8488159	10
ERR1830500	Chr1	8584206	8584874	6
ERR1830501	Chr1	8584206	8584874	13
ERR1830501	Chr1	8708255	8708945	15
ERR1830501	Chr1	8749269	8749995	8
ERR1830501	Chr1	8787681	8788553	7
ERR1830501	Chr1	8824588	8825460	7
ERR1830501	Chr1	9312473	9313796	8
ERR1830501	Chr1	9361196	9361782	4
ERR1830501	Chr1	9367840	9368915	16
ERR1830501	Chr1	9543825	9544580	13
ERR1830501	Chr1	9561824	9563991	3
ERR1830501	Chr1	9575258	9576595	3
ERR1830501	Chr1	9728924	9730410	5
ERR1830501	Chr1	9886236	9887358	15
ERR1830500	Chr1	10047612	10049454	54
ERR1830501	Chr1	10047612	10049454	87
ERR1830501	Chr1	10245435	10247580	4
ERR1830501	Chr1	10416413	10417498	3
ERR1830501	Chr1	10446973	10447571	5
ERR1830501	Chr1	10730882	10734477	4
ERR1830501	Chr1	10739611	10741978	7
ERR1830501	Chr1	10857873	10859544	6
ERR1830501	Chr1	11037620	11039551	3
ERR1830501	Chr1	11505606	11506411	11
ERR1830500	Chr1	11767014	11767669	5
ERR1830501	Chr1	11767014	11767669	35
ERR1830500	Chr1	11970512	11971544	5
ERR1830501	Chr1	11970512	11971544	12
ERR1830500	Chr1	12362557	12363627	42
ERR1830501	Chr1	12362557	12363623	2
ERR1830501	Chr1	12362557	12363627	183
ERR1830501	Chr1	12362561	12363627	2
ERR1830501	Chr1	12441463	12442524	2
ERR1830501	Chr1	12478384	12479642	4
ERR1830501	Chr1	12643827	12644552	37
ERR1830500	Chr1	12757688	12760391	3
ERR1830500	Chr1	12758009	12760390	3
ERR1830501	Chr1	12758532	12760390	4
ERR1830501	Chr1	12759038	12760390	4
ERR1830501	Chr1	12759317	12760390	9
ERR1830501	Chr1	12759343	12760390	4
ERR1830501	Chr1	12759426	12760390	3
ERR1830501	Chr1	12759527	12760391	2
ERR1830501	Chr1	12759575	12760391	22
ERR1830501	Chr1	12759578	12760391	2
ERR1830500	Chr1	12759585	12760390	6
ERR1830501	Chr1	12759585	12760390	52
ERR1830501	Chr1	12759586	12760390	4
ERR1830501	Chr1	12759616	12760391	84
ERR1830501	Chr1	12848597	12850525	3
ERR1830501	Chr1	12932346	12933859	5
ERR1830501	Chr1	13234072	13237011	8
ERR1830501	Chr1	13799003	13799561	2
ERR1830501	Chr1	14082613	14083960	2
ERR1830501	Chr1	14158731	14159097	3
ERR1830501	Chr1	14865123	14865602	6
ERR1830500	Chr1	15450822	15451843	5
ERR1830501	Chr1	15450822	15451843	6
ERR1830501	Chr1	15510763	15511083	10
ERR1830501	Chr1	15521763	15522274	2
ERR1830501	Chr1	15603088	15603826	2
ERR1830501	Chr1	15721901	15722664	3
ERR1830501	Chr1	15769819	15770753	9
ERR1830501	Chr1	15821130	15822392	19
ERR1830501	Chr1	16232987	16233363	9
ERR1830501	Chr1	16392030	16392491	2
ERR1830500	Chr1	16582925	16583270	34
ERR1830501	Chr1	16582925	16583270	260
ERR1830501	Chr1	16582928	16583271	2
ERR1830501	Chr1	16582929	16583270	2
ERR1830500	Chr1	16633047	16633973	4
ERR1830501	Chr1	16633047	16633973	13
ERR1830500	Chr1	16765441	16766309	2
ERR1830501	Chr1	16765441	16766309	33
ERR1830501	Chr1	16765445	16766309	5
ERR1830501	Chr1	16765446	16766309	3
ERR1830501	Chr1	16874592	16874762	152
ERR1830500	Chr1	17012125	17012870	18
ERR1830501	Chr1	17176116	17176743	2
ERR1830500	Chr1	17196702	17197531	2
ERR1830501	Chr1	17196702	17197531	8
ERR1830501	Chr1	17336962	17338927	3
ERR1830501	Chr1	17806641	17808062	13
ERR1830500	Chr1	17813957	17814454	4
ERR1830501	Chr1	17813957	17814454	22
ERR1830501	Chr1	17936141	17936555	4
ERR1830501	Chr1	18043815	18044557	16
ERR1830501	Chr1	18455797	18456467	14
ERR1830501	Chr1	18621069	18622973	2
ERR1830501	Chr1	18839854	18840876	6
ERR1830501	Chr1	18893811	18894158	2
ERR1830501	Chr1	19380361	19381405	9
ERR1830501	Chr1	19588005	19588904	8
ERR1830501	Chr1	19601704	19603661	5
ERR1830501	Chr1	19886070	19889524	5
ERR1830501	Chr1	19910651	19912014	19
ERR1830501	Chr1	19960599	19961130	32
ERR1830501	Chr1	20443725	20444278	5
ERR1830501	Chr1	20579064	20580046	5
ERR1830500	Chr1	20903818	20906329	21
ERR1830501	Chr1	20903818	20906329	23
ERR1830501	Chr1	21108777	21110295	8
ERR1830501	Chr1	21113044	21113867	5
ERR1830501	Chr1	21171217	21171684	10
ERR1830501	Chr1	21304142	21305034	2
ERR1830501	Chr1	21316989	21318104	5
ERR1830501	Chr1	21358520	21359574	23
ERR1830501	Chr1	21547464	21549245	11
ERR1830501	Chr1	21753626	21754693	5
ERR1830501	Chr1	22256631	22258524	4
ERR1830501	Chr1	22266806	22267595	13
ERR1830501	Chr1	22433404	22433884	6
ERR1830501	Chr1	22446231	22446843	18
ERR1830500	Chr1	22764139	22766766	3
ERR1830501	Chr1	22782033	22783663	4
ERR1830501	Chr1	23256046	23258512	4
ERR1830501	Chr1	23504595	23505947	5
ERR1830501	Chr1	23756505	23757178	6
ERR1830501	Chr1	23942507	23944031	21
ERR1830500	Chr1	24175752	24178103	7
ERR1830501	Chr1	24175752	24178103	16
ERR1830501	Chr1	24212555	24213074	2
ERR1830501	Chr1	24315113	24316523	3
ERR1830501	Chr1	24375587	24376632	3
ERR1830500	Chr1	24409267	24410410	14
ERR1830501	Chr1	24962114	24963206	15
ERR1830500	Chr1	24984373	24985826	15
ERR1830501	Chr1	24984373	24985826	19
ERR1830501	Chr1	25253490	25254535	2
ERR1830501	Chr1	25344304	25344890	10
ERR1830501	Chr1	25369263	25370275	6
ERR1830501	Chr1	25409902	25410642	12
ERR1830501	Chr1	25648774	25650113	9
ERR1830501	Chr1	26091277	26091903	13
ERR1830500	Chr1	26344466	26345140	63
ERR1830501	Chr1	26344466	26345140	61
ERR1830501	Chr1	26380419	26381513	5
ERR1830501	Chr1	26703302	26703819	53
ERR1830501	Chr1	26725177	26727096	2
ERR1830501	Chr1	26732905	26733406	8
ERR1830500	Chr1	26912962	26913674	4
ERR1830501	Chr1	26912962	26913674	12
ERR1830501	Chr1	26992883	26993842	66
ERR1830501	Chr1	27036257	27037095	18
ERR1830500	Chr1	27507837	27508972	11
ERR1830501	Chr1	27507837	27508972	28
ERR1830501	Chr1	27668699	27671412	9
ERR1830500	Chr1	27763382	27764463	47
ERR1830501	Chr1	27763382	27764463	41
ERR1830501	Chr1	27820292	27820939	3
ERR1830500	Chr1	27931548	27933514	5
ERR1830501	Chr1	27931548	27933514	11
ERR1830500	Chr1	28081924	28082954	76
ERR1830501	Chr1	28081924	28082954	67
ERR1830501	Chr1	28139752	28140097	13
ERR1830501	Chr1	28309013	28309607	2
ERR1830501	Chr1	28367602	28368872	7
ERR1830501	Chr1	29585552	29586798	7
ERR1830501	Chr1	30004791	30006138	11
ERR1830501	Chr1	30340042	30341359	5
ERR1830501	Chr2	2380	2850	11
ERR1830500	Chr2	2426	3945	4
ERR1830501	Chr2	2426	3945	2
ERR1830501	Chr2	2673	3815	2
ERR1830500	Chr2	3616	4105	6
ERR1830500	Chr2	3627	3935	8
ERR1830500	Chr2	3628	3997	2
ERR1830500	Chr2	3632	4079	2
ERR1830501	Chr2	589774	590412	6
ERR1830501	Chr2	648688	649786	2
ERR1830501	Chr2	704754	707438	19
ERR1830501	Chr2	1024019	1025319	6
ERR1830501	Chr2	1297389	1298475	9
ERR1830501	Chr2	1425589	1426924	6
ERR1830501	Chr2	1640617	1642112	2
ERR1830501	Chr2	1702222	1702988	2
ERR1830501	Chr2	1950689	1951371	7
ERR1830501	Chr2	2018581	2019847	6
ERR1830501	Chr2	2645711	2646303	55
ERR1830501	Chr2	2645715	2646303	2
ERR1830501	Chr2	2875578	2875956	27
ERR1830501	Chr2	2937853	2938690	18
ERR1830501	Chr2	3333225	3334390	14
ERR1830501	Chr2	3385134	3386229	2
ERR1830501	Chr2	3403561	3404254	2
ERR1830501	Chr2	3403664	3404194	8
ERR1830501	Chr2	4097418	4097786	4
ERR1830501	Chr2	4115493	4116790	10
ERR1830501	Chr2	4130443	4130840	18
ERR1830501	Chr2	4467821	4468807	6
ERR1830501	Chr2	4750491	4751074	2
ERR1830501	Chr2	4845509	4847597	13
ERR1830501	Chr2	4989140	4991099	12
ERR1830501	Chr2	5043652	5044288	6
ERR1830500	Chr2	5373786	5375088	34
ERR1830501	Chr2	5373786	5375088	46
ERR1830501	Chr2	5517665	5518106	2
ERR1830501	Chr2	5829018	5829762	68
ERR1830501	Chr2	5998713	5999077	8
ERR1830501	Chr2	6048070	6050213	2
ERR1830501	Chr2	6172305	6173995	18
ERR1830501	Chr2	6197695	6199153	3
ERR1830501	Chr2	6513822	6515088	12
ERR1830501	Chr2	6665385	6667431	2
ERR1830501	Chr2	6665385	6667433	12
ERR1830501	Chr2	6885671	6886735	6
ERR1830500	Chr2	6890546	6891243	6
ERR1830501	Chr2	6890546	6891243	7
ERR1830501	Chr2	6919841	6920451	4
ERR1830500	Chr2	6935685	6936675	19
ERR1830501	Chr2	6935685	6936675	11
ERR1830501	Chr2	6996845	6998181	5
ERR1830501	Chr2	7064149	7065582	5
ERR1830501	Chr2	7576156	7576820	4
ERR1830501	Chr2	7611656	7612347	12
ERR1830501	Chr2	7659501	7660083	4
ERR1830501	Chr2	7796716	7797223	2
ERR1830501	Chr2	7798565	7799132	4
ERR1830501	Chr2	7842768	7843526	2
ERR1830500	Chr2	7888703	7890261	15
ERR1830501	Chr2	7888703	7890261	17
ERR1830501	Chr2	7971497	7971954	4
ERR1830501	Chr2	7980470	7983542	5
ERR1830501	Chr2	8009932	8011503	10
ERR1830501	Chr2	8416939	8418078	3
ERR1830501	Chr2	8469079	8469289	7
ERR1830501	Chr2	8521611	8522247	18
ERR1830501	Chr2	9003647	9005054	6
ERR1830501	Chr2	9308856	9309678	12
ERR1830501	Chr2	9493561	9494132	12
ERR1830501	Chr2	9651309	9652821	5
ERR1830500	Chr2	9930289	9931855	6
ERR1830501	Chr2	9956495	9957295	5
ERR1830501	Chr2	10043194	10043684	3
ERR1830501	Chr2	10328306	10329138	3
ERR1830501	Chr2	10459778	10460156	23
ERR1830501	Chr2	10524858	10525869	16
ERR1830500	Chr2	10910496	10911201	2
ERR1830501	Chr2	10910496	10911201	62
ERR1830501	Chr2	11611272	11611602	6
ERR1830501	Chr2	11814436	11815736	6
ERR1830501	Chr2	11838628	11840622	8
ERR1830501	Chr2	11866598	11867866	2
ERR1830500	Chr2	11937754	11938389	11
ERR1830501	Chr2	11937754	11938389	47
ERR1830501	Chr2	12157589	12158052	4
ERR1830501	Chr2	12157669	12158265	33
ERR1830501	Chr2	12482602	12484337	3
ERR1830501	Chr2	12581493	12582950	4
ERR1830501	Chr2	12732840	12733325	2
ERR1830501	Chr2	12745053	12745509	5
ERR1830501	Chr2	13526678	13527391	4
ERR1830501	Chr2	13571161	13572016	4
ERR1830501	Chr2	13592609	13593199	8
ERR1830501	Chr2	13744831	13745508	2
ERR1830501	Chr2	13961237	13961621	4
ERR1830501	Chr2	13961242	13961621	2
ERR1830501	Chr2	14057121	14057594	4
ERR1830501	Chr2	14222763	14224292	4
ERR1830501	Chr2	14249066	14249937	3
ERR1830500	Chr2	14381659	14383332	7
ERR1830501	Chr2	14381659	14383332	9
ERR1830500	Chr2	14381663	14383332	2
ERR1830501	Chr2	14382323	14382980	5
ERR1830501	Chr2	14395908	14396282	2
ERR1830501	Chr2	14437399	14437938	2
ERR1830500	Chr2	14895189	14896225	8
ERR1830501	Chr2	14895189	14896225	18
ERR1830501	Chr2	14943066	14943312	3
ERR1830501	Chr2	15487053	15487820	33
ERR1830501	Chr2	15779995	15780290	3
ERR1830501	Chr2	15855669	15856742	7
ERR1830501	Chr2	15875998	15878083	19
ERR1830501	Chr2	15953984	15955009	3
ERR1830501	Chr2	15953985	15955009	9
ERR1830501	Chr2	15974401	15974720	3
ERR1830501	Chr2	15980870	15981428	11
ERR1830501	Chr2	16224640	16225889	5
ERR1830500	Chr2	16476288	16477331	20
ERR1830501	Chr2	16476288	16477331	38
ERR1830501	Chr2	16533941	16534582	2
ERR1830501	Chr2	16536403	16537695	9
ERR1830500	Chr2	16830336	16831173	7
ERR1830501	Chr2	16830336	16831173	8
ERR1830501	Chr2	16831306	16832230	7
ERR1830501	Chr2	17127840	17129905	5
ERR1830501	Chr2	17386294	17387784	7
ERR1830501	Chr2	17394396	17395528	13
ERR1830501	Chr2	17489961	17490453	2
ERR1830500	Chr2	17709687	17710125	23
ERR1830501	Chr2	17709687	17710125	173
ERR1830501	Chr2	17770546	17771220	9
ERR1830500	Chr2	18185004	18186695	9
ERR1830501	Chr2	18185004	18186695	14
ERR1830501	Chr2	18742635	18743239	33
ERR1830501	Chr2	18858969	18860458	14
ERR1830500	Chr2	18954309	18954630	3
ERR1830501	Chr2	19032016	19033706	2
ERR1830501	Chr2	19054700	19055146	5
ERR1830501	Chr2	19344214	19344999	10
ERR1830501	Chr2	19678025	19678943	6
ERR1830501	Chr3	9301	9629	9
ERR1830501	Chr3	72270	73802	9
ERR1830501	Chr3	305950	306742	2
ERR1830500	Chr3	532634	533706	29
ERR1830501	Chr3	532634	533706	10
ERR1830501	Chr3	580511	581159	7
ERR1830501	Chr3	776343	776991	7
ERR1830501	Chr3	902488	903045	4
ERR1830501	Chr3	988495	989541	6
ERR1830501	Chr3	1013647	1015156	9
ERR1830501	Chr3	1403694	1404865	6
ERR1830501	Chr3	1438304	1439156	5
ERR1830501	Chr3	1517069	1517784	127
ERR1830501	Chr3	1517072	1517784	4
ERR1830501	Chr3	1709620	1712843	9
ERR1830501	Chr3	2118933	2119771	13
ERR1830501	Chr3	2269552	2270207	4
ERR1830501	Chr3	2302947	2303713	12
ERR1830501	Chr3	2411507	2414196	14
ERR1830500	Chr3	2464622	2465545	4
ERR1830501	Chr3	2464622	2465545	13
ERR1830501	Chr3	2963631	2963948	3
ERR1830501	Chr3	3284860	3286130	9
ERR1830501	Chr3	3411762	3412312	10
ERR1830501	Chr3	3904848	3907448	5
ERR1830500	Chr3	4058314	4059030	4
ERR1830501	Chr3	4058314	4059030	20
ERR1830500	Chr3	4387028	4387819	8
ERR1830501	Chr3	4433454	4434762	2
ERR1830501	Chr3	4493654	4495057	4
ERR1830501	Chr3	4499546	4500621	8
ERR1830501	Chr3	4503647	4504505	5
ERR1830500	Chr3	4561004	4561942	5
ERR1830501	Chr3	4561004	4561942	3
ERR1830501	Chr3	4677818	4679499	8
ERR1830501	Chr3	4713700	4714592	3
ERR1830501	Chr3	4984995	4985566	11
ERR1830501	Chr3	5112868	5113477	3
ERR1830501	Chr3	5300687	5301243	4
ERR1830501	Chr3	5326541	5327876	50
ERR1830501	Chr3	5698549	5700086	5
ERR1830501	Chr3	5705312	5706478	53
ERR1830501	Chr3	5934612	5935590	10
ERR1830501	Chr3	5958338	5959295	8
ERR1830501	Chr3	6325934	6327045	3
ERR1830501	Chr3	6507237	6508190	7
ERR1830500	Chr3	6563952	6564969	6
ERR1830501	Chr3	6563952	6564969	17
ERR1830501	Chr3	6625924	6626906	5
ERR1830501	Chr3	6845640	6847922	3
ERR1830501	Chr3	6929988	6931463	6
ERR1830501	Chr3	7283657	7285132	15
ERR1830501	Chr3	7549586	7550788	17
ERR1830500	Chr3	7679486	7681667	3
ERR1830501	Chr3	7679486	7681667	4
ERR1830501	Chr3	7708958	7710392	4
ERR1830501	Chr3	7911308	7912493	4
ERR1830501	Chr3	7916460	7916777	30
ERR1830501	Chr3	7942470	7944241	2
ERR1830500	Chr3	8135322	8135749	6
ERR1830501	Chr3	8135322	8135749	17
ERR1830501	Chr3	8284543	8285517	17
ERR1830501	Chr3	8755972	8758234	5
ERR1830501	Chr3	9042555	9043080	10
ERR1830501	Chr3	9393881	9394620	7
ERR1830501	Chr3	9498186	9499153	6
ERR1830500	Chr3	9641963	9642691	18
ERR1830501	Chr3	9677977	9678434	7
ERR1830501	Chr3	9684113	9686875	24
ERR1830501	Chr3	9887284	9888663	46
ERR1830501	Chr3	10110775	10111512	4
ERR1830501	Chr3	10274796	10275195	2
ERR1830501	Chr3	10329457	10329801	32
ERR1830501	Chr3	10390134	10390869	3
ERR1830501	Chr3	10623589	10624287	5
ERR1830501	Chr3	10815237	10816284	8
ERR1830501	Chr3	11291931	11293893	11
ERR1830500	Chr3	11357283	11358090	7
ERR1830501	Chr3	11357283	11358086	2
ERR1830501	Chr3	11357283	11358090	272
ERR1830501	Chr3	11466940	11467945	7
ERR1830501	Chr3	11677176	11678829	15
ERR1830501	Chr3	11904105	11904700	2
ERR1830500	Chr3	12052289	12054508	13
ERR1830501	Chr3	12052289	12054508	4
ERR1830500	Chr3	12287092	12288552	20
ERR1830501	Chr3	12287092	12288552	59
ERR1830501	Chr3	12495095	12495718	4
ERR1830500	Chr3	12985156	12986173	13
ERR1830501	Chr3	12985156	12986173	19
ERR1830501	Chr3	13923989	13925255	7
ERR1830501	Chr3	14068698	14070639	5
ERR1830500	Chr3	14085051	14086418	70
ERR1830501	Chr3	14085051	14086418	74
ERR1830501	Chr3	14192868	14193416	9
ERR1830501	Chr3	14192868	14193580	2
ERR1830500	Chr3	14193035	14193893	2
ERR1830500	Chr3	14193044	14193819	3
ERR1830501	Chr3	14195970	14196584	2
ERR1830501	Chr3	14196275	14197797	6
ERR1830501	Chr3	14196347	14196819	109
ERR1830501	Chr3	14196351	14196819	2
ERR1830501	Chr3	14196531	14197849	2
ERR1830501	Chr3	14196642	14197786	15
ERR1830501	Chr3	14196954	14197786	17
ERR1830501	Chr3	14197061	14198210	2
ERR1830500	Chr3	14197114	14198040	2
ERR1830500	Chr3	14197186	14197941	3
ERR1830501	Chr3	14197220	14197826	33
ERR1830500	Chr3	14197405	14198005	2
ERR1830500	Chr3	14197450	14198031	2
ERR1830500	Chr3	14197539	14198556	4
ERR1830500	Chr3	14197544	14198108	2
ERR1830500	Chr3	14197556	14197960	24
ERR1830501	Chr3	14197556	14197960	11
ERR1830500	Chr3	14197566	14198006	34
ERR1830501	Chr3	14197566	14198006	10
ERR1830500	Chr3	14197570	14198138	5
ERR1830501	Chr3	14197570	14198138	3
ERR1830500	Chr3	14197587	14198076	8
ERR1830501	Chr3	14197587	14198076	10
ERR1830500	Chr3	14197598	14197906	32
ERR1830501	Chr3	14197598	14197906	46
ERR1830500	Chr3	14197599	14198918	3
ERR1830500	Chr3	14197603	14198050	11
ERR1830501	Chr3	14197603	14198050	3
ERR1830500	Chr3	14197636	14198409	6
ERR1830501	Chr3	14197636	14198409	5
ERR1830500	Chr3	14197643	14200475	3
ERR1830501	Chr3	14197643	14200475	2
ERR1830500	Chr3	14197647	14198003	16
ERR1830501	Chr3	14197647	14198003	13
ERR1830500	Chr3	14197648	14198422	5
ERR1830501	Chr3	14197776	14198273	3
ERR1830501	Chr3	14197842	14198125	31
ERR1830501	Chr3	14197853	14198303	11
ERR1830501	Chr3	14197856	14198303	2
ERR1830501	Chr3	14198404	14198968	4
ERR1830501	Chr3	14198408	14198954	5
ERR1830500	Chr3	14198514	14200171	2
ERR1830500	Chr3	14198729	14199412	2
ERR1830500	Chr3	14199009	14199515	14
ERR1830501	Chr3	14199009	14199515	3
ERR1830501	Chr3	14199059	14199338	2
ERR1830501	Chr3	14199073	14199582	3
ERR1830500	Chr3	14202237	14202511	6
ERR1830500	Chr3	14202286	14203857	2
ERR1830501	Chr3	14202286	14203857	2
ERR1830501	Chr3	14202424	14203846	6
ERR1830501	Chr3	14202591	14203579	10
ERR1830501	Chr3	14202609	14203554	10
ERR1830500	Chr3	14202638	14203718	8
ERR1830501	Chr3	14202638	14203718	3
ERR1830500	Chr3	14202656	14203878	3
ERR1830500	Chr3	14202656	14203960	2
ERR1830501	Chr3	14202656	14203960	3
ERR1830500	Chr3	14202681	14204021	2
ERR1830500	Chr3	14202777	14203556	2
ERR1830501	Chr3	14202833	14203622	35
ERR1830500	Chr3	14202844	14204214	2
ERR1830501	Chr3	14202845	14204992	2
ERR1830501	Chr3	14202846	14203552	12
ERR1830501	Chr3	14202874	14204609	4
ERR1830501	Chr3	14202888	14203636	4
ERR1830501	Chr3	14202901	14204162	11
ERR1830500	Chr3	14202920	14203844	5
ERR1830501	Chr3	14202920	14203844	2
ERR1830501	Chr3	14202920	14203926	10
ERR1830501	Chr3	14202920	14204008	14
ERR1830501	Chr3	14202933	14203773	5
ERR1830501	Chr3	14202936	14203680	4
ERR1830501	Chr3	14202948	14203552	3
ERR1830501	Chr3	14202975	14203535	21
ERR1830501	Chr3	14202982	14203899	3
ERR1830501	Chr3	14202982	14203981	2
ERR1830501	Chr3	14202992	14203781	9
ERR1830501	Chr3	14202992	14203863	32
ERR1830501	Chr3	14202992	14203945	17
ERR1830501	Chr3	14202992	14204027	3
ERR1830501	Chr3	14203026	14203745	2
ERR1830501	Chr3	14203032	14204369	2
ERR1830500	Chr3	14203035	14204428	4
ERR1830500	Chr3	14203075	14203785	6
ERR1830500	Chr3	14203075	14203868	9
ERR1830500	Chr3	14203075	14203950	12
ERR1830500	Chr3	14203075	14204036	35
ERR1830501	Chr3	14203075	14203868	12
ERR1830501	Chr3	14203075	14203950	16
ERR1830501	Chr3	14203075	14204036	18
ERR1830501	Chr3	14203187	14203660	3
ERR1830500	Chr3	14203258	14203782	2
ERR1830500	Chr3	14203275	14203825	18
ERR1830501	Chr3	14203275	14203825	15
ERR1830501	Chr3	14229950	14231150	23
ERR1830501	Chr3	14828520	14829127	2
ERR1830501	Chr3	14908073	14909368	3
ERR1830501	Chr3	14938274	14938684	3
ERR1830501	Chr3	15172909	15174484	5
ERR1830501	Chr3	15226765	15227531	17
ERR1830501	Chr3	15250427	15251051	6
ERR1830501	Chr3	15362103	15363233	8
ERR1830501	Chr3	15384336	15386662	11
ERR1830501	Chr3	15430903	15432052	14
ERR1830500	Chr3	15500561	15501920	40
ERR1830501	Chr3	15500561	15501920	260
ERR1830501	Chr3	15500562	15501917	2
ERR1830501	Chr3	15570214	15572458	18
ERR1830501	Chr3	15773515	15774366	5
ERR1830501	Chr3	16379607	16381059	6
ERR1830501	Chr3	16870942	16874460	12
ERR1830501	Chr3	16911711	16912518	32
ERR1830501	Chr3	16956378	16956817	10
ERR1830501	Chr3	17126239	17126724	9
ERR1830501	Chr3	17145185	17146067	15
ERR1830501	Chr3	17600311	17601905	11
ERR1830501	Chr3	17825765	17826396	5
ERR1830500	Chr3	17952467	17954180	8
ERR1830501	Chr3	17952467	17954180	14
ERR1830501	Chr3	18328773	18330055	16
ERR1830501	Chr3	18523226	18524466	14
ERR1830501	Chr3	18548959	18550496	2
ERR1830501	Chr3	18548959	18550500	11
ERR1830501	Chr3	18617876	18618091	9
ERR1830501	Chr3	18617881	18618091	2
ERR1830500	Chr3	18833274	18833844	3
ERR1830501	Chr3	18833274	18833844	15
ERR1830501	Chr3	19009334	19010165	2
ERR1830500	Chr3	19092294	19093273	12
ERR1830501	Chr3	19092294	19093273	14
ERR1830501	Chr3	19128139	19129408	7
ERR1830501	Chr3	19223410	19226512	2
ERR1830501	Chr3	19232181	19234990	13
ERR1830501	Chr3	19241274	19244359	13
ERR1830500	Chr3	19245988	19247325	5
ERR1830501	Chr3	19245988	19247325	57
ERR1830501	Chr3	19267129	19267533	40
ERR1830501	Chr3	20171190	20172792	7
ERR1830501	Chr3	20330964	20331622	3
ERR1830501	Chr3	20597540	20599207	14
ERR1830501	Chr3	20729278	20729801	2
ERR1830501	Chr3	20783681	20784552	18
ERR1830501	Chr3	20815423	20815935	6
ERR1830501	Chr3	21014709	21016354	13
ERR1830501	Chr3	21093306	21095143	9
ERR1830501	Chr3	21243870	21244805	2
ERR1830501	Chr3	21288753	21290199	7
ERR1830501	Chr3	21291710	21293997	3
ERR1830501	Chr3	21417445	21418706	2
ERR1830501	Chr3	21417445	21418711	37
ERR1830501	Chr3	21554043	21554933	7
ERR1830501	Chr3	21787282	21787826	6
ERR1830501	Chr3	21823741	21826760	5
ERR1830501	Chr3	21859362	21859740	11
ERR1830501	Chr3	21874438	21875892	8
ERR1830501	Chr3	22249231	22250771	2
ERR1830501	Chr3	22511979	22512678	17
ERR1830501	Chr3	22612909	22613640	7
ERR1830501	Chr3	22663905	22664707	2
ERR1830501	Chr3	23043478	23044097	3
ERR1830501	Chr3	23050552	23051533	2
ERR1830501	Chr3	23180440	23181092	3
ERR1830501	Chr3	23238303	23239183	3
ERR1830501	Chr3	23263358	23264400	6
ERR1830501	Chr3	23402858	23403594	3
ERR1830501	Chr3	23412443	23413132	13
ERR1830501	Chr3	23421305	23421957	4
ERR1830501	Chr4	235584	236556	40
ERR1830501	Chr4	264577	265457	6
ERR1830501	Chr4	780968	781694	4
ERR1830501	Chr4	850477	851602	10
ERR1830501	Chr4	1406078	1406684	13
ERR1830501	Chr4	1415086	1415328	4
ERR1830501	Chr4	1537321	1538403	2
ERR1830501	Chr4	1537321	1538408	24
ERR1830501	Chr4	1667829	1668458	20
ERR1830500	Chr4	1782030	1782830	15
ERR1830501	Chr4	1782030	1782830	55
ERR1830501	Chr4	1792601	1793336	13
ERR1830501	Chr4	1948838	1949950	5
ERR1830501	Chr4	2005148	2005962	2
ERR1830500	Chr4	2040850	2041401	10
ERR1830501	Chr4	2040850	2041401	28
ERR1830501	Chr4	2147824	2149098	2
ERR1830501	Chr4	2173030	2173976	5
ERR1830501	Chr4	3336665	3337289	7
ERR1830500	Chr4	3341956	3342758	9
ERR1830501	Chr4	3341956	3342758	33
ERR1830500	Chr4	3396785	3397037	16
ERR1830501	Chr4	3396785	3397037	118
ERR1830501	Chr4	3583210	3583642	23
ERR1830500	Chr4	3615598	3616402	23
ERR1830501	Chr4	3615598	3616402	14
ERR1830501	Chr4	3650098	3650682	3
ERR1830500	Chr4	4459658	4459926	8
ERR1830501	Chr4	4459658	4459926	25
ERR1830501	Chr4	4466796	4467230	11
ERR1830501	Chr4	4594263	4594725	148
ERR1830501	Chr4	4609198	4610596	9
ERR1830501	Chr4	4856178	4857623	9
ERR1830501	Chr4	4948145	4950135	5
ERR1830501	Chr4	5069013	5069226	102
ERR1830501	Chr4	5510012	5510741	7
ERR1830501	Chr4	5594185	5594672	2
ERR1830501	Chr4	5821552	5821883	7
ERR1830501	Chr4	6053744	6054443	2
ERR1830501	Chr4	6127351	6128262	2
ERR1830501	Chr4	6305215	6305971	8
ERR1830500	Chr4	6747197	6748135	8
ERR1830501	Chr4	6747197	6748135	14
ERR1830501	Chr4	6971222	6972145	25
ERR1830501	Chr4	7253837	7255584	12
ERR1830501	Chr4	7348748	7349365	2
ERR1830501	Chr4	7517216	7518434	17
ERR1830501	Chr4	7701785	7702784	3
ERR1830501	Chr4	7990359	7991435	3
ERR1830501	Chr4	8220508	8221350	6
ERR1830500	Chr4	8306569	8307404	6
ERR1830501	Chr4	8306569	8307404	48
ERR1830501	Chr4	8595867	8596916	3
ERR1830501	Chr4	8627962	8629580	22
ERR1830501	Chr4	8692214	8693142	2
ERR1830501	Chr4	8719535	8721196	3
ERR1830501	Chr4	8837358	8837998	4
ERR1830501	Chr4	9004067	9004407	2
ERR1830501	Chr4	9094388	9094936	18
ERR1830501	Chr4	9222977	9224030	6
ERR1830501	Chr4	9382306	9383315	4
ERR1830500	Chr4	9906538	9907487	6
ERR1830501	Chr4	9906538	9907487	7
ERR1830501	Chr4	9941797	9942147	14
ERR1830501	Chr4	10075546	10076420	7
ERR1830501	Chr4	10210354	10211875	35
ERR1830501	Chr4	10273534	10273686	2
ERR1830501	Chr4	10522520	10523494	2
ERR1830501	Chr4	10646315	10647616	3
ERR1830501	Chr4	10662791	10663247	2
ERR1830501	Chr4	10772224	10773774	26
ERR1830501	Chr4	10893401	10897003	3
ERR1830501	Chr4	11038470	11040128	2
ERR1830501	Chr4	11128109	11129163	14
ERR1830501	Chr4	11646607	11647060	20
ERR1830501	Chr4	11728116	11729218	7
ERR1830501	Chr4	11769962	11770976	4
ERR1830501	Chr4	11909481	11910730	17
ERR1830500	Chr4	12070057	12070742	16
ERR1830501	Chr4	12070057	12070742	31
ERR1830501	Chr4	12070062	12070742	2
ERR1830501	Chr4	12100610	12101026	6
ERR1830501	Chr4	12232491	12234011	6
ERR1830501	Chr4	12740450	12742273	9
ERR1830501	Chr4	12995524	12996640	7
ERR1830501	Chr4	13019596	13020870	15
ERR1830501	Chr4	13078744	13079947	7
ERR1830501	Chr4	13094963	13097084	20
ERR1830501	Chr4	13150014	13150281	4
ERR1830500	Chr4	13233436	13234104	2
ERR1830501	Chr4	13260689	13261507	18
ERR1830500	Chr4	13368457	13369756	9
ERR1830501	Chr4	13368457	13369756	6
ERR1830501	Chr4	13420604	13422100	26
ERR1830501	Chr4	13458853	13459959	4
ERR1830501	Chr4	13459281	13459974	4
ERR1830501	Chr4	13542674	13543404	9
ERR1830501	Chr4	13820430	13821275	2
ERR1830501	Chr4	13873863	13874678	3
ERR1830501	Chr4	13962676	13966322	7
ERR1830501	Chr4	14000307	14001333	47
ERR1830501	Chr4	14952615	14953079	2
ERR1830501	Chr4	15048880	15049447	4
ERR1830501	Chr4	15681229	15682304	26
ERR1830501	Chr4	15797700	15798283	5
ERR1830501	Chr4	15837974	15839404	8
ERR1830500	Chr4	15993317	15994742	20
ERR1830501	Chr4	15993317	15994742	14
ERR1830501	Chr4	16011245	16011637	2
ERR1830500	Chr4	16141818	16143215	2
ERR1830501	Chr4	16141818	16143215	2
ERR1830501	Chr4	16504431	16504822	6
ERR1830501	Chr4	16731678	16732644	6
ERR1830501	Chr4	16966472	16966925	7
ERR1830501	Chr4	16997219	16998611	3
ERR1830501	Chr4	17084415	17084879	2
ERR1830501	Chr4	17179553	17180158	7
ERR1830501	Chr4	17224191	17224834	11
ERR1830501	Chr4	17282998	17284304	4
ERR1830501	Chr4	17569099	17569675	52
ERR1830500	Chr4	17931522	17933082	71
ERR1830501	Chr4	17931522	17933077	2
ERR1830501	Chr4	17931522	17933081	2
ERR1830501	Chr4	17931522	17933082	91
ERR1830501	Chr4	18208416	18209699	3
ERR1830500	Chr4	18213929	18215135	16
ERR1830501	Chr4	18213929	18215135	23
ERR1830501	Chr4	18229115	18229910	4
ERR1830501	Chr4	18479479	18481859	4
ERR1830501	Chr5	17921	18826	3
ERR1830501	Chr5	110539	112191	3
ERR1830501	Chr5	312158	314220	2
ERR1830501	Chr5	647066	648152	3
ERR1830500	Chr5	1101474	1102078	7
ERR1830501	Chr5	1101474	1102078	42
ERR1830501	Chr5	1101478	1102078	2
ERR1830501	Chr5	1221694	1223121	14
ERR1830501	Chr5	1429349	1430106	24
ERR1830501	Chr5	1641879	1642637	2
ERR1830501	Chr5	1740538	1742831	10
ERR1830501	Chr5	1772843	1773847	5
ERR1830500	Chr5	1853671	1856075	7
ERR1830501	Chr5	1986015	1988040	12
ERR1830501	Chr5	2025825	2027040	9
ERR1830500	Chr5	2108716	2110784	5
ERR1830501	Chr5	2326946	2327427	3
ERR1830501	Chr5	2337682	2338261	49
ERR1830501	Chr5	2504478	2505814	8
ERR1830501	Chr5	2821196	2822790	3
ERR1830501	Chr5	3074722	3075493	2
ERR1830501	Chr5	3294557	3296500	9
ERR1830501	Chr5	3434729	3436220	6
ERR1830501	Chr5	3598706	3600618	3
ERR1830501	Chr5	3881114	3882477	11
ERR1830501	Chr5	4325561	4326049	17
ERR1830501	Chr5	4338020	4339578	4
ERR1830501	Chr5	4529748	4531723	7
ERR1830501	Chr5	4541914	4542452	8
ERR1830501	Chr5	4622829	4623639	5
ERR1830501	Chr5	4701909	4704825	13
ERR1830501	Chr5	5073072	5074121	10
ERR1830501	Chr5	5384428	5385382	3
ERR1830501	Chr5	5431501	5431942	12
ERR1830501	Chr5	5438334	5439931	4
ERR1830501	Chr5	5629975	5631560	2
ERR1830500	Chr5	5629976	5631233	2
ERR1830500	Chr5	5629976	5631255	3
ERR1830501	Chr5	5629976	5630917	3
ERR1830501	Chr5	5629976	5630955	22
ERR1830501	Chr5	5629976	5631002	2
ERR1830501	Chr5	5629976	5631046	8
ERR1830501	Chr5	5629976	5631068	9
ERR1830501	Chr5	5629976	5631078	2
ERR1830501	Chr5	5629976	5631184	8
ERR1830501	Chr5	5629976	5631233	5
ERR1830501	Chr5	5629976	5631255	27
ERR1830501	Chr5	5629976	5631260	5
ERR1830501	Chr5	5629976	5631893	2
ERR1830501	Chr5	5629976	5633353	2
ERR1830501	Chr5	5629976	5633495	2
ERR1830500	Chr5	5629977	5631173	2
ERR1830500	Chr5	5629977	5631296	5
ERR1830500	Chr5	5629977	5631396	2
ERR1830501	Chr5	5629977	5630814	2
ERR1830501	Chr5	5629977	5630816	3
ERR1830501	Chr5	5629977	5630826	2
ERR1830501	Chr5	5629977	5630839	5
ERR1830501	Chr5	5629977	5630861	11
ERR1830501	Chr5	5629977	5630877	19
ERR1830501	Chr5	5629977	5630887	2
ERR1830501	Chr5	5629977	5630897	7
ERR1830501	Chr5	5629977	5630898	3
ERR1830501	Chr5	5629977	5630912	42
ERR1830501	Chr5	5629977	5630943	10
ERR1830501	Chr5	5629977	5631026	3
ERR1830501	Chr5	5629977	5631036	4
ERR1830501	Chr5	5629977	5631069	14
ERR1830501	Chr5	5629977	5631080	3
ERR1830501	Chr5	5629977	5631091	10
ERR1830501	Chr5	5629977	5631151	4
ERR1830501	Chr5	5629977	5631155	2
ERR1830501	Chr5	5629977	5631173	12
ERR1830501	Chr5	5629977	5631187	2
ERR1830501	Chr5	5629977	5631221	2
ERR1830501	Chr5	5629977	5631227	3
ERR1830501	Chr5	5629977	5631258	5
ERR1830501	Chr5	5629977	5631269	6
ERR1830501	Chr5	5629977	5631272	29
ERR1830501	Chr5	5629977	5631276	2
ERR1830501	Chr5	5629977	5631280	4
ERR1830501	Chr5	5629977	5631296	18
ERR1830501	Chr5	5629977	5631306	13
ERR1830501	Chr5	5629977	5631311	2
ERR1830501	Chr5	5629977	5631345	9
ERR1830501	Chr5	5629977	5631585	5
ERR1830501	Chr5	5629977	5631724	6
ERR1830501	Chr5	5629977	5631759	2
ERR1830501	Chr5	5629977	5632093	18
ERR1830501	Chr5	5629977	5632098	3
ERR1830501	Chr5	5629977	5632110	2
ERR1830501	Chr5	5629977	5632264	8
ERR1830501	Chr5	5629982	5631855	6
ERR1830501	Chr5	5630215	5630963	3
ERR1830501	Chr5	5630294	5635091	12
ERR1830500	Chr5	5632642	5635306	3
ERR1830501	Chr5	5632913	5635306	5
ERR1830501	Chr5	5632927	5635306	6
ERR1830501	Chr5	5633075	5635307	2
ERR1830501	Chr5	5633336	5635306	15
ERR1830501	Chr5	5633420	5635306	4
ERR1830501	Chr5	5633450	5635306	6
ERR1830501	Chr5	5633755	5635306	2
ERR1830501	Chr5	5633844	5635307	2
ERR1830501	Chr5	5633925	5635306	4
ERR1830501	Chr5	5633949	5635307	2
ERR1830501	Chr5	5633956	5635306	6
ERR1830501	Chr5	5634035	5635306	8
ERR1830501	Chr5	5634049	5635263	2
ERR1830501	Chr5	5634050	5635306	3
ERR1830501	Chr5	5634074	5635301	2
ERR1830501	Chr5	5634170	5635306	4
ERR1830501	Chr5	5634176	5635306	7
ERR1830501	Chr5	5634178	5635307	2
ERR1830501	Chr5	5634184	5635307	2
ERR1830501	Chr5	5634189	5635306	4
ERR1830501	Chr5	5634194	5635306	7
ERR1830501	Chr5	5634203	5635307	8
ERR1830501	Chr5	5634204	5635307	5
ERR1830501	Chr5	5634208	5635306	19
ERR1830501	Chr5	5634219	5635306	12
ERR1830501	Chr5	5634223	5635300	3
ERR1830501	Chr5	5634224	5635306	13
ERR1830501	Chr5	5634235	5635306	9
ERR1830501	Chr5	5634244	5635306	18
ERR1830501	Chr5	5634260	5635271	6
ERR1830501	Chr5	5634261	5635306	5
ERR1830501	Chr5	5634275	5635306	17
ERR1830501	Chr5	5634281	5635308	5
ERR1830501	Chr5	5634297	5635270	3
ERR1830500	Chr5	5634300	5635306	2
ERR1830501	Chr5	5634300	5635306	3
ERR1830501	Chr5	5634310	5635300	4
ERR1830501	Chr5	5634316	5635307	12
ERR1830500	Chr5	5634320	5635306	3
ERR1830501	Chr5	5634320	5635306	5
ERR1830501	Chr5	5634324	5635049	7
ERR1830501	Chr5	5634325	5635306	3
ERR1830500	Chr5	5634336	5635307	4
ERR1830501	Chr5	5634336	5635307	5
ERR1830501	Chr5	5634344	5635306	3
ERR1830501	Chr5	5634354	5635307	2
ERR1830501	Chr5	5634357	5635307	2
ERR1830501	Chr5	5634365	5635307	4
ERR1830501	Chr5	5634377	5635306	2
ERR1830501	Chr5	5634379	5635306	5
ERR1830501	Chr5	5634383	5635306	2
ERR1830501	Chr5	5634387	5635306	4
ERR1830501	Chr5	5634395	5635303	2
ERR1830501	Chr5	5634395	5635307	3
ERR1830501	Chr5	5634398	5635306	40
ERR1830501	Chr5	5634423	5635306	2
ERR1830501	Chr5	5634434	5635280	4
ERR1830501	Chr5	5634447	5635306	3
ERR1830501	Chr5	5634490	5635306	10
ERR1830501	Chr5	5634492	5635306	8
ERR1830501	Chr5	5634493	5635306	24
ERR1830501	Chr5	5634496	5635306	3
ERR1830501	Chr5	5634503	5635306	63
ERR1830501	Chr5	5634504	5635306	10
ERR1830501	Chr5	5634506	5635279	4
ERR1830501	Chr5	5634514	5635307	3
ERR1830501	Chr5	5634516	5635306	4
ERR1830501	Chr5	5634522	5635305	2
ERR1830501	Chr5	5634522	5635306	21
ERR1830501	Chr5	5634534	5635306	80
ERR1830501	Chr5	5634538	5635306	2
ERR1830501	Chr5	5634566	5635307	11
ERR1830501	Chr5	5634578	5635306	18
ERR1830501	Chr5	5634597	5635306	3
ERR1830501	Chr5	5634669	5635306	2
ERR1830501	Chr5	5634671	5635306	7
ERR1830501	Chr5	5675766	5676678	2
ERR1830501	Chr5	5681612	5683207	8
ERR1830501	Chr5	5692372	5693422	2
ERR1830501	Chr5	6262389	6263284	25
ERR1830501	Chr5	6329670	6330119	3
ERR1830501	Chr5	6375690	6376381	2
ERR1830501	Chr5	6857538	6858633	9
ERR1830500	Chr5	6926925	6927727	11
ERR1830501	Chr5	6926925	6927727	105
ERR1830500	Chr5	7785860	7786238	107
ERR1830501	Chr5	7785860	7786238	50
ERR1830500	Chr5	7785864	7786238	4
ERR1830501	Chr5	7785864	7786238	2
ERR1830500	Chr5	7785865	7786238	2
ERR1830501	Chr5	7839818	7841459	2
ERR1830501	Chr5	7854727	7855267	3
ERR1830501	Chr5	8003991	8005441	12
ERR1830501	Chr5	8076772	8077937	20
ERR1830501	Chr5	8081843	8082994	2
ERR1830501	Chr5	8102625	8103412	2
ERR1830500	Chr5	8196124	8198412	6
ERR1830501	Chr5	8196124	8198412	8
ERR1830501	Chr5	8257550	8258480	3
ERR1830501	Chr5	8635556	8636848	9
ERR1830501	Chr5	8678472	8679034	3
ERR1830501	Chr5	8965850	8967077	64
ERR1830501	Chr5	9087299	9088798	7
ERR1830501	Chr5	9105423	9106851	8
ERR1830501	Chr5	9157897	9159118	9
ERR1830501	Chr5	9357708	9359158	13
ERR1830501	Chr5	9482857	9483944	2
ERR1830500	Chr5	9494363	9494840	3
ERR1830501	Chr5	9494363	9494840	14
ERR1830501	Chr5	9692724	9693688	5
ERR1830501	Chr5	9766506	9767255	9
ERR1830501	Chr5	10282712	10284002	6
ERR1830501	Chr5	10663966	10665099	6
ERR1830500	Chr5	10720025	10720965	15
ERR1830501	Chr5	10720025	10720960	2
ERR1830501	Chr5	10720025	10720965	25
ERR1830501	Chr5	11402717	11403855	3
ERR1830501	Chr5	11494113	11495581	3
ERR1830501	Chr5	11580370	11581333	7
ERR1830501	Chr5	11585844	11587612	8
ERR1830501	Chr5	11745659	11746813	6
ERR1830501	Chr5	11813591	11814015	100
ERR1830501	Chr5	11848027	11848451	96
ERR1830501	Chr5	11998093	11999127	2
ERR1830501	Chr5	12168618	12169015	6
ERR1830501	Chr5	12214658	12215340	65
ERR1830501	Chr5	12574240	12574655	2
ERR1830501	Chr5	12590237	12592423	2
ERR1830501	Chr5	12610114	12612054	7
ERR1830501	Chr5	13025657	13025971	12
ERR1830501	Chr5	13064647	13065112	5
ERR1830501	Chr5	13103848	13104889	12
ERR1830501	Chr5	13318799	13319593	12
ERR1830501	Chr5	13464136	13464588	2
ERR1830501	Chr5	13770940	13771576	3
ERR1830501	Chr5	13931650	13932530	13
ERR1830501	Chr5	13950396	13950790	10
ERR1830500	Chr5	13999259	14001000	4
ERR1830501	Chr5	14212114	14212580	21
ERR1830501	Chr5	14313669	14314563	16
ERR1830501	Chr5	14764146	14764619	2
ERR1830501	Chr5	15199750	15202151	10
ERR1830501	Chr5	16353068	16353922	6
ERR1830501	Chr5	16593674	16594484	4
ERR1830501	Chr5	16663688	16665793	9
ERR1830501	Chr5	17218210	17219070	2
ERR1830501	Chr5	17609351	17610553	17
ERR1830501	Chr5	17729417	17729908	5
ERR1830501	Chr5	18799399	18800117	13
ERR1830501	Chr5	18832085	18833475	3
ERR1830500	Chr5	19003303	19003697	19
ERR1830501	Chr5	19003303	19003697	17
ERR1830501	Chr5	19218505	19219351	6
ERR1830501	Chr5	19261825	19262009	8
ERR1830501	Chr5	19400359	19401458	3
ERR1830501	Chr5	19679346	19681715	13
ERR1830500	Chr5	19964179	19965436	9
ERR1830501	Chr5	19964179	19965436	10
ERR1830501	Chr5	19990100	19991789	6
ERR1830501	Chr5	20075417	20076556	6
ERR1830501	Chr5	20543375	20544578	2
ERR1830501	Chr5	21264597	21265207	4
ERR1830501	Chr5	21313473	21314095	14
ERR1830500	Chr5	21344038	21344522	17
ERR1830501	Chr5	21344038	21344518	2
ERR1830501	Chr5	21344038	21344522	102
ERR1830501	Chr5	21379313	21380778	4
ERR1830501	Chr5	21460704	21461568	6
ERR1830500	Chr5	21817640	21819126	23
ERR1830501	Chr5	21817640	21819123	2
ERR1830501	Chr5	21817640	21819126	35
ERR1830501	Chr5	21848505	21852145	5
ERR1830501	Chr5	22009622	22011194	2
ERR1830501	Chr5	22052120	22052801	10
ERR1830501	Chr5	22171731	22172921	2
ERR1830501	Chr5	22506845	22508382	7
ERR1830501	Chr5	22576767	22578351	3
ERR1830501	Chr5	22726575	22727403	2
ERR1830501	Chr5	22736762	22737628	4
ERR1830501	Chr5	23760140	23760883	11
ERR1830500	Chr5	24051352	24052012	4
ERR1830501	Chr5	24051352	24052012	19
ERR1830501	Chr5	24132452	24133487	9
ERR1830501	Chr5	24132457	24133487	2
ERR1830500	Chr5	24142603	24144404	12
ERR1830501	Chr5	24142603	24144404	37
ERR1830501	Chr5	24142604	24144402	2
ERR1830501	Chr5	24239278	24240291	9
ERR1830500	Chr5	24345003	24346308	30
ERR1830501	Chr5	24345003	24346308	42
ERR1830500	Chr5	24455028	24456323	5
ERR1830501	Chr5	24455028	24456323	25
ERR1830501	Chr5	24747199	24749034	2
ERR1830501	Chr5	24812058	24813162	8
ERR1830501	Chr5	24830834	24831676	6
ERR1830500	Chr5	24880766	24882112	17
ERR1830501	Chr5	24880766	24882112	29
ERR1830501	Chr5	25599710	25599905	335
ERR1830501	Chr5	25668125	25669554	3
ERR1830501	Chr5	25974591	25977124	3
ERR1830501	Chr5	26028814	26032720	13
ERR1830501	Chr5	26341507	26343562	4
ERR1830501	Chr5	26393082	26394505	8
ERR1830501	Chr5	26659047	26660282	3
ERR1830501	Chr5	26723376	26725393	11
ERR1830501	Chr5	26770421	26772509	4
