## Additional File 14 for "The extrachromosomal circular DNAs of the rice blast pathogen *Magnaporthe oryzae* contain a wide variety of LTR retrotransposons, genes, and effectors"

SRR10163236	Chr1	96469	97227	17
SRR10163236	Chr1	96584	97221	8
SRR10163236	Chr1	338923	342062	3
SRR10163237	Chr1	340327	342125	2
SRR10163236	Chr1	512706	513125	2
SRR10163234	Chr1	536957	537150	3
SRR10163234	Chr1	795291	799026	11
SRR10163234	Chr1	795296	799026	2
SRR10163234	Chr1	985613	988179	5
SRR10163234	Chr1	985613	988180	9
SRR10163234	Chr1	985777	986133	5
SRR10163236	Chr1	1061899	1063670	5
SRR10163236	Chr1	1148659	1150351	3
SRR10163234	Chr1	1962595	1966991	7
SRR10163236	Chr1	2033408	2036597	7
SRR10163234	Chr1	2240954	2241243	19
SRR10163237	Chr1	2479294	2482117	6
SRR10163234	Chr1	2608450	2608680	16
SRR10163234	Chr1	2653370	2653771	3
SRR10163237	Chr1	2704091	2704288	4
SRR10163236	Chr1	2766894	2769185	2
SRR10163236	Chr1	3252922	3253660	23
SRR10163236	Chr1	3310468	3316764	12
SRR10163237	Chr1	3336646	3336893	10
SRR10163236	Chr1	3403908	3404544	3
SRR10163236	Chr1	4420451	4425334	12
SRR10163236	Chr1	4700154	4701800	5
SRR10163237	Chr1	4758388	4759221	7
SRR10163234	Chr1	6252805	6257171	20
SRR10163234	Chr1	7063512	7064772	6
SRR10163234	Chr1	7996112	7997613	4
SRR10163236	Chr1	8375543	8383835	6
SRR10163234	Chr1	8443943	8444311	4
SRR10163234	Chr1	8508335	8508677	44
SRR10163234	Chr1	9119157	9120059	5
SRR10163236	Chr1	9743766	9744882	11
SRR10163237	Chr1	9996942	9997160	3
SRR10163237	Chr1	10156654	10156833	3
SRR10163237	Chr1	10195961	10201527	10
SRR10163234	Chr1	10408930	10411105	7
SRR10163236	Chr1	10445760	10446143	2
SRR10163236	Chr1	10504143	10506895	5
SRR10163237	Chr1	10608058	10608356	14
SRR10163237	Chr1	10687545	10688574	6
SRR10163236	Chr1	11051387	11052705	9
SRR10163236	Chr1	11194457	11198588	3
SRR10163234	Chr1	11533432	11534033	7
SRR10163236	Chr1	11533498	11534421	6
SRR10163236	Chr1	11865715	11872304	27
SRR10163237	Chr1	12076412	12079106	6
SRR10163236	Chr1	12330860	12331298	8
SRR10163236	Chr1	12571698	12572567	6
SRR10163236	Chr1	12860511	12860759	3
SRR10163234	Chr1	13121671	13124100	5
SRR10163234	Chr1	13233348	13234847	6
SRR10163236	Chr1	13233412	13235740	46
SRR10163236	Chr1	13518599	13518945	6
SRR10163237	Chr1	13948516	13949101	5
SRR10163234	Chr1	14159291	14160139	6
SRR10163237	Chr1	14201575	14203653	107
SRR10163237	Chr1	14202436	14204807	32
SRR10163236	Chr1	14202537	14202767	9
SRR10163236	Chr1	14270041	14270393	2
SRR10163236	Chr1	14469545	14470969	10
SRR10163237	Chr1	15076152	15076486	2
SRR10163236	Chr1	15384425	15385681	9
SRR10163237	Chr1	15779523	15779703	2
SRR10163234	Chr1	15896124	15896325	2
SRR10163234	Chr1	15944792	15945042	8
SRR10163237	Chr1	16247444	16247965	2
SRR10163236	Chr1	16743293	16743530	7
SRR10163237	Chr1	16929198	16933409	6
SRR10163234	Chr1	17256956	17257290	4
SRR10163237	Chr1	17260594	17264786	36
SRR10163237	Chr1	17417657	17421193	6
SRR10163237	Chr1	17520963	17521691	11
SRR10163236	Chr1	17800318	17800940	2
SRR10163237	Chr1	17951702	17953501	2
SRR10163234	Chr1	18005201	18005415	6
SRR10163237	Chr1	18254875	18257590	4
SRR10163237	Chr1	18439034	18440112	6
SRR10163237	Chr1	19018851	19019525	8
SRR10163236	Chr1	19141023	19141504	2
SRR10163236	Chr1	20073112	20074437	2
SRR10163237	Chr1	20290260	20290743	3
SRR10163236	Chr1	20769649	20772275	27
SRR10163236	Chr1	20790896	20791350	4
SRR10163236	Chr1	20810784	20811495	33
SRR10163236	Chr1	21641022	21641602	4
SRR10163236	Chr1	22055876	22056706	8
SRR10163236	Chr1	22398950	22406690	8
SRR10163236	Chr1	22924482	22925159	22
SRR10163236	Chr1	23053289	23053565	7
SRR10163234	Chr1	23166234	23167645	3
SRR10163237	Chr1	23171457	23176075	2
SRR10163237	Chr1	23764040	23764390	6
SRR10163237	Chr1	23816897	23817527	19
SRR10163236	Chr1	24783217	24783408	2
SRR10163236	Chr1	24901928	24902323	7
SRR10163234	Chr1	25922536	25924327	6
SRR10163237	Chr1	27163750	27165014	20
SRR10163234	Chr1	27465551	27466099	107
SRR10163236	Chr1	27547643	27547984	2
SRR10163234	Chr1	28362264	28362906	7
SRR10163236	Chr1	29018681	29019268	3
SRR10163236	Chr1	29106815	29107204	3
SRR10163237	Chr1	29119584	29124444	7
SRR10163236	Chr1	29178485	29184627	5
SRR10163237	Chr1	29490614	29492185	11
SRR10163236	Chr1	29530169	29533682	16
SRR10163237	Chr1	29660234	29667555	2
SRR10163237	Chr1	30226781	30227362	20
SRR10163236	Chr1	30315577	30316916	20
SRR10163236	Chr1	30328205	30328755	6
SRR10163237	Chr2	1302	3970	8
SRR10163237	Chr2	1763	3686	2
SRR10163237	Chr2	2064	2605	5
SRR10163237	Chr2	2101	2856	2
SRR10163237	Chr2	2176	2549	3
SRR10163236	Chr2	2188	2786	6
SRR10163236	Chr2	2188	3096	2
SRR10163236	Chr2	2202	2862	2
SRR10163236	Chr2	2209	2758	3
SRR10163236	Chr2	2232	2871	2
SRR10163237	Chr2	2250	2554	2
SRR10163237	Chr2	2320	2860	2
SRR10163236	Chr2	2376	2726	5
SRR10163236	Chr2	2398	3410	2
SRR10163237	Chr2	2402	2867	5
SRR10163237	Chr2	2419	3702	7
SRR10163236	Chr2	2475	2951	2
SRR10163236	Chr2	2661	3152	2
SRR10163236	Chr2	2671	3105	2
SRR10163236	Chr2	2727	3831	2
SRR10163237	Chr2	2738	3213	2
SRR10163236	Chr2	2742	3126	2
SRR10163236	Chr2	2812	3637	5
SRR10163236	Chr2	2827	4458	2
SRR10163234	Chr2	2828	3514	5
SRR10163234	Chr2	2832	3424	2
SRR10163236	Chr2	2855	4077	2
SRR10163234	Chr2	2877	3980	6
SRR10163237	Chr2	2975	3406	3
SRR10163237	Chr2	2980	3662	4
SRR10163236	Chr2	2988	3729	2
SRR10163236	Chr2	3029	3617	4
SRR10163236	Chr2	3062	3646	6
SRR10163236	Chr2	3090	3661	3
SRR10163237	Chr2	3363	3594	4
SRR10163234	Chr2	175499	176090	9
SRR10163236	Chr2	200024	201099	14
SRR10163236	Chr2	200185	201364	6
SRR10163237	Chr2	631261	632776	2
SRR10163236	Chr2	694723	696744	7
SRR10163236	Chr2	1025425	1025704	2
SRR10163236	Chr2	1074713	1076985	9
SRR10163237	Chr2	1075713	1079107	4
SRR10163236	Chr2	1144768	1149298	2
SRR10163237	Chr2	1559228	1559652	7
SRR10163236	Chr2	1693778	1694156	11
SRR10163236	Chr2	1766579	1767214	5
SRR10163236	Chr2	2297867	2303909	11
SRR10163236	Chr2	2393905	2394145	3
SRR10163237	Chr2	2502634	2503868	18
SRR10163236	Chr2	2525718	2530105	11
SRR10163237	Chr2	2596466	2598388	7
SRR10163236	Chr2	2834765	2837186	5
SRR10163236	Chr2	3313174	3313367	4
SRR10163234	Chr2	3314175	3314583	7
SRR10163234	Chr2	3332807	3333340	2
SRR10163237	Chr2	3334910	3335130	8
SRR10163236	Chr2	3339768	3341036	6
SRR10163237	Chr2	3378969	3379183	7
SRR10163236	Chr2	3449591	3449933	4
SRR10163236	Chr2	3449983	3450862	2
SRR10163237	Chr2	3686764	3687174	9
SRR10163237	Chr2	3736970	3737752	4
SRR10163236	Chr2	3895980	3897329	69
SRR10163236	Chr2	3895982	3897328	2
SRR10163236	Chr2	3896188	3896518	11
SRR10163234	Chr2	3989717	3989899	18
SRR10163236	Chr2	4066365	4066573	2
SRR10163234	Chr2	4067019	4068328	18
SRR10163234	Chr2	4182584	4182830	30
SRR10163234	Chr2	4246722	4247078	2
SRR10163234	Chr2	4284043	4284284	2
SRR10163234	Chr2	4464704	4465179	19
SRR10163234	Chr2	4464840	4465427	40
SRR10163236	Chr2	4465917	4466137	20
SRR10163237	Chr2	4705624	4706024	4
SRR10163237	Chr2	4713550	4713748	41
SRR10163234	Chr2	4811557	4811736	470
SRR10163234	Chr2	4811560	4811736	2
SRR10163237	Chr2	4910275	4910908	99
SRR10163236	Chr2	4982319	4983324	6
SRR10163236	Chr2	5145186	5149345	4
SRR10163237	Chr2	5258713	5259837	3
SRR10163237	Chr2	5492835	5493351	10
SRR10163237	Chr2	5492836	5493348	2
SRR10163237	Chr2	5492836	5493351	310
SRR10163237	Chr2	5492837	5493351	2
SRR10163236	Chr2	5532461	5533618	3
SRR10163236	Chr2	5559099	5560297	7
SRR10163237	Chr2	5599198	5599972	14
SRR10163236	Chr2	6677293	6677720	8
SRR10163237	Chr2	7116412	7119925	23
SRR10163234	Chr2	7190937	7191428	8
SRR10163234	Chr2	7191022	7191261	4
SRR10163234	Chr2	7191044	7191246	8
SRR10163236	Chr2	8199033	8199596	10
SRR10163234	Chr2	8199061	8199569	3
SRR10163236	Chr2	8199061	8199569	3
SRR10163237	Chr2	8199082	8199548	4
SRR10163237	Chr2	8199088	8199538	14
SRR10163237	Chr2	8199088	8199539	3
SRR10163237	Chr2	8199088	8199540	9
SRR10163237	Chr2	8199088	8199541	6
SRR10163237	Chr2	8199088	8199542	21
SRR10163237	Chr2	8199088	8199543	2791
SRR10163237	Chr2	8199089	8199543	4
SRR10163237	Chr2	8199089	8199544	2
SRR10163237	Chr2	8199090	8199543	19
SRR10163237	Chr2	8199092	8199543	11
SRR10163237	Chr2	8199093	8199543	7
SRR10163237	Chr2	8199112	8199517	2
SRR10163237	Chr2	8199112	8199519	319
SRR10163237	Chr2	8199115	8199519	2
SRR10163237	Chr2	8199116	8199519	2
SRR10163237	Chr2	8199132	8199500	187
SRR10163237	Chr2	8199137	8199500	3
SRR10163237	Chr2	8199148	8199480	8
SRR10163237	Chr2	8199148	8199481	2
SRR10163237	Chr2	8199148	8199482	3
SRR10163237	Chr2	8199148	8199484	4
SRR10163237	Chr2	8199148	8199485	847
SRR10163237	Chr2	8199151	8199485	2
SRR10163237	Chr2	8199153	8199485	2
SRR10163236	Chr2	8199160	8199468	46
SRR10163237	Chr2	8199166	8199466	290
SRR10163237	Chr2	8199167	8199467	2
SRR10163237	Chr2	8199168	8199466	3
SRR10163237	Chr2	8199170	8199466	2
SRR10163237	Chr2	8689312	8689496	15
SRR10163236	Chr2	8738919	8745000	9
SRR10163236	Chr2	8965835	8966028	2
SRR10163234	Chr2	10045717	10046576	8
SRR10163237	Chr2	10147994	10148398	15
SRR10163234	Chr2	10291551	10291896	7
SRR10163237	Chr2	10313952	10314501	2
SRR10163237	Chr2	10895424	10897605	8
SRR10163234	Chr2	11178221	11178677	2
SRR10163237	Chr2	11413976	11415026	11
SRR10163237	Chr2	12563172	12564335	3
SRR10163236	Chr2	12882312	12887320	14
SRR10163236	Chr2	13109927	13110180	5
SRR10163234	Chr2	13155674	13157268	8
SRR10163236	Chr2	13920095	13920483	2
SRR10163236	Chr2	14043059	14043343	3
SRR10163237	Chr2	14528483	14532590	7
SRR10163237	Chr2	14529536	14531688	2
SRR10163237	Chr2	14591196	14591590	5
SRR10163237	Chr2	14978573	14978789	2
SRR10163237	Chr2	15024485	15025397	11
SRR10163234	Chr2	15290590	15291110	6
SRR10163236	Chr2	15340222	15343013	10
SRR10163236	Chr2	15489790	15492026	3
SRR10163234	Chr2	15913370	15916931	8
SRR10163237	Chr2	16111643	16119898	4
SRR10163236	Chr2	16114711	16115073	14
SRR10163236	Chr2	16353336	16353589	2
SRR10163234	Chr2	16434992	16437252	13
SRR10163236	Chr2	17879820	17881145	5
SRR10163236	Chr2	18392936	18393927	3
SRR10163237	Chr2	18603699	18604118	3
SRR10163236	Chr2	18814813	18823871	10
SRR10163237	Chr2	19060854	19061657	4
SRR10163234	Chr2	19253800	19254021	6
SRR10163236	Chr2	19292654	19294697	4
SRR10163237	Chr2	19332113	19332468	13
SRR10163236	Chr2	19594815	19602434	11
SRR10163237	Chr2	19642185	19643198	3
SRR10163234	Chr3	97011	97754	3
SRR10163236	Chr3	147901	148152	2
SRR10163237	Chr3	250806	251046	2
SRR10163237	Chr3	282431	282642	3
SRR10163234	Chr3	397258	398191	7
SRR10163236	Chr3	884672	886050	3
SRR10163236	Chr3	909661	909958	2
SRR10163237	Chr3	995748	996000	3
SRR10163234	Chr3	1033932	1034511	4
SRR10163237	Chr3	1547330	1559745	6
SRR10163234	Chr3	1554612	1555391	5
SRR10163234	Chr3	1586663	1586840	93
SRR10163237	Chr3	1629845	1630029	18
SRR10163236	Chr3	1840791	1843212	11
SRR10163237	Chr3	1860665	1862643	7
SRR10163237	Chr3	1894668	1896730	5
SRR10163236	Chr3	1974275	1978916	7
SRR10163237	Chr3	2448417	2448686	4
SRR10163237	Chr3	2497342	2500054	7
SRR10163236	Chr3	2742086	2742860	13
SRR10163234	Chr3	2827733	2828030	130
SRR10163237	Chr3	2856454	2856794	3
SRR10163234	Chr3	3112798	3113566	4
SRR10163236	Chr3	3477108	3477378	9
SRR10163236	Chr3	3502566	3506499	7
SRR10163236	Chr3	3676320	3684936	7
SRR10163236	Chr3	3695536	3695920	90
SRR10163237	Chr3	4072970	4073305	7
SRR10163237	Chr3	4263787	4264450	3
SRR10163237	Chr3	4310482	4311171	8
SRR10163237	Chr3	4614360	4616135	4
SRR10163237	Chr3	4773644	4775100	25
SRR10163237	Chr3	4868823	4869132	6
SRR10163234	Chr3	5004789	5011136	38
SRR10163237	Chr3	5121698	5122059	3
SRR10163237	Chr3	5478382	5479275	12
SRR10163234	Chr3	5496533	5497425	2
SRR10163234	Chr3	5496533	5497429	171
SRR10163236	Chr3	5533421	5534143	5
SRR10163237	Chr3	5743369	5750944	6
SRR10163234	Chr3	5845919	5846248	33
SRR10163237	Chr3	6420225	6421125	6
SRR10163236	Chr3	6420338	6420944	10
SRR10163236	Chr3	6819024	6819385	2
SRR10163237	Chr3	7850802	7851237	3
SRR10163234	Chr3	7929858	7930342	3
SRR10163234	Chr3	8041661	8042176	22
SRR10163237	Chr3	8604002	8605012	5
SRR10163236	Chr3	8676012	8676708	3
SRR10163234	Chr3	9519463	9520376	89
SRR10163237	Chr3	9646444	9649189	3
SRR10163237	Chr3	9683922	9686422	3
SRR10163236	Chr3	10071123	10076419	15
SRR10163234	Chr3	10073616	10073966	57
SRR10163236	Chr3	10132843	10136066	11
SRR10163234	Chr3	10366418	10367260	42
SRR10163236	Chr3	10641594	10642021	2
SRR10163234	Chr3	10723205	10727668	7
SRR10163236	Chr3	11416513	11416823	3
SRR10163236	Chr3	11423966	11424166	13
SRR10163236	Chr3	12037159	12037512	2
SRR10163237	Chr3	12095690	12095933	2
SRR10163237	Chr3	12390811	12391639	22
SRR10163237	Chr3	12391196	12391714	4
SRR10163237	Chr3	12461841	12462073	5
SRR10163237	Chr3	12524000	12524684	3
SRR10163236	Chr3	12605372	12607052	4
SRR10163237	Chr3	12879439	12879745	2
SRR10163236	Chr3	12948726	12949332	4
SRR10163237	Chr3	12954011	12954461	12
SRR10163237	Chr3	13024877	13028580	5
SRR10163234	Chr3	13025302	13025589	2
SRR10163236	Chr3	13056479	13058134	8
SRR10163234	Chr3	13170917	13171467	12
SRR10163237	Chr3	13230848	13232583	6
SRR10163236	Chr3	13254464	13255818	14
SRR10163234	Chr3	13305995	13306194	7
SRR10163237	Chr3	13843192	13843387	2
SRR10163236	Chr3	13887047	13887297	2
SRR10163236	Chr3	13971686	13972061	5
SRR10163234	Chr3	14191871	14198728	5
SRR10163236	Chr3	14192459	14192613	82
SRR10163236	Chr3	14192459	14195278	6
SRR10163237	Chr3	14193425	14197924	5
SRR10163237	Chr3	14193507	14197924	15
SRR10163237	Chr3	14193633	14198372	60
SRR10163236	Chr3	14193785	14199496	20
SRR10163237	Chr3	14194253	14195711	2
SRR10163236	Chr3	14194477	14199875	6
SRR10163237	Chr3	14194494	14198106	5
SRR10163237	Chr3	14194519	14194996	3
SRR10163234	Chr3	14194536	14198728	24
SRR10163234	Chr3	14194763	14198728	17
SRR10163237	Chr3	14194941	14196656	2
SRR10163237	Chr3	14194941	14196968	2
SRR10163237	Chr3	14195006	14196524	3
SRR10163237	Chr3	14195006	14196836	3
SRR10163237	Chr3	14195084	14197941	4
SRR10163236	Chr3	14195124	14195278	90
SRR10163237	Chr3	14195269	14197941	2
SRR10163236	Chr3	14195414	14197826	18
SRR10163236	Chr3	14195510	14196573	3
SRR10163236	Chr3	14195510	14196885	4
SRR10163236	Chr3	14195539	14197205	3
SRR10163237	Chr3	14195580	14200334	4
SRR10163237	Chr3	14195665	14197735	2
SRR10163236	Chr3	14195685	14196487	2
SRR10163237	Chr3	14195713	14197410	40
SRR10163237	Chr3	14195730	14197657	4
SRR10163237	Chr3	14195765	14198004	11
SRR10163234	Chr3	14195841	14197310	2
SRR10163234	Chr3	14195866	14196925	2
SRR10163237	Chr3	14195888	14196722	3
SRR10163236	Chr3	14195889	14196789	2
SRR10163237	Chr3	14195889	14196378	2
SRR10163236	Chr3	14195900	14196556	4
SRR10163236	Chr3	14195902	14197022	2
SRR10163237	Chr3	14195907	14196074	340
SRR10163237	Chr3	14195915	14198487	6
SRR10163236	Chr3	14195922	14196556	2
SRR10163234	Chr3	14195932	14196787	2
SRR10163237	Chr3	14195933	14196453	3
SRR10163237	Chr3	14195935	14196302	2
SRR10163234	Chr3	14195989	14197731	11
SRR10163237	Chr3	14196006	14196495	3
SRR10163237	Chr3	14196008	14197650	3
SRR10163237	Chr3	14196011	14198023	3
SRR10163236	Chr3	14196059	14196852	3
SRR10163237	Chr3	14196066	14196846	2
SRR10163237	Chr3	14196068	14196513	7
SRR10163237	Chr3	14196068	14196825	9
SRR10163237	Chr3	14196074	14197394	42
SRR10163237	Chr3	14196107	14196672	3
SRR10163236	Chr3	14196114	14196669	2
SRR10163236	Chr3	14196119	14196721	11
SRR10163236	Chr3	14196123	14201137	8
SRR10163237	Chr3	14196138	14197203	52
SRR10163236	Chr3	14196142	14197178	3
SRR10163237	Chr3	14196143	14196516	10
SRR10163237	Chr3	14196143	14196828	4
SRR10163234	Chr3	14196147	14196638	3
SRR10163236	Chr3	14196155	14196755	29
SRR10163236	Chr3	14196155	14197067	11
SRR10163236	Chr3	14196159	14197387	5
SRR10163237	Chr3	14196164	14198072	7
SRR10163236	Chr3	14196169	14196831	6
SRR10163236	Chr3	14196198	14196722	2
SRR10163237	Chr3	14196199	14196530	8
SRR10163237	Chr3	14196199	14196842	6
SRR10163236	Chr3	14196202	14196915	3
SRR10163234	Chr3	14196217	14196944	2
SRR10163237	Chr3	14196217	14196521	6
SRR10163236	Chr3	14196218	14196748	3
SRR10163234	Chr3	14196219	14196524	3
SRR10163234	Chr3	14196219	14196836	3
SRR10163234	Chr3	14196221	14199052	5
SRR10163236	Chr3	14196222	14196772	2
SRR10163237	Chr3	14196227	14197340	5
SRR10163236	Chr3	14196240	14197865	6
SRR10163236	Chr3	14196255	14196811	7
SRR10163236	Chr3	14196260	14197314	2
SRR10163237	Chr3	14196287	14196829	142
SRR10163236	Chr3	14196291	14196754	3
SRR10163237	Chr3	14196295	14197121	2
SRR10163236	Chr3	14196299	14196832	17
SRR10163237	Chr3	14196307	14197193	2
SRR10163237	Chr3	14196316	14196854	2
SRR10163236	Chr3	14196330	14197333	2
SRR10163237	Chr3	14196331	14196838	2
SRR10163236	Chr3	14196342	14197171	3
SRR10163236	Chr3	14196343	14197007	2
SRR10163236	Chr3	14196345	14196836	5
SRR10163236	Chr3	14196349	14198578	2
SRR10163236	Chr3	14196351	14196839	2
SRR10163236	Chr3	14196355	14196845	4
SRR10163236	Chr3	14196361	14197058	2
SRR10163236	Chr3	14196365	14197381	8
SRR10163237	Chr3	14196369	14196836	8
SRR10163237	Chr3	14196381	14198714	3
SRR10163237	Chr3	14196383	14198600	3
SRR10163237	Chr3	14196386	14197673	14
SRR10163237	Chr3	14196389	14198305	8
SRR10163236	Chr3	14196391	14196858	4
SRR10163234	Chr3	14196392	14197089	3
SRR10163236	Chr3	14196414	14197853	22
SRR10163237	Chr3	14196414	14197396	2
SRR10163237	Chr3	14196429	14197150	3
SRR10163236	Chr3	14196469	14197608	4
SRR10163234	Chr3	14196500	14197285	2
SRR10163237	Chr3	14196513	14197313	2
SRR10163236	Chr3	14196549	14197606	9
SRR10163237	Chr3	14196557	14198805	6
SRR10163237	Chr3	14196620	14197928	3
SRR10163236	Chr3	14196640	14197076	3
SRR10163237	Chr3	14196644	14197332	2
SRR10163237	Chr3	14196648	14197137	3
SRR10163236	Chr3	14196652	14197154	3
SRR10163236	Chr3	14196653	14197908	4
SRR10163237	Chr3	14196661	14197081	4
SRR10163237	Chr3	14196662	14197319	2
SRR10163234	Chr3	14196665	14197011	2
SRR10163237	Chr3	14196665	14197149	2
SRR10163234	Chr3	14196673	14197602	5
SRR10163236	Chr3	14196682	14197236	8
SRR10163234	Chr3	14196686	14197200	2
SRR10163236	Chr3	14196716	14197380	3
SRR10163236	Chr3	14196721	14197490	2
SRR10163236	Chr3	14196721	14197617	2
SRR10163237	Chr3	14196739	14197088	2
SRR10163237	Chr3	14196741	14197150	2
SRR10163237	Chr3	14196758	14197146	2
SRR10163237	Chr3	14196768	14197355	3
SRR10163236	Chr3	14196773	14197284	3
SRR10163236	Chr3	14196780	14197169	2
SRR10163236	Chr3	14196823	14197334	2
SRR10163237	Chr3	14196825	14197313	2
SRR10163236	Chr3	14196849	14197299	2
SRR10163237	Chr3	14196869	14198805	9
SRR10163236	Chr3	14196875	14199817	2
SRR10163237	Chr3	14196930	14197928	13
SRR10163236	Chr3	14196955	14197446	2
SRR10163236	Chr3	14196959	14197700	2
SRR10163234	Chr3	14196964	14197241	3
SRR10163236	Chr3	14196965	14197908	6
SRR10163237	Chr3	14196970	14198071	2
SRR10163234	Chr3	14196976	14197215	6
SRR10163234	Chr3	14196998	14197200	7
SRR10163236	Chr3	14197000	14197588	4
SRR10163234	Chr3	14197011	14198082	6
SRR10163236	Chr3	14197024	14198289	2
SRR10163236	Chr3	14197026	14198090	2
SRR10163236	Chr3	14197037	14197954	2
SRR10163237	Chr3	14197043	14198447	2
SRR10163236	Chr3	14197044	14198882	2
SRR10163236	Chr3	14197050	14199548	3
SRR10163236	Chr3	14197053	14198537	11
SRR10163236	Chr3	14197054	14197782	13
SRR10163236	Chr3	14197061	14197632	3
SRR10163237	Chr3	14197066	14198560	6
SRR10163236	Chr3	14197091	14198063	2
SRR10163236	Chr3	14197105	14198070	7
SRR10163234	Chr3	14197129	14197970	2
SRR10163237	Chr3	14197136	14198380	7
SRR10163236	Chr3	14197147	14197957	4
SRR10163236	Chr3	14197155	14198088	4
SRR10163236	Chr3	14197182	14198927	2
SRR10163237	Chr3	14197189	14198839	5
SRR10163237	Chr3	14197192	14197982	2
SRR10163237	Chr3	14197203	14197732	3
SRR10163236	Chr3	14197214	14198686	2
SRR10163236	Chr3	14197215	14198041	10
SRR10163237	Chr3	14197219	14197943	5
SRR10163236	Chr3	14197224	14198483	4
SRR10163236	Chr3	14197230	14197900	2
SRR10163237	Chr3	14197230	14198716	40
SRR10163236	Chr3	14197235	14197835	14
SRR10163236	Chr3	14197238	14197919	22
SRR10163236	Chr3	14197239	14197715	2
SRR10163236	Chr3	14197244	14198780	14
SRR10163236	Chr3	14197248	14197775	2
SRR10163236	Chr3	14197249	14197890	5
SRR10163234	Chr3	14197250	14197832	3
SRR10163236	Chr3	14197250	14197705	3
SRR10163237	Chr3	14197252	14197711	8
SRR10163234	Chr3	14197256	14197925	7
SRR10163237	Chr3	14197256	14198016	5
SRR10163236	Chr3	14197259	14197984	6
SRR10163234	Chr3	14197260	14197930	17
SRR10163234	Chr3	14197263	14197801	3
SRR10163234	Chr3	14197263	14197821	9
SRR10163236	Chr3	14197292	14197814	2
SRR10163237	Chr3	14197311	14198482	2
SRR10163236	Chr3	14197312	14198442	3
SRR10163236	Chr3	14197314	14198005	3
SRR10163236	Chr3	14197335	14198100	3
SRR10163237	Chr3	14197382	14197586	7
SRR10163236	Chr3	14197399	14197868	6
SRR10163234	Chr3	14197404	14197921	11
SRR10163237	Chr3	14197407	14198497	3
SRR10163236	Chr3	14197408	14197800	3
SRR10163236	Chr3	14197415	14197972	3
SRR10163237	Chr3	14197425	14198477	2
SRR10163236	Chr3	14197435	14197663	12
SRR10163237	Chr3	14197439	14198072	8
SRR10163237	Chr3	14197445	14198485	3
SRR10163237	Chr3	14197446	14198468	2
SRR10163237	Chr3	14197452	14197985	4
SRR10163237	Chr3	14197515	14200758	14
SRR10163237	Chr3	14197523	14198469	2
SRR10163237	Chr3	14197546	14198642	7
SRR10163237	Chr3	14197551	14198143	2
SRR10163237	Chr3	14197563	14200337	7
SRR10163237	Chr3	14197590	14197961	2
SRR10163234	Chr3	14197598	14198099	2
SRR10163237	Chr3	14197608	14198115	9
SRR10163237	Chr3	14197630	14197954	2
SRR10163237	Chr3	14197632	14198785	10
SRR10163237	Chr3	14197665	14198565	2
SRR10163236	Chr3	14197698	14197994	2
SRR10163237	Chr3	14197737	14198581	2
SRR10163234	Chr3	14197883	14198516	4
SRR10163234	Chr3	14198084	14199935	9
SRR10163237	Chr3	14198166	14200065	3
SRR10163237	Chr3	14198206	14200004	11
SRR10163237	Chr3	14198213	14199749	2
SRR10163236	Chr3	14198256	14199419	7
SRR10163236	Chr3	14198260	14200243	2
SRR10163237	Chr3	14198297	14199902	2
SRR10163236	Chr3	14198304	14198755	2
SRR10163236	Chr3	14198318	14198753	2
SRR10163236	Chr3	14198349	14198738	2
SRR10163234	Chr3	14198350	14200035	2
SRR10163236	Chr3	14198484	14199421	3
SRR10163237	Chr3	14198604	14200624	4
SRR10163237	Chr3	14198609	14200060	2
SRR10163237	Chr3	14198686	14199880	2
SRR10163237	Chr3	14198690	14199164	2
SRR10163237	Chr3	14198723	14200652	5
SRR10163237	Chr3	14198755	14200487	9
SRR10163237	Chr3	14198764	14199557	2
SRR10163237	Chr3	14198921	14199656	4
SRR10163237	Chr3	14198925	14200812	4
SRR10163237	Chr3	14198960	14200553	3
SRR10163237	Chr3	14198963	14199715	7
SRR10163237	Chr3	14198985	14199661	16
SRR10163237	Chr3	14198986	14199649	12
SRR10163237	Chr3	14198997	14199734	3
SRR10163237	Chr3	14199003	14199548	8
SRR10163236	Chr3	14199004	14199499	3
SRR10163237	Chr3	14199004	14199512	13
SRR10163236	Chr3	14199006	14199497	7
SRR10163234	Chr3	14199009	14200421	3
SRR10163237	Chr3	14199010	14199351	2
SRR10163237	Chr3	14199010	14199524	2
SRR10163234	Chr3	14199011	14200693	44
SRR10163236	Chr3	14199011	14200370	10
SRR10163236	Chr3	14199013	14199425	15
SRR10163236	Chr3	14199014	14199570	3
SRR10163236	Chr3	14199016	14200620	4
SRR10163234	Chr3	14199022	14200418	7
SRR10163236	Chr3	14199023	14199460	3
SRR10163236	Chr3	14199027	14199468	2
SRR10163234	Chr3	14199032	14200863	17
SRR10163236	Chr3	14199033	14199917	4
SRR10163236	Chr3	14199036	14199574	10
SRR10163237	Chr3	14199036	14199598	4
SRR10163236	Chr3	14199043	14199656	4
SRR10163237	Chr3	14199049	14199559	33
SRR10163234	Chr3	14199056	14199657	4
SRR10163237	Chr3	14199060	14199952	6
SRR10163237	Chr3	14199064	14199588	5
SRR10163234	Chr3	14199066	14199432	44
SRR10163236	Chr3	14199070	14199425	8
SRR10163237	Chr3	14199070	14199646	7
SRR10163236	Chr3	14199074	14199432	2
SRR10163236	Chr3	14199075	14200034	3
SRR10163237	Chr3	14199078	14200619	9
SRR10163234	Chr3	14199080	14199512	5
SRR10163237	Chr3	14199081	14199775	2
SRR10163236	Chr3	14199082	14199432	3
SRR10163236	Chr3	14199086	14199469	2
SRR10163237	Chr3	14199088	14199965	5
SRR10163236	Chr3	14199089	14199822	17
SRR10163236	Chr3	14199090	14204618	10
SRR10163236	Chr3	14199092	14199520	5
SRR10163234	Chr3	14199093	14199294	2
SRR10163234	Chr3	14199093	14199825	4
SRR10163236	Chr3	14199093	14199459	3
SRR10163237	Chr3	14199095	14199932	4
SRR10163237	Chr3	14199100	14199963	17
SRR10163237	Chr3	14199102	14199475	16
SRR10163234	Chr3	14199104	14199497	2
SRR10163236	Chr3	14199104	14199576	20
SRR10163236	Chr3	14199105	14199417	9
SRR10163236	Chr3	14199122	14199651	2
SRR10163237	Chr3	14199126	14200334	14
SRR10163237	Chr3	14199126	14200806	12
SRR10163236	Chr3	14199129	14200132	7
SRR10163234	Chr3	14199133	14199338	2
SRR10163237	Chr3	14199147	14199568	5
SRR10163237	Chr3	14199159	14201018	2
SRR10163237	Chr3	14199160	14199651	3
SRR10163237	Chr3	14199166	14199515	11
SRR10163237	Chr3	14199172	14200928	6
SRR10163234	Chr3	14199180	14199533	10
SRR10163234	Chr3	14199191	14200414	2
SRR10163236	Chr3	14199194	14200868	11
SRR10163237	Chr3	14199194	14200493	4
SRR10163236	Chr3	14199200	14199728	2
SRR10163237	Chr3	14199200	14200052	4
SRR10163237	Chr3	14199200	14200841	11
SRR10163236	Chr3	14199207	14199902	8
SRR10163237	Chr3	14199214	14199900	5
SRR10163236	Chr3	14199220	14199573	2
SRR10163236	Chr3	14199223	14200617	3
SRR10163236	Chr3	14199226	14200071	3
SRR10163236	Chr3	14199232	14199641	2
SRR10163236	Chr3	14199233	14199567	3
SRR10163236	Chr3	14199238	14200309	5
SRR10163236	Chr3	14199241	14199974	3
SRR10163237	Chr3	14199242	14200927	13
SRR10163234	Chr3	14199244	14201055	5
SRR10163236	Chr3	14199244	14200129	6
SRR10163237	Chr3	14199244	14199523	3
SRR10163236	Chr3	14199249	14200035	11
SRR10163234	Chr3	14199253	14199465	2
SRR10163237	Chr3	14199254	14200626	23
SRR10163234	Chr3	14199259	14199633	54
SRR10163237	Chr3	14199259	14199939	4
SRR10163236	Chr3	14199266	14200144	6
SRR10163236	Chr3	14199269	14200561	2
SRR10163237	Chr3	14199276	14200627	6
SRR10163237	Chr3	14199279	14200307	5
SRR10163236	Chr3	14199284	14201626	4
SRR10163237	Chr3	14199284	14200436	7
SRR10163234	Chr3	14199286	14200654	35
SRR10163237	Chr3	14199287	14199914	3
SRR10163237	Chr3	14199289	14200101	4
SRR10163234	Chr3	14199298	14199512	2
SRR10163237	Chr3	14199300	14200447	12
SRR10163237	Chr3	14199301	14199815	8
SRR10163237	Chr3	14199308	14199654	8
SRR10163236	Chr3	14199317	14199555	4
SRR10163237	Chr3	14199317	14200337	2
SRR10163236	Chr3	14199326	14199540	6
SRR10163234	Chr3	14199327	14199654	13
SRR10163236	Chr3	14199333	14199979	4
SRR10163236	Chr3	14199343	14199756	4
SRR10163237	Chr3	14199343	14199787	4
SRR10163237	Chr3	14199349	14200339	5
SRR10163236	Chr3	14199351	14199831	7
SRR10163237	Chr3	14199351	14200000	28
SRR10163237	Chr3	14199354	14199736	2
SRR10163236	Chr3	14199355	14199565	2
SRR10163237	Chr3	14199355	14199735	5
SRR10163237	Chr3	14199360	14199863	2
SRR10163236	Chr3	14199364	14200458	2
SRR10163236	Chr3	14199366	14200459	6
SRR10163236	Chr3	14199369	14199993	2
SRR10163236	Chr3	14199372	14200395	5
SRR10163236	Chr3	14199389	14200282	4
SRR10163236	Chr3	14199422	14199709	2
SRR10163237	Chr3	14199448	14199942	18
SRR10163237	Chr3	14199452	14200109	2
SRR10163234	Chr3	14199454	14200339	2
SRR10163234	Chr3	14199482	14199973	2
SRR10163236	Chr3	14199488	14200444	13
SRR10163237	Chr3	14199496	14200237	4
SRR10163237	Chr3	14199505	14200148	2
SRR10163237	Chr3	14199508	14200773	8
SRR10163236	Chr3	14199514	14200479	3
SRR10163234	Chr3	14199525	14200092	4
SRR10163237	Chr3	14199723	14202359	5
SRR10163236	Chr3	14199767	14201172	2
SRR10163236	Chr3	14199779	14200188	2
SRR10163237	Chr3	14199788	14200232	2
SRR10163237	Chr3	14199788	14200427	7
SRR10163237	Chr3	14199806	14200194	9
SRR10163237	Chr3	14199811	14200360	3
SRR10163236	Chr3	14199820	14200922	4
SRR10163234	Chr3	14199824	14200361	3
SRR10163236	Chr3	14199824	14200817	4
SRR10163237	Chr3	14199824	14200223	2
SRR10163234	Chr3	14199827	14200046	10
SRR10163236	Chr3	14199827	14200302	2
SRR10163236	Chr3	14199833	14201013	6
SRR10163237	Chr3	14199836	14200249	14
SRR10163237	Chr3	14199840	14200152	22
SRR10163234	Chr3	14199871	14200504	2
SRR10163236	Chr3	14199876	14200302	8
SRR10163234	Chr3	14199895	14200375	2
SRR10163237	Chr3	14199911	14201153	2
SRR10163236	Chr3	14199940	14200281	2
SRR10163237	Chr3	14199976	14201186	3
SRR10163236	Chr3	14200164	14201617	4
SRR10163237	Chr3	14200178	14201162	3
SRR10163236	Chr3	14200199	14201125	4
SRR10163236	Chr3	14200209	14201171	2
SRR10163236	Chr3	14200222	14201398	2
SRR10163236	Chr3	14200248	14200832	2
SRR10163236	Chr3	14200291	14201111	3
SRR10163236	Chr3	14200335	14200823	2
SRR10163237	Chr3	14200340	14203857	9
SRR10163237	Chr3	14200340	14203939	2
SRR10163237	Chr3	14200394	14200895	5
SRR10163236	Chr3	14200542	14201769	2
SRR10163236	Chr3	14200578	14204465	4
SRR10163236	Chr3	14200620	14201892	2
SRR10163236	Chr3	14200625	14201837	2
SRR10163237	Chr3	14200645	14201256	6
SRR10163236	Chr3	14200648	14201403	5
SRR10163236	Chr3	14200657	14201458	3
SRR10163236	Chr3	14200691	14201975	2
SRR10163234	Chr3	14200716	14201209	3
SRR10163237	Chr3	14200728	14201232	2
SRR10163236	Chr3	14200763	14201454	7
SRR10163236	Chr3	14200799	14201851	5
SRR10163236	Chr3	14200840	14201390	2
SRR10163237	Chr3	14200867	14201481	3
SRR10163234	Chr3	14200900	14201926	4
SRR10163237	Chr3	14200925	14201834	2
SRR10163237	Chr3	14200933	14201229	2
SRR10163236	Chr3	14200937	14201458	4
SRR10163234	Chr3	14200945	14201480	6
SRR10163237	Chr3	14200962	14201329	2
SRR10163237	Chr3	14200975	14201481	3
SRR10163237	Chr3	14200996	14201225	2
SRR10163234	Chr3	14201027	14202833	4
SRR10163236	Chr3	14201034	14201707	2
SRR10163236	Chr3	14201034	14201761	2
SRR10163236	Chr3	14201047	14201665	2
SRR10163236	Chr3	14201083	14202465	2
SRR10163237	Chr3	14201214	14204509	4
SRR10163237	Chr3	14201214	14204943	3
SRR10163237	Chr3	14201214	14205170	2
SRR10163236	Chr3	14201281	14202546	2
SRR10163237	Chr3	14201324	14202296	5
SRR10163236	Chr3	14201377	14202727	3
SRR10163236	Chr3	14201393	14203581	8
SRR10163234	Chr3	14201395	14202351	4
SRR10163237	Chr3	14201445	14202674	2
SRR10163236	Chr3	14201665	14202437	2
SRR10163237	Chr3	14201765	14202097	8
SRR10163237	Chr3	14201791	14202165	2
SRR10163236	Chr3	14201825	14202658	2
SRR10163237	Chr3	14201829	14202629	3
SRR10163237	Chr3	14201891	14202400	2
SRR10163237	Chr3	14201913	14202617	4
SRR10163236	Chr3	14202028	14204835	5
SRR10163237	Chr3	14202038	14202489	2
SRR10163234	Chr3	14202115	14203902	3
SRR10163236	Chr3	14202137	14202513	4
SRR10163237	Chr3	14202144	14202393	2
SRR10163236	Chr3	14202149	14202636	2
SRR10163236	Chr3	14202239	14202720	38
SRR10163236	Chr3	14202245	14202452	2
SRR10163237	Chr3	14202310	14204626	4
SRR10163236	Chr3	14202458	14204594	2
SRR10163236	Chr3	14202486	14204445	2
SRR10163234	Chr3	14202565	14203704	5
SRR10163236	Chr3	14202571	14203927	2
SRR10163236	Chr3	14202611	14203641	9
SRR10163236	Chr3	14202698	14204367	2
SRR10163236	Chr3	14202819	14203580	2
SRR10163236	Chr3	14202831	14203543	3
SRR10163236	Chr3	14202841	14203329	6
SRR10163237	Chr3	14202849	14203297	3
SRR10163236	Chr3	14202855	14203546	3
SRR10163236	Chr3	14202855	14204202	2
SRR10163236	Chr3	14202857	14203381	2
SRR10163236	Chr3	14202857	14203387	2
SRR10163236	Chr3	14202877	14203724	2
SRR10163236	Chr3	14202877	14203736	2
SRR10163234	Chr3	14202887	14203427	2
SRR10163236	Chr3	14202901	14203461	3
SRR10163236	Chr3	14202903	14203411	4
SRR10163234	Chr3	14202961	14203554	2
SRR10163236	Chr3	14202979	14203395	7
SRR10163237	Chr3	14202983	14203424	2
SRR10163236	Chr3	14202988	14203374	2
SRR10163237	Chr3	14202995	14203394	2
SRR10163234	Chr3	14203019	14203396	13
SRR10163234	Chr3	14203024	14203396	9
SRR10163236	Chr3	14203024	14203293	7
SRR10163236	Chr3	14203024	14203385	5
SRR10163234	Chr3	14203029	14204529	4
SRR10163234	Chr3	14203029	14205190	3
SRR10163237	Chr3	14203030	14203484	8
SRR10163237	Chr3	14203030	14203867	2
SRR10163237	Chr3	14203030	14203949	2
SRR10163236	Chr3	14203036	14203402	2
SRR10163236	Chr3	14203046	14203382	2
SRR10163236	Chr3	14203048	14203405	2
SRR10163236	Chr3	14203057	14203362	6
SRR10163237	Chr3	14203057	14203757	3
SRR10163236	Chr3	14203075	14203486	3
SRR10163237	Chr3	14203083	14203495	5
SRR10163237	Chr3	14203089	14203515	2
SRR10163236	Chr3	14203097	14203305	11
SRR10163237	Chr3	14203098	14203412	4
SRR10163236	Chr3	14203100	14203387	2
SRR10163234	Chr3	14203109	14203300	29
SRR10163236	Chr3	14203113	14203431	8
SRR10163236	Chr3	14203115	14203449	4
SRR10163237	Chr3	14203128	14203475	2
SRR10163234	Chr3	14203133	14203421	3
SRR10163236	Chr3	14203139	14203366	15
SRR10163236	Chr3	14203141	14203327	12
SRR10163237	Chr3	14203146	14203392	2
SRR10163237	Chr3	14203163	14203803	5
SRR10163237	Chr3	14203163	14203973	2
SRR10163237	Chr3	14248752	14249311	2
SRR10163237	Chr3	14333663	14336125	75
SRR10163236	Chr3	14427237	14431908	3
SRR10163234	Chr3	14544437	14544802	2
SRR10163237	Chr3	14806368	14806643	7
SRR10163237	Chr3	14806588	14809506	11
SRR10163234	Chr3	15010002	15012706	4
SRR10163237	Chr3	15036979	15037167	11
SRR10163236	Chr3	15043922	15047016	3
SRR10163236	Chr3	15151398	15152862	6
SRR10163237	Chr3	15537631	15541753	25
SRR10163236	Chr3	15576869	15579542	5
SRR10163237	Chr3	15577372	15579017	18
SRR10163236	Chr3	15580047	15582506	4
SRR10163236	Chr3	15622787	15623751	2
SRR10163237	Chr3	15728832	15732983	3
SRR10163234	Chr3	15742498	15743790	3
SRR10163236	Chr3	15999496	16000298	3
SRR10163234	Chr3	16325336	16328887	6
SRR10163236	Chr3	16642596	16643097	6
SRR10163236	Chr3	16642713	16643116	2
SRR10163234	Chr3	16794562	16794906	8
SRR10163237	Chr3	16919347	16919664	2
SRR10163237	Chr3	16997971	17003527	3
SRR10163237	Chr3	17190517	17190852	4
SRR10163237	Chr3	17626703	17629731	2
SRR10163234	Chr3	17710418	17711979	18
SRR10163234	Chr3	17717947	17718322	2
SRR10163237	Chr3	18085496	18085983	169
SRR10163237	Chr3	18085501	18085983	2
SRR10163237	Chr3	18351023	18351189	2
SRR10163237	Chr3	18624246	18624581	2
SRR10163234	Chr3	19321035	19321356	4
SRR10163237	Chr3	19838338	19839296	10
SRR10163237	Chr3	19864651	19865125	5
SRR10163236	Chr3	19979734	19980357	13
SRR10163237	Chr3	20249873	20250066	4
SRR10163236	Chr3	20811069	20811393	2
SRR10163234	Chr3	20968526	20973490	3
SRR10163237	Chr3	21050567	21051232	2
SRR10163236	Chr3	21396134	21398029	9
SRR10163237	Chr3	21630468	21630661	3
SRR10163234	Chr3	21635493	21635759	4
SRR10163236	Chr3	21636194	21636512	3
SRR10163234	Chr3	21679542	21681745	20
SRR10163234	Chr3	21867252	21867612	6
SRR10163234	Chr3	22019341	22020339	3
SRR10163237	Chr3	22196564	22197863	4
SRR10163236	Chr3	22317531	22317897	13
SRR10163236	Chr3	22394020	22394426	7
SRR10163236	Chr3	22455932	22456437	2
SRR10163234	Chr3	22515668	22518634	112
SRR10163237	Chr3	22657091	22657272	2
SRR10163234	Chr3	22733709	22733946	7
SRR10163237	Chr3	22987401	22987601	4
SRR10163236	Chr3	23036979	23037438	4
SRR10163237	Chr3	23173487	23174463	3
SRR10163234	Chr3	23197084	23198295	20
SRR10163234	Chr3	23310215	23311241	6
SRR10163234	Chr4	113613	113819	20
SRR10163234	Chr4	358030	358388	5
SRR10163237	Chr4	1015123	1015913	2
SRR10163234	Chr4	1674513	1675711	8
SRR10163237	Chr4	1677040	1678086	4
SRR10163237	Chr4	1753208	1753563	3
SRR10163236	Chr4	1829095	1829415	7
SRR10163236	Chr4	1952824	1953481	27
SRR10163236	Chr4	2001301	2004423	4
SRR10163234	Chr4	2041268	2041695	51
SRR10163237	Chr4	2346448	2346669	3
SRR10163236	Chr4	2354730	2354938	10
SRR10163236	Chr4	2401770	2402568	10
SRR10163236	Chr4	2580452	2582148	4
SRR10163237	Chr4	2676727	2677596	5
SRR10163234	Chr4	2798292	2798740	2
SRR10163236	Chr4	2799360	2800260	2
SRR10163236	Chr4	2915969	2916615	3
SRR10163236	Chr4	3067224	3067430	6
SRR10163237	Chr4	3134644	3135045	2
SRR10163237	Chr4	3136519	3137855	29
SRR10163234	Chr4	3338945	3340417	6
SRR10163237	Chr4	3397505	3398087	3
SRR10163236	Chr4	3605744	3606196	21
SRR10163234	Chr4	3622315	3623052	3
SRR10163236	Chr4	3625027	3625575	2
SRR10163236	Chr4	3704094	3704596	14
SRR10163236	Chr4	3787046	3787414	2
SRR10163237	Chr4	3847700	3848508	2
SRR10163237	Chr4	3864252	3866409	4
SRR10163236	Chr4	3864376	3864797	2
SRR10163237	Chr4	4042637	4043050	44
SRR10163236	Chr4	4049854	4050417	2
SRR10163234	Chr4	4512305	4514026	15
SRR10163236	Chr4	4523668	4525286	4
SRR10163237	Chr4	4654000	4655390	30
SRR10163236	Chr4	4829775	4830619	2
SRR10163236	Chr4	4942065	4942412	4
SRR10163236	Chr4	4942066	4942409	2
SRR10163236	Chr4	4942066	4942410	3
SRR10163236	Chr4	4942066	4942411	3
SRR10163236	Chr4	4942066	4942413	2372
SRR10163237	Chr4	4942066	4942413	2
SRR10163236	Chr4	4942067	4942413	2
SRR10163236	Chr4	4942067	4942414	6
SRR10163236	Chr4	4942068	4942413	5
SRR10163236	Chr4	4942069	4942413	6
SRR10163236	Chr4	4942070	4942413	2
SRR10163236	Chr4	4942071	4942413	7
SRR10163237	Chr4	4991733	4993682	17
SRR10163236	Chr4	4993177	4994728	7
SRR10163236	Chr4	4993787	4994335	3
SRR10163237	Chr4	5018698	5020978	3
SRR10163237	Chr4	5070126	5070760	2
SRR10163237	Chr4	5071454	5072329	5
SRR10163234	Chr4	5526016	5526533	3
SRR10163234	Chr4	5593459	5593961	5
SRR10163236	Chr4	6228878	6234798	12
SRR10163236	Chr4	6295675	6296443	2
SRR10163236	Chr4	6351045	6351653	2
SRR10163237	Chr4	6618314	6620717	3
SRR10163236	Chr4	7305354	7305637	11
SRR10163237	Chr4	7474011	7475998	167
SRR10163237	Chr4	7494179	7495436	6
SRR10163237	Chr4	7985259	7985437	2
SRR10163234	Chr4	8023493	8024174	11
SRR10163237	Chr4	8317441	8319821	67
SRR10163236	Chr4	8670296	8672911	5
SRR10163236	Chr4	8879453	8884887	6
SRR10163236	Chr4	8883029	8885809	3
SRR10163237	Chr4	8934519	8934895	2
SRR10163236	Chr4	9120448	9124191	4
SRR10163234	Chr4	9552069	9552516	2
SRR10163237	Chr4	9981302	9981571	11
SRR10163237	Chr4	10562282	10562524	2
SRR10163234	Chr4	10767645	10768145	15
SRR10163236	Chr4	11498391	11499668	5
SRR10163237	Chr4	11644299	11649019	16
SRR10163236	Chr4	11693896	11695810	5
SRR10163236	Chr4	11962778	11963087	2
SRR10163236	Chr4	12044075	12045704	2
SRR10163236	Chr4	12048507	12048850	2
SRR10163237	Chr4	12140527	12142192	10
SRR10163234	Chr4	12156337	12159733	4
SRR10163237	Chr4	12232987	12233429	3
SRR10163236	Chr4	12283714	12286273	4
SRR10163234	Chr4	12326706	12327601	6
SRR10163237	Chr4	12644141	12648365	11
SRR10163234	Chr4	12761642	12764155	4
SRR10163234	Chr4	13022106	13022616	4
SRR10163237	Chr4	13261064	13261303	3
SRR10163236	Chr4	13324567	13329003	4
SRR10163236	Chr4	13834822	13835027	5
SRR10163234	Chr4	13881699	13881954	3
SRR10163234	Chr4	13883632	13886377	9
SRR10163237	Chr4	14271496	14276040	10
SRR10163237	Chr4	14847659	14848937	2
SRR10163237	Chr4	14907756	14911856	3
SRR10163236	Chr4	15127340	15127564	2
SRR10163234	Chr4	15127669	15128218	2
SRR10163234	Chr4	15796203	15796417	2
SRR10163236	Chr4	15863855	15864730	5
SRR10163236	Chr4	15952036	15954057	4
SRR10163237	Chr4	16327563	16327913	4
SRR10163236	Chr4	16726903	16728502	2
SRR10163234	Chr4	16957207	16960017	15
SRR10163234	Chr4	16957207	16960018	3
SRR10163237	Chr4	16957562	16959555	5
SRR10163236	Chr4	16974126	16980938	11
SRR10163236	Chr4	17049540	17050112	56
SRR10163237	Chr4	17332838	17336602	26
SRR10163237	Chr4	17804183	17806555	5
SRR10163236	Chr4	17907095	17909004	41
SRR10163237	Chr4	17912656	17922832	13
SRR10163237	Chr4	17937368	17941291	9
SRR10163237	Chr4	17956432	17957735	3
SRR10163236	Chr4	17986013	17987972	26
SRR10163236	Chr4	18015586	18019679	8
SRR10163236	Chr4	18062599	18067055	4
SRR10163234	Chr4	18086017	18086293	3
SRR10163236	Chr4	18107110	18107991	2
SRR10163234	Chr4	18176024	18177076	21
SRR10163236	Chr4	18176655	18177025	3
SRR10163237	Chr4	18469671	18470587	2
SRR10163236	Chr5	294772	299718	19
SRR10163236	Chr5	296949	297274	2
SRR10163236	Chr5	313550	316626	11
SRR10163237	Chr5	360647	361808	2
SRR10163237	Chr5	430063	440799	4
SRR10163236	Chr5	835527	836548	6
SRR10163236	Chr5	835646	836462	2
SRR10163236	Chr5	1060972	1061257	3
SRR10163237	Chr5	1138855	1139206	8
SRR10163237	Chr5	1425435	1426061	5
SRR10163234	Chr5	1497249	1497538	4
SRR10163234	Chr5	1504005	1504359	2
SRR10163236	Chr5	1593901	1594116	2
SRR10163237	Chr5	1765583	1765950	2
SRR10163236	Chr5	1800714	1803530	3
SRR10163236	Chr5	2016626	2017489	2
SRR10163237	Chr5	2127879	2129951	2
SRR10163236	Chr5	2140537	2146197	3
SRR10163237	Chr5	2400208	2403665	3
SRR10163236	Chr5	2649152	2654005	4
SRR10163236	Chr5	2782477	2788933	7
SRR10163236	Chr5	2782491	2782766	2
SRR10163236	Chr5	2822722	2823095	3
SRR10163236	Chr5	2882589	2883683	4
SRR10163236	Chr5	2929426	2932550	11
SRR10163234	Chr5	3399390	3400503	9
SRR10163237	Chr5	3437185	3439856	19
SRR10163237	Chr5	4058519	4058834	6
SRR10163237	Chr5	4294502	4297918	2
SRR10163237	Chr5	4821923	4822207	2
SRR10163234	Chr5	4891746	4897813	5
SRR10163234	Chr5	5431201	5432376	83
SRR10163234	Chr5	5825780	5827141	5
SRR10163236	Chr5	5827054	5827340	2
SRR10163237	Chr5	6102381	6109805	16
SRR10163236	Chr5	6404252	6405642	6
SRR10163237	Chr5	6892593	6894458	13
SRR10163236	Chr5	7453527	7455161	2
SRR10163236	Chr5	7524837	7526827	11
SRR10163236	Chr5	7660409	7664059	6
SRR10163234	Chr5	7970187	7970518	8
SRR10163237	Chr5	8102940	8109400	3
SRR10163236	Chr5	8116600	8117632	9
SRR10163234	Chr5	8296421	8303004	13
SRR10163234	Chr5	8326225	8331037	4
SRR10163237	Chr5	8790426	8790625	4
SRR10163236	Chr5	8970733	8974803	5
SRR10163234	Chr5	9048686	9052975	14
SRR10163237	Chr5	9793144	9796892	8
SRR10163234	Chr5	10042420	10044870	14
SRR10163237	Chr5	10220474	10220693	2
SRR10163236	Chr5	10366272	10367856	5
SRR10163237	Chr5	10816728	10816947	5
SRR10163237	Chr5	10820569	10820782	6
SRR10163236	Chr5	10962237	10962753	3
SRR10163236	Chr5	11158499	11162629	9
SRR10163236	Chr5	11185183	11186372	2
SRR10163234	Chr5	11231802	11232061	2
SRR10163236	Chr5	11347977	11349662	8
SRR10163237	Chr5	11418048	11419203	9
SRR10163236	Chr5	11479814	11482283	4
SRR10163237	Chr5	12009509	12010563	2
SRR10163236	Chr5	12039237	12039867	5
SRR10163237	Chr5	12110136	12110790	4
SRR10163237	Chr5	12111113	12120732	7
SRR10163234	Chr5	12119789	12120082	26
SRR10163234	Chr5	12164200	12164785	2
SRR10163236	Chr5	12221546	12222381	7
SRR10163236	Chr5	12248740	12249971	30
SRR10163237	Chr5	12513062	12516267	2
SRR10163236	Chr5	12565250	12565500	3
SRR10163234	Chr5	12581493	12583882	9
SRR10163234	Chr5	12758894	12761219	10
SRR10163236	Chr5	12937617	12938231	27
SRR10163236	Chr5	12937618	12938231	256
SRR10163236	Chr5	13501199	13504340	4
SRR10163236	Chr5	13761880	13772929	4
SRR10163234	Chr5	13787411	13788049	9
SRR10163234	Chr5	13923828	13924390	6
SRR10163234	Chr5	13992975	13993578	21
SRR10163236	Chr5	13999079	14001129	10
SRR10163236	Chr5	14058337	14059730	8
SRR10163236	Chr5	14121229	14121792	2
SRR10163234	Chr5	14189250	14189447	81
SRR10163237	Chr5	14244971	14252308	4
SRR10163237	Chr5	15072370	15074713	47
SRR10163236	Chr5	15422540	15423091	2
SRR10163236	Chr5	15446521	15449583	3
SRR10163237	Chr5	15806296	15806654	4
SRR10163236	Chr5	16232807	16234141	4
SRR10163236	Chr5	16242539	16242768	4
SRR10163237	Chr5	16408227	16408678	5
SRR10163237	Chr5	17098360	17099094	3
SRR10163237	Chr5	17098360	17099097	2
SRR10163237	Chr5	17098360	17099099	713
SRR10163237	Chr5	17115389	17118102	6
SRR10163237	Chr5	17867364	17867619	16
SRR10163237	Chr5	18755324	18755805	2
SRR10163237	Chr5	19241654	19241932	3
SRR10163237	Chr5	19420796	19421709	15
SRR10163236	Chr5	19603209	19606306	3
SRR10163236	Chr5	19787132	19788121	4
SRR10163236	Chr5	20029138	20029511	6
SRR10163237	Chr5	20151431	20151672	4
SRR10163237	Chr5	20181998	20182372	2
SRR10163236	Chr5	20236468	20241450	11
SRR10163236	Chr5	20555389	20555726	10
SRR10163237	Chr5	20557882	20558363	5
SRR10163234	Chr5	20557909	20558303	2
SRR10163236	Chr5	20872849	20873375	28
SRR10163237	Chr5	20971714	20975253	2
SRR10163236	Chr5	21036658	21040621	6
SRR10163236	Chr5	21064401	21066122	4
SRR10163236	Chr5	21307946	21308370	3
SRR10163236	Chr5	21647749	21648891	29
SRR10163236	Chr5	22222846	22223624	2
SRR10163236	Chr5	22485467	22485676	6
SRR10163236	Chr5	23326443	23327280	5
SRR10163237	Chr5	23467295	23467501	6
SRR10163234	Chr5	23845883	23847870	4
SRR10163237	Chr5	23846089	23847090	4
SRR10163237	Chr5	23866646	23866992	28
SRR10163236	Chr5	24271599	24271799	2
SRR10163237	Chr5	24273226	24275681	2
SRR10163237	Chr5	24983819	24986787	4
SRR10163237	Chr5	25066463	25066991	5
SRR10163237	Chr5	25066783	25067532	2
SRR10163237	Chr5	25526873	25527132	3
SRR10163237	Chr5	25842953	25843456	19
SRR10163237	Chr5	25957983	25958352	8
SRR10163236	Chr5	26029931	26036699	11
SRR10163234	Chr5	26209785	26210192	2
SRR10163234	Chr5	26209785	26210194	18
SRR10163236	Chr5	26218701	26218923	2
SRR10163236	Chr5	26660434	26662536	7
SRR10163236	Chr5	26717939	26718815	4
SRR10163237	Chr5	26853941	26854948	37
