## Additional File 17 for "The extrachromosomal circular DNAs of the rice blast pathogen *Magnaporthe oryzae* contain a wide variety of LTR retrotransposons, genes, and effectors"

ERR525440	BK006934.2	174074	175922	3
ERR525443	BK006934.2	455648	455975	3
ERR525440	BK006938.2	847694	848113	3
ERR525440	BK006941.2	104370	108962	3
ERR525443	BK006943.2	477358	478511	3
ERR525443	BK006945.2	196463	199339	3
ERR525443	BK006945.2	233294	233480	4
ERR525443	BK006945.2	415853	415988	4
ERR525443	BK006945.2	451330	451533	3
ERR525440	BK006945.2	459642	467626	3
ERR525440	BK006945.2	460512	460640	199
ERR525443	BK006945.2	460512	460640	9
ERR525440	BK006945.2	460560	460672	10
ERR525443	BK006945.2	460560	460672	11
ERR525440	BK006945.2	460573	460669	22
ERR525443	BK006945.2	460573	460669	22
ERR525443	BK006945.2	460573	460671	3
ERR525443	BK006945.2	460749	463991	4
ERR525443	BK006945.2	460956	462214	4
ERR525440	BK006945.2	461004	461501	3
ERR525440	BK006945.2	461039	461663	4
ERR525440	BK006945.2	461042	461257	4
ERR525443	BK006945.2	461045	461256	3
ERR525443	BK006945.2	461075	461535	4
ERR525440	BK006945.2	461157	462142	3
ERR525443	BK006945.2	461197	461524	3
ERR525440	BK006945.2	461348	462425	3
ERR525443	BK006945.2	461706	462051	5
ERR525443	BK006945.2	461874	462127	5
ERR525443	BK006945.2	462105	463128	3
ERR525440	BK006945.2	462431	462774	5
ERR525443	BK006945.2	462520	462785	4
ERR525443	BK006945.2	462844	465138	4
ERR525440	BK006945.2	462934	463175	3
ERR525443	BK006945.2	463214	465892	5
ERR525440	BK006945.2	463451	465918	3
ERR525443	BK006945.2	463534	463655	6
ERR525443	BK006945.2	463536	463667	4
ERR525443	BK006945.2	463536	463861	4
ERR525440	BK006945.2	463635	463838	7
ERR525443	BK006945.2	463639	466700	3
ERR525443	BK006945.2	463647	463878	4
ERR525443	BK006945.2	463833	466832	6
ERR525440	BK006945.2	464022	466249	4
ERR525443	BK006945.2	464022	465499	19
ERR525443	BK006945.2	464069	465328	14
ERR525440	BK006945.2	464177	465783	9
ERR525443	BK006945.2	464233	465732	6
ERR525443	BK006945.2	464286	465184	3
ERR525440	BK006945.2	464294	467009	4
ERR525440	BK006945.2	464304	465979	15
ERR525443	BK006945.2	464461	465904	4
ERR525440	BK006945.2	464504	465289	23
ERR525443	BK006945.2	464519	465744	12
ERR525443	BK006945.2	464538	465654	10
ERR525443	BK006945.2	464667	467273	5
ERR525443	BK006945.2	464686	465848	4
ERR525443	BK006945.2	464763	465505	22
ERR525443	BK006945.2	464788	465460	6
ERR525443	BK006945.2	464834	465362	14
ERR525443	BK006945.2	464848	465339	3
ERR525443	BK006945.2	464911	466075	3
ERR525443	BK006945.2	464926	465376	8
ERR525443	BK006945.2	465057	465254	6
ERR525440	BK006945.2	465089	465330	7
ERR525440	BK006945.2	465090	465304	92
ERR525443	BK006945.2	465097	465315	10
ERR525443	BK006945.2	465102	465460	14
ERR525443	BK006945.2	465108	465433	10
ERR525443	BK006945.2	465112	465325	4
ERR525443	BK006945.2	465116	465340	16
ERR525443	BK006945.2	465154	465488	4
ERR525443	BK006945.2	465158	465455	8
ERR525443	BK006945.2	465182	466876	3
ERR525443	BK006945.2	465219	465425	5
ERR525440	BK006945.2	465843	466790	4
ERR525443	BK006945.2	466163	467496	5
ERR525443	BK006945.2	466321	467207	8
ERR525443	BK006945.2	466361	467309	3
ERR525440	BK006945.2	466365	467513	4
ERR525443	BK006945.2	466413	467489	7
ERR525440	BK006945.2	466588	467392	5
ERR525443	BK006945.2	466628	467227	8
ERR525443	BK006945.2	466647	467409	6
ERR525440	BK006945.2	466663	467549	8
ERR525440	BK006945.2	466683	467554	5
ERR525443	BK006945.2	466723	467214	5
ERR525440	BK006945.2	466750	467251	4
ERR525443	BK006945.2	466806	467554	6
ERR525443	BK006945.2	466808	467575	4
ERR525443	BK006945.2	467096	467318	7
ERR525440	BK006945.2	467128	467385	8
ERR525443	BK006945.2	467620	468106	3
ERR525443	BK006946.2	488978	491676	4
ERR525440	BK006948.2	59300	60028	3
ERR525443	BK006949.2	845057	855880	4
ERR525443	BK006949.2	845085	855908	4
