## Additional File 18 for "The extrachromosomal circular DNAs of the rice blast pathogen *Magnaporthe oryzae* contain a wide variety of LTR retrotransposons, genes, and effectors"

ERR525447	BK006945.2	460573	460669	3
ERR525448	BK006945.2	460573	460669	4
ERR525448	BK006945.2	463519	463860	4
ERR525447	BK006945.2	464307	465599	4
ERR525448	BK006945.2	464357	465480	5
ERR525448	BK006945.2	464507	465525	6
ERR525448	BK006945.2	464557	465412	6
ERR525448	BK006945.2	464858	465577	4
ERR525448	BK006945.2	465077	465292	12
ERR525448	BK006945.2	465080	465360	3
ERR525447	BK006945.2	465087	466627	3
ERR525448	BK006945.2	465118	465396	11
