## Additional File 19 for "The extrachromosomal circular DNAs of the rice blast pathogen *Magnaporthe oryzae* contain a wide variety of LTR retrotransposons, genes, and effectors"

ERR525229	BK006934.2	94395	99784	3
ERR525435	BK006934.2	172958	175714	6
ERR525229	BK006934.2	275687	277990	6
ERR525233	BK006934.2	559468	559677	4
ERR525233	BK006936.2	3153	3362	3
ERR525229	BK006936.2	624802	629360	4
ERR525238	BK006938.2	62192	62761	4
ERR525238	BK006938.2	858313	858474	16
ERR525435	BK006939.2	64273	69706	3
ERR525435	BK006939.2	67255	71417	4
ERR525229	BK006939.2	265544	265666	21
ERR525435	BK006939.2	466890	474498	4
ERR525233	BK006939.2	573951	574160	5
ERR525233	BK006940.2	1989	2198	4
ERR525238	BK006940.2	97275	103698	3
ERR525435	BK006940.2	175637	177029	5
ERR525233	BK006942.2	159789	159924	18
ERR525233	BK006943.2	3106	3315	5
ERR525238	BK006943.2	27700	35579	3
ERR525435	BK006943.2	474762	479053	4
ERR525435	BK006943.2	544226	553499	3
ERR525238	BK006943.2	638295	638596	3
ERR525229	BK006945.2	263810	263911	44
ERR525435	BK006945.2	382878	391009	5
ERR525435	BK006945.2	385627	391104	4
ERR525229	BK006945.2	458986	465591	3
ERR525435	BK006945.2	459099	465595	3
ERR525229	BK006945.2	460512	460640	22
ERR525233	BK006945.2	460512	460640	76
ERR525238	BK006945.2	460512	460640	17
ERR525229	BK006945.2	460560	460672	12
ERR525233	BK006945.2	460560	460672	6
ERR525238	BK006945.2	460560	460672	19
ERR525229	BK006945.2	460573	460669	15
ERR525229	BK006945.2	460573	460829	3
ERR525233	BK006945.2	460573	460669	9
ERR525233	BK006945.2	460573	460829	3
ERR525435	BK006945.2	460573	460669	18
ERR525435	BK006945.2	460573	460829	3
ERR525238	BK006945.2	460573	460669	35
ERR525238	BK006945.2	460573	460829	3
ERR525229	BK006945.2	460664	467740	8
ERR525435	BK006945.2	460664	467740	19
ERR525238	BK006945.2	460669	463099	5
ERR525435	BK006945.2	460725	467648	6
ERR525435	BK006945.2	460751	463405	5
ERR525229	BK006945.2	460760	461419	8
ERR525435	BK006945.2	460803	461938	4
ERR525229	BK006945.2	460945	465646	4
ERR525229	BK006945.2	461004	461428	3
ERR525435	BK006945.2	461045	464602	4
ERR525238	BK006945.2	461045	461254	3
ERR525233	BK006945.2	461091	462049	3
ERR525435	BK006945.2	461194	467097	4
ERR525238	BK006945.2	461197	461524	3
ERR525435	BK006945.2	461350	463789	3
ERR525233	BK006945.2	461398	461862	4
ERR525435	BK006945.2	461528	462049	3
ERR525435	BK006945.2	461689	464792	5
ERR525229	BK006945.2	461798	465781	3
ERR525435	BK006945.2	462246	466096	6
ERR525435	BK006945.2	462511	463156	3
ERR525229	BK006945.2	462784	466532	5
ERR525229	BK006945.2	462852	465503	5
ERR525435	BK006945.2	462892	463150	4
ERR525238	BK006945.2	462926	463145	4
ERR525238	BK006945.2	463035	465516	3
ERR525238	BK006945.2	463058	465943	3
ERR525229	BK006945.2	463109	465265	8
ERR525229	BK006945.2	463256	465739	5
ERR525238	BK006945.2	463263	465105	3
ERR525435	BK006945.2	463275	465960	5
ERR525435	BK006945.2	463283	465433	5
ERR525238	BK006945.2	463329	465632	8
ERR525229	BK006945.2	463381	465445	4
ERR525238	BK006945.2	463456	465842	4
ERR525435	BK006945.2	463483	465917	3
ERR525435	BK006945.2	463519	465601	7
ERR525229	BK006945.2	463535	463653	3
ERR525229	BK006945.2	463551	463712	15
ERR525238	BK006945.2	463558	463680	9
ERR525435	BK006945.2	463589	465994	3
ERR525229	BK006945.2	463658	465445	8
ERR525435	BK006945.2	463902	466166	3
ERR525238	BK006945.2	463908	466829	3
ERR525229	BK006945.2	463996	465591	14
ERR525229	BK006945.2	464065	466111	7
ERR525233	BK006945.2	464096	465669	5
ERR525233	BK006945.2	464127	465458	5
ERR525435	BK006945.2	464127	466700	3
ERR525229	BK006945.2	464129	465513	10
ERR525238	BK006945.2	464145	465286	3
ERR525435	BK006945.2	464166	466034	4
ERR525238	BK006945.2	464170	465737	7
ERR525229	BK006945.2	464228	465803	10
ERR525229	BK006945.2	464244	465312	9
ERR525233	BK006945.2	464266	465460	6
ERR525238	BK006945.2	464325	466476	3
ERR525229	BK006945.2	464400	464995	4
ERR525229	BK006945.2	464449	467117	3
ERR525229	BK006945.2	464478	465421	26
ERR525435	BK006945.2	464496	465941	9
ERR525435	BK006945.2	464511	465587	20
ERR525435	BK006945.2	464524	465732	4
ERR525435	BK006945.2	464526	465810	6
ERR525435	BK006945.2	464541	466647	3
ERR525435	BK006945.2	464552	465734	31
ERR525229	BK006945.2	464563	465801	23
ERR525435	BK006945.2	464581	466014	6
ERR525435	BK006945.2	464586	465900	3
ERR525435	BK006945.2	464607	465587	6
ERR525238	BK006945.2	464637	465828	4
ERR525435	BK006945.2	464655	465492	13
ERR525229	BK006945.2	464662	465315	10
ERR525238	BK006945.2	464687	466328	5
ERR525233	BK006945.2	464688	466430	3
ERR525229	BK006945.2	464705	465526	17
ERR525229	BK006945.2	464716	465766	9
ERR525238	BK006945.2	464730	465434	16
ERR525435	BK006945.2	464755	466242	3
ERR525238	BK006945.2	464755	465720	4
ERR525229	BK006945.2	464774	465604	11
ERR525229	BK006945.2	464774	465638	20
ERR525238	BK006945.2	464778	465780	4
ERR525229	BK006945.2	464785	466137	3
ERR525435	BK006945.2	464795	465780	4
ERR525229	BK006945.2	464798	466161	8
ERR525435	BK006945.2	464832	465457	3
ERR525435	BK006945.2	464832	465631	3
ERR525229	BK006945.2	464834	465855	16
ERR525229	BK006945.2	464844	466987	12
ERR525238	BK006945.2	464855	465242	5
ERR525233	BK006945.2	464870	465459	23
ERR525238	BK006945.2	464871	467634	3
ERR525238	BK006945.2	464876	465307	18
ERR525229	BK006945.2	464878	465325	10
ERR525238	BK006945.2	464889	465366	3
ERR525229	BK006945.2	464890	466357	6
ERR525435	BK006945.2	464918	465912	3
ERR525238	BK006945.2	464967	465455	8
ERR525238	BK006945.2	464996	466232	3
ERR525435	BK006945.2	465012	465312	4
ERR525238	BK006945.2	465020	467447	3
ERR525238	BK006945.2	465023	467740	3
ERR525229	BK006945.2	465036	465342	26
ERR525435	BK006945.2	465046	465301	7
ERR525238	BK006945.2	465053	465283	4
ERR525229	BK006945.2	465057	465257	5
ERR525229	BK006945.2	465057	465258	3
ERR525229	BK006945.2	465057	465261	354
ERR525229	BK006945.2	465060	465261	3
ERR525238	BK006945.2	465065	465349	5
ERR525229	BK006945.2	465068	465273	4
ERR525435	BK006945.2	465068	465273	13
ERR525238	BK006945.2	465090	465397	4
ERR525229	BK006945.2	465102	465460	5
ERR525233	BK006945.2	465102	465279	4
ERR525238	BK006945.2	465102	465284	3
ERR525238	BK006945.2	465104	465531	13
ERR525435	BK006945.2	465116	465432	6
ERR525229	BK006945.2	465127	465304	4
ERR525229	BK006945.2	465130	465442	9
ERR525229	BK006945.2	465134	465495	3
ERR525229	BK006945.2	465152	465466	18
ERR525229	BK006945.2	465154	465488	4
ERR525229	BK006945.2	465155	465426	3
ERR525238	BK006945.2	465158	465447	42
ERR525229	BK006945.2	465173	466233	3
ERR525233	BK006945.2	465189	465444	3
ERR525238	BK006945.2	465190	465488	13
ERR525238	BK006945.2	465192	467379	4
ERR525238	BK006945.2	465195	465597	7
ERR525238	BK006945.2	465198	465480	8
ERR525233	BK006945.2	465213	465584	7
ERR525238	BK006945.2	465233	467670	6
ERR525238	BK006945.2	465242	465491	4
ERR525229	BK006945.2	465902	467606	10
ERR525229	BK006945.2	465971	467554	4
ERR525229	BK006945.2	466124	467479	4
ERR525435	BK006945.2	466157	467483	5
ERR525229	BK006945.2	466228	467404	6
ERR525435	BK006945.2	466423	467143	8
ERR525233	BK006945.2	466434	467443	4
ERR525229	BK006945.2	466591	467573	10
ERR525435	BK006945.2	466806	467554	8
ERR525229	BK006945.2	466808	467488	9
ERR525229	BK006945.2	466816	467043	3
ERR525238	BK006945.2	467000	467570	4
ERR525238	BK006945.2	467094	467224	3
ERR525229	BK006945.2	467095	467245	5
ERR525435	BK006945.2	467288	467492	3
ERR525238	BK006945.2	467313	467573	6
ERR525229	BK006945.2	486313	489402	3
ERR525238	BK006945.2	490028	490355	3
ERR525238	BK006945.2	638003	648855	3
ERR525233	BK006945.2	1075321	1075530	4
ERR525435	BK006947.3	425920	430538	4
ERR525238	BK006948.2	833522	835358	3
ERR525233	BK006948.2	1088286	1088495	3
ERR525233	BK006949.2	2644	2853	3
