## Additional File 20 for "The extrachromosomal circular DNAs of the rice blast pathogen *Magnaporthe oryzae* contain a wide variety of LTR retrotransposons, genes, and effectors"

ERR525433	BK006934.2	172958	175714	9
ERR525433	BK006936.2	190913	196198	3
ERR525428	BK006936.2	206039	211100	8
ERR525433	BK006936.2	344981	347993	4
ERR525436	BK006938.2	31337	32097	6
ERR525436	BK006938.2	34276	38106	5
ERR525433	BK006938.2	330140	331642	6
ERR525433	BK006938.2	376071	380473	4
ERR525428	BK006938.2	1331871	1339980	6
ERR525436	BK006939.2	64273	69706	9
ERR525436	BK006939.2	67255	71417	7
ERR525428	BK006939.2	211574	228509	3
ERR525431	BK006939.2	265544	265666	12
ERR525436	BK006939.2	466890	474498	7
ERR525433	BK006939.2	472877	482435	3
ERR525428	BK006939.2	486730	492306	10
ERR525433	BK006940.2	175637	177029	11
ERR525428	BK006940.2	248997	255807	10
ERR525428	BK006941.2	96267	105402	3
ERR525428	BK006941.2	277145	289857	9
ERR525433	BK006941.2	361589	376374	5
ERR525436	BK006941.2	385202	392242	3
ERR525428	BK006941.2	592190	594132	4
ERR525428	BK006942.2	23784	34267	10
ERR525433	BK006942.2	364256	368168	3
ERR525428	BK006942.2	408191	415593	3
ERR525428	BK006943.2	118616	123539	4
ERR525436	BK006943.2	388553	392905	3
ERR525433	BK006943.2	474762	479053	5
ERR525433	BK006943.2	544226	553499	7
ERR525428	BK006944.2	29392	40898	3
ERR525428	BK006944.2	322197	325864	6
ERR525436	BK006944.2	364200	370894	3
ERR525428	BK006944.2	575506	582583	6
ERR525431	BK006945.2	263810	263911	25
ERR525433	BK006945.2	382878	391009	12
ERR525433	BK006945.2	385627	391104	8
ERR525428	BK006945.2	412379	420361	4
ERR525436	BK006945.2	428674	436899	4
ERR525428	BK006945.2	455389	463818	4
ERR525428	BK006945.2	457052	463359	3
ERR525436	BK006945.2	458682	464782	3
ERR525428	BK006945.2	458974	461712	7
ERR525433	BK006945.2	458974	461712	3
ERR525428	BK006945.2	459099	465595	4
ERR525428	BK006945.2	459557	465648	3
ERR525428	BK006945.2	459615	465579	3
ERR525428	BK006945.2	459615	465603	3
ERR525428	BK006945.2	459615	467968	5
ERR525433	BK006945.2	459615	465579	3
ERR525428	BK006945.2	459616	464912	3
ERR525428	BK006945.2	459620	467389	3
ERR525428	BK006945.2	459636	461735	8
ERR525431	BK006945.2	460512	460640	15
ERR525428	BK006945.2	460560	460672	6
ERR525431	BK006945.2	460560	460672	15
ERR525433	BK006945.2	460560	460672	4
ERR525428	BK006945.2	460573	460669	23
ERR525431	BK006945.2	460573	460669	32
ERR525431	BK006945.2	460573	460829	3
ERR525431	BK006945.2	460573	462741	3
ERR525433	BK006945.2	460573	460669	29
ERR525436	BK006945.2	460573	460669	6
ERR525436	BK006945.2	460573	460829	4
ERR525436	BK006945.2	460573	462741	3
ERR525436	BK006945.2	460635	464431	3
ERR525428	BK006945.2	460664	467740	10
ERR525431	BK006945.2	460664	467740	11
ERR525433	BK006945.2	460664	467740	33
ERR525436	BK006945.2	460664	467740	8
ERR525428	BK006945.2	460665	464994	6
ERR525433	BK006945.2	460666	463968	4
ERR525428	BK006945.2	460668	466646	9
ERR525433	BK006945.2	460725	467648	13
ERR525431	BK006945.2	460751	463405	4
ERR525436	BK006945.2	460751	463405	13
ERR525431	BK006945.2	460760	461419	3
ERR525428	BK006945.2	460766	462219	10
ERR525433	BK006945.2	460803	461938	8
ERR525433	BK006945.2	460907	466109	4
ERR525433	BK006945.2	460924	466076	5
ERR525431	BK006945.2	460945	465646	3
ERR525433	BK006945.2	460978	465078	7
ERR525436	BK006945.2	461027	461597	4
ERR525433	BK006945.2	461045	464602	8
ERR525433	BK006945.2	461051	463570	5
ERR525428	BK006945.2	461067	461873	4
ERR525428	BK006945.2	461095	463713	20
ERR525428	BK006945.2	461159	463076	3
ERR525433	BK006945.2	461168	464061	5
ERR525436	BK006945.2	461177	466014	3
ERR525433	BK006945.2	461191	468040	3
ERR525433	BK006945.2	461194	467097	4
ERR525436	BK006945.2	461302	466576	4
ERR525428	BK006945.2	461310	462745	17
ERR525431	BK006945.2	461341	462569	3
ERR525433	BK006945.2	461350	463789	4
ERR525433	BK006945.2	461353	463149	3
ERR525428	BK006945.2	461377	468328	10
ERR525436	BK006945.2	461528	462049	5
ERR525428	BK006945.2	461663	463309	47
ERR525436	BK006945.2	461689	464792	5
ERR525431	BK006945.2	461706	462051	3
ERR525433	BK006945.2	461706	462051	3
ERR525433	BK006945.2	461736	464829	4
ERR525433	BK006945.2	461746	465279	11
ERR525433	BK006945.2	461917	464082	3
ERR525436	BK006945.2	462029	464814	5
ERR525433	BK006945.2	462246	466096	10
ERR525436	BK006945.2	462350	463288	3
ERR525433	BK006945.2	462441	467496	3
ERR525433	BK006945.2	462500	462780	4
ERR525433	BK006945.2	462511	463156	18
ERR525431	BK006945.2	462520	462785	4
ERR525431	BK006945.2	462784	466532	4
ERR525436	BK006945.2	462841	467740	4
ERR525431	BK006945.2	462852	465503	5
ERR525433	BK006945.2	462892	463137	5
ERR525433	BK006945.2	462892	463150	10
ERR525433	BK006945.2	462987	467150	6
ERR525436	BK006945.2	463091	465566	3
ERR525431	BK006945.2	463109	465265	5
ERR525433	BK006945.2	463139	464677	3
ERR525433	BK006945.2	463203	465771	3
ERR525436	BK006945.2	463222	465585	5
ERR525436	BK006945.2	463255	463719	3
ERR525436	BK006945.2	463275	465960	10
ERR525433	BK006945.2	463283	465433	9
ERR525428	BK006945.2	463317	467384	7
ERR525436	BK006945.2	463381	465918	4
ERR525436	BK006945.2	463483	465917	3
ERR525433	BK006945.2	463501	465178	8
ERR525433	BK006945.2	463519	465601	12
ERR525436	BK006945.2	463526	466580	4
ERR525436	BK006945.2	463533	467537	3
ERR525431	BK006945.2	463534	463655	4
ERR525431	BK006945.2	463551	463712	7
ERR525436	BK006945.2	463563	465737	4
ERR525433	BK006945.2	463589	465994	6
ERR525431	BK006945.2	463658	465445	4
ERR525433	BK006945.2	463902	466166	6
ERR525436	BK006945.2	463953	467999	5
ERR525431	BK006945.2	463996	465591	9
ERR525433	BK006945.2	464021	467742	3
ERR525431	BK006945.2	464022	465499	5
ERR525431	BK006945.2	464065	466111	7
ERR525431	BK006945.2	464069	465328	5
ERR525436	BK006945.2	464114	466523	5
ERR525436	BK006945.2	464127	466700	6
ERR525431	BK006945.2	464129	465513	8
ERR525436	BK006945.2	464131	467742	5
ERR525431	BK006945.2	464166	466034	4
ERR525436	BK006945.2	464166	466034	15
ERR525436	BK006945.2	464214	465673	3
ERR525431	BK006945.2	464228	465803	6
ERR525431	BK006945.2	464244	465312	4
ERR525436	BK006945.2	464251	465761	5
ERR525433	BK006945.2	464273	465535	7
ERR525433	BK006945.2	464422	466075	9
ERR525433	BK006945.2	464458	467740	4
ERR525431	BK006945.2	464461	465809	8
ERR525431	BK006945.2	464478	465421	18
ERR525433	BK006945.2	464496	465941	16
ERR525428	BK006945.2	464509	464629	10
ERR525433	BK006945.2	464511	465587	41
ERR525431	BK006945.2	464519	465744	3
ERR525436	BK006945.2	464524	465732	9
ERR525431	BK006945.2	464526	465614	12
ERR525431	BK006945.2	464526	465810	3
ERR525436	BK006945.2	464526	465810	9
ERR525433	BK006945.2	464540	467254	5
ERR525436	BK006945.2	464541	466647	4
ERR525433	BK006945.2	464552	465734	78
ERR525431	BK006945.2	464563	465801	9
ERR525431	BK006945.2	464581	466014	5
ERR525436	BK006945.2	464581	466014	11
ERR525433	BK006945.2	464586	465900	4
ERR525433	BK006945.2	464607	465587	10
ERR525428	BK006945.2	464641	465273	86
ERR525433	BK006945.2	464642	467740	6
ERR525428	BK006945.2	464650	467213	16
ERR525431	BK006945.2	464655	465492	11
ERR525436	BK006945.2	464655	465492	31
ERR525428	BK006945.2	464672	465478	156
ERR525431	BK006945.2	464705	465526	8
ERR525431	BK006945.2	464716	465766	6
ERR525433	BK006945.2	464755	466242	5
ERR525431	BK006945.2	464763	465505	7
ERR525431	BK006945.2	464774	465604	5
ERR525431	BK006945.2	464774	465638	6
ERR525428	BK006945.2	464778	467099	34
ERR525436	BK006945.2	464778	465780	4
ERR525436	BK006945.2	464784	465780	3
ERR525433	BK006945.2	464795	465780	6
ERR525433	BK006945.2	464815	467065	6
ERR525433	BK006945.2	464832	465457	8
ERR525433	BK006945.2	464832	465631	9
ERR525431	BK006945.2	464834	465362	3
ERR525431	BK006945.2	464834	465855	7
ERR525431	BK006945.2	464844	466987	6
ERR525431	BK006945.2	464878	465325	4
ERR525436	BK006945.2	464886	465628	3
ERR525436	BK006945.2	464918	465912	5
ERR525433	BK006945.2	464923	466983	5
ERR525431	BK006945.2	464926	465376	3
ERR525433	BK006945.2	464995	467740	4
ERR525436	BK006945.2	465012	465312	4
ERR525431	BK006945.2	465014	465468	30
ERR525433	BK006945.2	465035	465457	6
ERR525431	BK006945.2	465036	465342	14
ERR525431	BK006945.2	465046	465301	6
ERR525436	BK006945.2	465046	465301	18
ERR525436	BK006945.2	465052	466598	3
ERR525431	BK006945.2	465057	465261	159
ERR525436	BK006945.2	465057	465261	3
ERR525428	BK006945.2	465061	465285	3
ERR525431	BK006945.2	465068	465273	10
ERR525436	BK006945.2	465068	465273	37
ERR525433	BK006945.2	465070	465456	5
ERR525431	BK006945.2	465097	465315	4
ERR525431	BK006945.2	465102	465460	5
ERR525431	BK006945.2	465108	465433	5
ERR525431	BK006945.2	465116	465340	5
ERR525433	BK006945.2	465116	465432	17
ERR525431	BK006945.2	465127	465304	4
ERR525431	BK006945.2	465130	465442	6
ERR525431	BK006945.2	465152	465466	10
ERR525431	BK006945.2	465154	465488	4
ERR525436	BK006945.2	465157	465479	6
ERR525433	BK006945.2	465190	465583	3
ERR525433	BK006945.2	465774	467601	4
ERR525433	BK006945.2	465775	467740	3
ERR525436	BK006945.2	465874	467097	4
ERR525433	BK006945.2	465916	467550	7
ERR525428	BK006945.2	465971	467162	5
ERR525436	BK006945.2	466157	467483	7
ERR525431	BK006945.2	466228	467404	3
ERR525433	BK006945.2	466327	467667	4
ERR525431	BK006945.2	466419	467368	10
ERR525433	BK006945.2	466423	467143	16
ERR525431	BK006945.2	466591	467573	4
ERR525436	BK006945.2	466717	467218	4
ERR525431	BK006945.2	466806	467554	3
ERR525433	BK006945.2	466806	467554	22
ERR525431	BK006945.2	467095	467245	4
ERR525431	BK006945.2	467096	467318	3
ERR525433	BK006945.2	467288	467492	3
ERR525433	BK006945.2	467327	467570	4
ERR525428	BK006945.2	467620	468106	4
ERR525431	BK006945.2	467620	468106	3
ERR525436	BK006945.2	467620	468106	6
ERR525433	BK006945.2	467621	468784	3
ERR525428	BK006945.2	467625	468109	3
ERR525436	BK006945.2	467625	468109	3
ERR525436	BK006945.2	468565	468831	3
ERR525428	BK006945.2	468748	490542	3
ERR525428	BK006945.2	472900	483977	3
ERR525428	BK006945.2	482480	483977	3
ERR525428	BK006945.2	482480	487629	3
ERR525436	BK006945.2	490028	490259	3
ERR525428	BK006945.2	829240	844105	7
ERR525433	BK006945.2	901035	904635	3
ERR525436	BK006946.2	188551	200082	4
ERR525436	BK006946.2	436559	443605	3
ERR525433	BK006946.2	758935	763093	3
ERR525428	BK006947.3	55900	65976	9
ERR525428	BK006947.3	258378	258556	5
ERR525433	BK006947.3	425920	430538	7
ERR525428	BK006948.2	404021	412945	4
ERR525436	BK006949.2	105733	111603	4
ERR525433	BK006949.2	425661	433097	3
ERR525433	BK006949.2	521826	527453	7
ERR525436	BK006949.2	665323	670516	5
ERR525428	BK006949.2	681716	685874	5
ERR525431	BK006949.2	845057	855880	3
ERR525431	BK006949.2	845085	855908	5
