## Additional File 22 for "The extrachromosomal circular DNAs of the rice blast pathogen *Magnaporthe oryzae* contain a wide variety of LTR retrotransposons, genes, and effectors"

	annotated	observed	expected	terms	chi	observed_expected_ratio
GO:0000228	42	5	1.25	nuclear chromosome	3.25872183420946	4
GO:0000777	22	3	0.98	condensed chromosome kinetochore	1.45856221484327	3.06122448979592
GO:0000778	12	3	0.67	condensed nuclear chromosome kinetochore	2.49992803453988	4.47761194029851
GO:0000779	22	3	0.98	condensed chromosome, centromeric region	1.45856221484327	3.06122448979592
GO:0000780	12	3	0.67	condensed nuclear chromosome, centromeric region	2.49992803453988	4.47761194029851
GO:0000793	31	4	1.15	condensed chromosome	2.21706854601954	3.47826086956522
GO:0000794	14	4	0.83	condensed nuclear chromosome	3.53204729271487	4.81927710843374
GO:0000940	10	3	0.67	condensed chromosome outer kinetochore	2.52438535650529	4.47761194029851
GO:0000942	10	3	0.67	condensed nuclear chromosome outer kinetochore	2.52438535650529	4.47761194029851
GO:0005694	119	7	2.89	chromosome	1.94610045155144	2.42214532871972
GO:0005815	14	2	0.39	microtubule organizing center	2.06405775279744	5.12820512820513
GO:0005819	22	3	0.63	spindle	2.64272339203723	4.76190476190476
GO:0005856	88	7	2.08	cytoskeleton	3.39388401630687	3.36538461538462
GO:0005874	31	5	0.94	microtubule	4.76491864074409	5.31914893617021
GO:0012507	9	1	0.09	ER to Golgi transport vesicle membrane	2.64307041720596	11.1111111111111
GO:0015630	50	7	1.68	microtubule cytoskeleton	4.68351019024606	4.16666666666667
GO:0030133	14	1	0.14	transport vesicle	1.68445949070074	7.14285714285714
GO:0030134	9	1	0.09	COPII-coated ER to Golgi transport vesicle	2.64307041720596	11.1111111111111
GO:0030658	12	1	0.14	transport vesicle membrane	1.68670035901536	7.14285714285714
GO:0042729	10	3	0.67	DASH complex	2.52438535650529	4.47761194029851
GO:0044427	98	7	2.71	chromosomal part	2.19614886899339	2.5830258302583
GO:0044430	75	7	1.93	cytoskeletal part	3.80729639017528	3.62694300518135
GO:0044454	40	5	1.25	nuclear chromosome part	3.26287032817949	4
GO:0072686	9	3	0.49	mitotic spindle	3.6795006566911	6.12244897959184
GO:0098687	44	4	1.59	chromosomal region	1.32417473056845	2.51572327044025
GO:0099080	34	5	0.94	supramolecular complex	4.75358442942402	5.31914893617021
GO:0099081	34	5	0.94	supramolecular polymer	4.75358442942402	5.31914893617021
GO:0099512	34	5	0.94	supramolecular fiber	4.75358442942402	5.31914893617021
GO:0099513	32	5	0.94	polymeric cytoskeletal fiber	4.76089732203776	5.31914893617021
