## Additional File 23 for "The extrachromosomal circular DNAs of the rice blast pathogen *Magnaporthe oryzae* contain a wide variety of LTR retrotransposons, genes, and effectors"

	annotated	observed	expected	terms	chi	observed_expected_ratio
GO:0000981	195	4	1.33	DNA-binding transcription factor activity, RNA polymerase II-specific	1.72489772821059	3.00751879699248
GO:0001882	130	5	2.02	nucleoside binding	1.49926469793555	2.47524752475248
GO:0001883	126	5	2	purine nucleoside binding	1.52680921044246	2.5
GO:0003700	239	5	1.94	DNA-binding transcription factor activity	1.60219761096121	2.57731958762887
GO:0003924	75	4	1.02	GTPase activity	2.56252660136843	3.92156862745098
GO:0004089	6	1	0.14	carbonate dehydratase activity	1.70128633939336	7.14285714285714
GO:0004532	6	1	0.12	exoribonuclease activity	1.99093860210496	8.33333333333333
GO:0005085	21	1	0.08	guanyl-nucleotide exchange factor activity	2.95464921719438	12.5
GO:0005488	1673	31	21.83	binding	1.85206657265119	1.42006413192854
GO:0005525	120	5	1.86	GTP binding	1.73346732825847	2.68817204301075
GO:0008270	345	9	4.06	zinc ion binding	1.96952943765873	2.21674876847291
GO:0015631	20	1	0.11	tubulin binding	2.15024882674639	9.09090909090909
GO:0016462	374	6	2.73	pyrophosphatase activity	1.37513398491478	2.1978021978022
GO:0016783	6	1	0.1	sulfurtransferase activity	2.38998800459675	10
GO:0016796	9	1	0.16	exonuclease activity, active with either ribo- or deoxyribonucleic acids and producing 5'-phosphomonoesters	1.47022236695429	6.25
GO:0016813	7	1	0.13	hydrolase activity, acting on carbon-nitrogen (but not peptide) bonds, in linear amidines	1.83091616814361	7.69230769230769
GO:0016814	12	1	0.14	hydrolase activity, acting on carbon-nitrogen (but not peptide) bonds, in cyclic amidines	1.68539468923138	7.14285714285714
GO:0016853	81	4	1.58	isomerase activity	1.31067297691005	2.53164556962025
GO:0016866	14	1	0.09	intramolecular transferase activity	2.63376156859909	11.1111111111111
GO:0016896	6	1	0.12	exoribonuclease activity, producing 5'-phosphomonoesters	1.99093860210496	8.33333333333333
GO:0017076	129	5	2.02	purine nucleotide binding	1.49940292551753	2.47524752475248
GO:0017111	363	6	2.45	nucleoside-triphosphatase activity	1.6944788132126	2.44897959183673
GO:0019001	120	5	1.86	guanyl nucleotide binding	1.73346732825847	2.68817204301075
GO:0019238	7	1	0.08	cyclohydrolase activity	2.97386652698377	12.5
GO:0019888	7	1	0.18	protein phosphatase regulator activity	1.30199623538584	5.55555555555556
GO:0019899	62	2	0.45	enzyme binding	1.7003775971646	4.44444444444444
GO:0032549	130	5	2.02	ribonucleoside binding	1.49926469793555	2.47524752475248
GO:0032550	126	5	2	purine ribonucleoside binding	1.52680921044246	2.5
GO:0032553	147	6	2.23	ribonucleotide binding	2.01904921323809	2.69058295964126
GO:0032555	127	5	1.97	purine ribonucleotide binding	1.56819135338969	2.53807106598985
GO:0032561	120	5	1.86	guanyl ribonucleotide binding	1.73346732825847	2.68817204301075
GO:0035639	120	5	1.86	purine ribonucleoside triphosphate binding	1.73346732825847	2.68817204301075
GO:0042802	8	1	0.07	identical protein binding	3.38556529414948	14.2857142857143
GO:0043167	1028	18	10.95	ion binding	1.74015813420782	1.64383561643836
GO:0046933	7	1	0.15	proton-transporting ATP synthase activity, rotational mechanism	1.57949474409575	6.66666666666667
GO:0051020	38	1	0.08	GTPase binding	2.95038960619778	12.5
GO:0070122	9	1	0.17	isopeptidase activity	1.37841270760579	5.88235294117647
GO:0097367	183	7	2.91	carbohydrate derivative binding	1.87614689883304	2.40549828178694
