## Additional File 24 for "The extrachromosomal circular DNAs of the rice blast pathogen *Magnaporthe oryzae* contain a wide variety of LTR retrotransposons, genes, and effectors"

	annotated	observed	expected	terms	chi	observed_expected_ratio
GO:0000045	7	1	0.14	autophagosome assembly	1.69657980541899	7.14285714285714
GO:0000226	16	2	0.07	microtubule cytoskeleton organization	12.5885186782393	28.5714285714286
GO:0000278	58	4	0.81	mitotic cell cycle	3.48394546221438	4.93827160493827
GO:0000723	8	1	0.1	telomere maintenance	2.38153492402978	10
GO:0000910	10	1	0.05	cytokinesis	4.69111767847719	20
GO:0006403	37	2	0.3	RNA localization	2.74815803895815	6.66666666666667
GO:0006508	280	0	4.4	proteolysis	1.5447084694531	0
GO:0006612	12	2	0.27	protein targeting to membrane	3.13101967509565	7.40740740740741
GO:0006893	7	1	0.18	Golgi to plasma membrane transport	1.30187354061234	5.55555555555556
GO:0006996	291	11	5.06	organelle organization	2.2569810832334	2.17391304347826
GO:0007010	50	2	0.55	cytoskeleton organization	1.31578566399047	3.63636363636364
GO:0007017	33	2	0.21	microtubule-based process	4.06185437756251	9.52380952380953
GO:0007020	7	1	0.02	microtubule nucleation	11.4086078717666	50
GO:0007029	8	1	0.17	endoplasmic reticulum organization	1.38084408932469	5.88235294117647
GO:0007033	12	1	0.16	vacuole organization	1.46495849201945	6.25
GO:0007049	129	6	2.04	cell cycle	2.34539305667523	2.94117647058824
GO:0007059	54	5	1.16	chromosome segregation	3.55896571416045	4.31034482758621
GO:0007062	10	1	0.16	sister chromatid cohesion	1.46803587271602	6.25
GO:0007064	7	1	0.16	mitotic sister chromatid cohesion	1.47602171873579	6.25
GO:0008152	2635	39	49.67	metabolic process	2.77998986733633	0.785182202536742
GO:0009057	198	0	4.17	macromolecule catabolic process	1.4827829017405	0
GO:0009987	2694	58	50.43	cellular process	1.63639819650502	1.15010906206623
GO:0015931	44	2	0.33	nucleobase-containing compound transport	2.46367489948566	6.06060606060606
GO:0016043	414	18	8.09	cellular component organization	3.77013903704851	2.22496909765142
GO:0016050	6	1	0.04	vesicle organization	5.83770669963174	25
GO:0016236	11	1	0.15	macroautophagy	1.56959102837015	6.66666666666667
GO:0016571	11	1	0.15	histone methylation	1.56959102837015	6.66666666666667
GO:0017004	9	2	0.48	cytochrome complex assembly	1.62638565624256	4.16666666666667
GO:0019674	15	1	0.16	NAD metabolic process	1.46189673659248	6.25
GO:0022402	76	5	1.17	cell cycle process	3.49906080496911	4.27350427350427
GO:0022607	161	9	4.15	cellular component assembly	1.89651363953754	2.16867469879518
GO:0030261	6	1	0.15	chromosome condensation	1.58389687482487	6.66666666666667
GO:0031109	7	1	0.02	microtubule polymerization or depolymerization	11.4086078717666	50
GO:0031324	30	2	0.46	negative regulation of cellular metabolic process	1.66446167314839	4.34782608695652
GO:0031365	6	1	0.15	N-terminal protein amino acid modification	1.58389687482487	6.66666666666667
GO:0031400	6	2	0.18	negative regulation of protein modification process	4.88899410970926	11.1111111111111
GO:0031503	23	2	0.35	protein-containing complex localization	2.31597054530996	5.71428571428571
GO:0031505	6	1	0.05	fungal-type cell wall organization	4.70502267018059	20
GO:0032200	8	1	0.1	telomere organization	2.38153492402978	10
GO:0032269	7	2	0.18	negative regulation of cellular protein metabolic process	4.8699993031727	11.1111111111111
GO:0033260	6	1	0.14	nuclear DNA replication	1.70115689055887	7.14285714285714
GO:0033365	76	4	1.5	protein localization to organelle	1.43190466814787	2.66666666666667
GO:0034622	121	8	3.24	cellular protein-containing complex assembly	2.22397606564836	2.46913580246914
GO:0034968	11	1	0.15	histone lysine methylation	1.56959102837015	6.66666666666667
GO:0043248	10	2	0.28	proteasome assembly	3.02088837666694	7.14285714285714
GO:0043628	6	1	0.17	ncRNA 3'-end processing	1.38858157054903	5.88235294117647
GO:0043933	140	8	3.89	protein-containing complex subunit organization	1.53266476296228	2.05655526992288
GO:0044085	273	12	6.64	cellular component biogenesis	1.57996642497554	1.80722891566265
GO:0044242	10	1	0.03	cellular lipid catabolic process	7.69402772877208	33.3333333333333
GO:0044786	6	1	0.14	cell cycle DNA replication	1.70115689055887	7.14285714285714
GO:0045047	12	2	0.33	protein targeting to ER	2.50541542813753	6.06060606060606
GO:0045229	19	2	0.17	external encapsulating structure organization	5.09509791630358	11.7647058823529
GO:0045727	7	1	0.16	positive regulation of translation	1.47602171873579	6.25
GO:0046785	7	1	0.02	microtubule polymerization	11.4086078717666	50
GO:0048284	6	1	0.04	organelle fusion	5.83770669963174	25
GO:0050657	35	2	0.27	nucleic acid transport	3.09149700128175	7.40740740740741
GO:0050658	35	2	0.27	RNA transport	3.09149700128175	7.40740740740741
GO:0051028	28	2	0.21	mRNA transport	4.06589452902878	9.52380952380952
GO:0051172	28	2	0.3	negative regulation of nitrogen compound metabolic process	2.75420119361151	6.66666666666667
GO:0051236	35	2	0.27	establishment of RNA localization	3.09149700128175	7.40740740740741
GO:0051248	7	2	0.18	negative regulation of protein metabolic process	4.8699993031727	11.1111111111111
GO:0051301	62	4	0.73	cell division	3.96667010472148	5.47945205479452
GO:0051346	6	1	0.18	negative regulation of hydrolase activity	1.30625946860205	5.55555555555556
GO:0060249	8	1	0.1	anatomical structure homeostasis	2.38153492402978	10
GO:0061640	10	1	0.05	cytoskeleton-dependent cytokinesis	4.69111767847719	20
GO:0065003	127	8	3.48	protein-containing complex assembly	1.9363775981641	2.29885057471264
GO:0070972	15	2	0.33	protein localization to endoplasmic reticulum	2.49377283769768	6.06060606060606
GO:0071265	6	1	0.13	L-methionine biosynthetic process	1.83540876719854	7.69230769230769
GO:0071427	13	1	0.15	mRNA-containing ribonucleoprotein complex export from nucleus	1.56698392750618	6.66666666666667
GO:0071555	19	2	0.17	cell wall organization	5.09509791630358	11.7647058823529
GO:0071840	525	21	10.54	cellular component organization or biogenesis	3.42285485413723	1.99240986717268
GO:0071852	8	1	0.05	fungal-type cell wall organization or biogenesis	4.696321350348	20
GO:0072599	12	2	0.33	establishment of protein localization to endoplasmic reticulum	2.50541542813753	6.06060606060606
GO:0072657	29	4	0.85	protein localization to membrane	3.316844942351	4.70588235294118
GO:0090150	28	4	0.85	establishment of protein localization to membrane	3.31986733963711	4.70588235294118
GO:0098813	44	3	0.98	nuclear chromosome segregation	1.42492079757117	3.06122448979592
GO:0098876	7	1	0.18	vesicle-mediated transport to the plasma membrane	1.30187354061234	5.55555555555556
GO:1902275	6	1	0.1	regulation of chromatin organization	2.38985182239679	10
GO:1902850	7	1	0.05	microtubule cytoskeleton organization involved in mitosis	4.70004611178761	20
GO:1902969	6	1	0.14	mitotic DNA replication	1.70115689055887	7.14285714285714
GO:1903047	54	3	0.74	mitotic cell cycle process	2.1079574085104	4.05405405405405
GO:1905037	7	1	0.14	autophagosome organization	1.69657980541899	7.14285714285714
