## Additional File 26 for "The extrachromosomal circular DNAs of the rice blast pathogen *Magnaporthe oryzae* contain a wide variety of LTR retrotransposons, genes, and effectors"

MQOP01000001.1	243100	244139	gene_00075.t1	GCA_011799915.1_ASM1179991v1
MQOP01000001.1	243100	244139	gene_00075.t1	GCA_011799965.1_ASM1179996v1
MQOP01000001.1	439004	439196	gene_00128.t1	GCA_002368475.1_ASM236847v1
MQOP01000001.1	439047	439109	gene_00128.t1	GCA_012922935.1_ASM1292293v1
MQOP01000001.1	1372956	1373181	gene_00395.t1	GCA_002924985.1_ASM292498v1
MQOP01000001.1	1373162	1373525	gene_00395.t1	GCA_003016825.1_ASM301682v1
MQOP01000001.1	1373162	1373525	gene_00395.t1	GCA_003016955.1_ASM301695v1
MQOP01000001.1	1493915	1494231	gene_00429.t1	GCA_900474635.2_BTGP1b_contigs
MQOP01000001.1	1641636	1641700	gene_00485.t1	GCA_003013125.1_ASM301312v1
MQOP01000001.1	3538506	3540362	gene_01037.t1	GCA_003015655.1_ASM301565v1
MQOP01000001.1	3538506	3540362	gene_01037.t1	GCA_003015825.1_ASM301582v1
MQOP01000001.1	3657342	3657431	gene_01068.t1	GCA_003015935.1_ASM301593v1
MQOP01000001.1	3812670	3812939	gene_01118.t1	GCA_003013125.1_ASM301312v1
MQOP01000001.1	3884928	3885049	gene_01145.t1	GCA_000376685.2_MoKJ201_3
MQOP01000001.1	3884540	3884608	gene_01145.t1	GCA_003013125.1_ASM301312v1
MQOP01000001.1	4269037	4269304	gene_01265.t1	GCA_002924985.1_ASM292498v1
MQOP01000001.1	4438705	4438822	gene_01320.t1	GCA_003016395.1_ASM301639v1
MQOP01000001.1	4962366	4962456	gene_01485.t1	GCA_003015475.1_ASM301547v1
MQOP01000001.1	4962366	4962493	gene_01485.t1	GCA_003015555.1_ASM301555v1
MQOP01000001.1	4962362	4962461	gene_01485.t1	GCA_003015595.1_ASM301559v1
MQOP01000001.1	4962366	4962460	gene_01485.t1	GCA_003015705.1_ASM301570v1
MQOP01000001.1	4962366	4962459	gene_01485.t1	GCA_003015895.1_ASM301589v1
MQOP01000001.1	4962363	4962472	gene_01485.t1	GCA_003015935.1_ASM301593v1
MQOP01000001.1	4962363	4962460	gene_01485.t1	GCA_003016095.1_ASM301609v1
MQOP01000001.1	4962366	4962472	gene_01485.t1	GCA_003016105.1_ASM301610v1
MQOP01000001.1	4962366	4962472	gene_01485.t1	GCA_003016115.1_ASM301611v1
MQOP01000001.1	4962363	4962472	gene_01485.t1	GCA_003016395.1_ASM301639v1
MQOP01000001.1	4962366	4962460	gene_01485.t1	GCA_003016415.1_ASM301641v1
MQOP01000001.1	4962362	4962472	gene_01485.t1	GCA_003016425.1_ASM301642v1
MQOP01000001.1	4962363	4962472	gene_01485.t1	GCA_003016495.1_ASM301649v1
MQOP01000001.1	4962360	4962460	gene_01485.t1	GCA_003016545.1_ASM301654v1
MQOP01000001.1	4962363	4962460	gene_01485.t1	GCA_003016705.1_ASM301670v1
MQOP01000001.1	4962363	4962460	gene_01485.t1	GCA_003016725.1_ASM301672v1
MQOP01000001.1	4962363	4962472	gene_01485.t1	GCA_003016875.1_ASM301687v1
MQOP01000001.1	4962363	4962472	gene_01485.t1	GCA_003016895.1_ASM301689v1
MQOP01000001.1	4962366	4962472	gene_01485.t1	GCA_003016935.1_ASM301693v1
MQOP01000001.1	4962363	4962529	gene_01485.t1	GCA_003016965.1_ASM301696v1
MQOP01000001.1	4962363	4962508	gene_01485.t1	GCA_003017025.1_ASM301702v1
MQOP01000001.1	5114671	5114718	gene_01528.t1	GCA_003013125.1_ASM301312v1
MQOP01000002.1	60889	62450	gene_01602.t1	GCA_000376685.2_MoKJ201_3
MQOP01000002.1	91189	93283	gene_01609.t1	GCA_900474655.3_FR13_genome_polished_no_mito
MQOP01000002.1	482324	482625	gene_01711.t1	GCA_000376685.2_MoKJ201_3
MQOP01000002.1	951878	953159	gene_01862.t1	GCA_003017115.1_ASM301711v1
MQOP01000002.1	1233303	1233348	gene_01960.t1	GCA_003013125.1_ASM301312v1
MQOP01000002.1	1576128	1576574	gene_02079.t1	GCA_000376685.2_MoKJ201_3
MQOP01000002.1	1905449	1905481	gene_02184.t1	GCA_000292605.1_MoP131_2.0
MQOP01000002.1	2176119	2176185	gene_02262.t1	GCA_003991345.1_ASM399134v1
MQOP01000002.1	2663358	2663446	gene_02402.t1	GCA_003015595.1_ASM301559v1
MQOP01000002.1	2663366	2663416	gene_02402.t1	GCA_003991345.1_ASM399134v1
MQOP01000002.1	3272351	3272400	gene_02611.t1	GCA_003013125.1_ASM301312v1
MQOP01000002.1	3408007	3408116	gene_02646.t1	GCA_003016395.1_ASM301639v1
MQOP01000002.1	3968495	3968606	gene_02793.t1	GCA_000292585.1_MoY34_2.0
MQOP01000002.1	4152570	4160737	gene_02847.t1	GCA_011799925.1_ASM1179992v1
MQOP01000002.1	4217810	4218409	gene_02856.t1	GCA_000376685.2_MoKJ201_3
MQOP01000002.1	5004537	5004875	gene_03092.t1	GCA_000376685.2_MoKJ201_3
MQOP01000003.1	439732	440884	gene_03248.t1	GCA_012978465.1_ASM1297846v1
MQOP01000003.1	439732	440884	gene_03248.t1	GCA_013423145.1_ASM1342314v1
MQOP01000003.1	618823	618963	gene_03296.t1	GCA_000292585.1_MoY34_2.0
MQOP01000003.1	744037	744071	gene_03338.t1	GCA_000292585.1_MoY34_2.0
MQOP01000003.1	743786	743902	gene_03338.t1	GCA_012978465.1_ASM1297846v1
MQOP01000003.1	743786	743902	gene_03338.t1	GCA_013423145.1_ASM1342314v1
MQOP01000003.1	911718	912711	gene_03373.t1	GCA_000376685.2_MoKJ201_3
MQOP01000003.1	911718	912711	gene_03373.t1	GCA_002368475.1_ASM236847v1
MQOP01000003.1	918610	919074	gene_03375.t1	GCA_002925215.1_ASM292521v1
MQOP01000003.1	919594	920112	gene_03375.t1	GCA_002925215.1_ASM292521v1
MQOP01000003.1	918497	918693	gene_03375.t1	GCA_003016745.1_ASM301674v1
MQOP01000003.1	1838944	1840681	gene_03646.t1	GCA_003016425.1_ASM301642v1
MQOP01000003.1	1838944	1840681	gene_03646.t1	GCA_003016805.1_ASM301680v1
MQOP01000003.1	1838944	1840681	gene_03646.t1	GCA_003016895.1_ASM301689v1
MQOP01000003.1	1951484	1951736	gene_03671.t1	GCA_000292585.1_MoY34_2.0
MQOP01000003.1	1951530	1951872	gene_03671.t1	GCA_000376685.2_MoKJ201_3
MQOP01000003.1	1999958	1999982	gene_03689.t1	GCA_000292605.1_MoP131_2.0
MQOP01000003.1	2000162	2000174	gene_03689.t1	GCA_000292605.1_MoP131_2.0
MQOP01000003.1	2401618	2401667	gene_03814.t1	GCA_003013125.1_ASM301312v1
MQOP01000003.1	2813032	2813231	gene_03945.t1	GCA_000376685.2_MoKJ201_3
MQOP01000003.1	2813013	2813016	gene_03945.t1	GCA_002218355.1_H08-1c_0.9
MQOP01000003.1	2813157	2813240	gene_03945.t1	GCA_002218355.1_H08-1c_0.9
MQOP01000003.1	2813008	2813236	gene_03945.t1	GCA_002368525.1_ASM236852v1
MQOP01000003.1	2813032	2813292	gene_03945.t1	GCA_003013125.1_ASM301312v1
MQOP01000003.1	2813140	2813238	gene_03945.t1	GCA_003015805.1_ASM301580v1
MQOP01000003.1	2813052	2813239	gene_03945.t1	GCA_003016085.1_ASM301608v1
MQOP01000003.1	2813008	2813173	gene_03945.t1	GCA_003016395.1_ASM301639v1
MQOP01000003.1	2813008	2813237	gene_03945.t1	GCA_003016795.1_ASM301679v1
MQOP01000003.1	2813013	2813232	gene_03945.t1	GCA_003017065.1_ASM301706v1
MQOP01000003.1	2813014	2813087	gene_03945.t1	GCA_003991345.1_ASM399134v1
MQOP01000003.1	3643282	3644105	gene_04211.t1	GCA_003015625.1_ASM301562v1
MQOP01000003.1	3643282	3644105	gene_04211.t1	GCA_003015755.1_ASM301575v1
MQOP01000003.1	4202566	4202746	gene_04382.t1	GCA_003016475.1_ASM301647v1
MQOP01000003.1	4384581	4384700	gene_04441.t1	GCA_003015935.1_ASM301593v1
MQOP01000003.1	4394869	4399348	gene_04444.t1	GCA_011799965.1_ASM1179996v1
MQOP01000004.1	688009	689149	gene_04768.t1	GCA_000376685.2_MoKJ201_3
MQOP01000004.1	792584	792628	gene_04803.t1	GCA_003991345.1_ASM399134v1
MQOP01000004.1	832368	832882	gene_04817.t1	GCA_012922935.1_ASM1292293v1
MQOP01000004.1	1367269	1370091	gene_05005.t1	GCA_003015625.1_ASM301562v1
MQOP01000004.1	1669579	1669655	gene_05105.t1	GCA_003991345.1_ASM399134v1
MQOP01000004.1	1737416	1737541	gene_05130.t1	GCA_003015705.1_ASM301570v1
MQOP01000004.1	1737416	1737435	gene_05130.t1	GCA_003016795.1_ASM301679v1
MQOP01000004.1	1737415	1737436	gene_05130.t1	GCA_003016825.1_ASM301682v1
MQOP01000004.1	2427160	2427267	gene_05354.t1	GCA_000805855.1_ASM80585v1
MQOP01000004.1	2427155	2427268	gene_05354.t1	GCA_003016495.1_ASM301649v1
MQOP01000004.1	2715936	2716044	gene_05443.t1	GCA_003015655.1_ASM301565v1
MQOP01000004.1	3213614	3213877	gene_05604.t1	GCA_002924985.1_ASM292498v1
MQOP01000004.1	3213606	3213885	gene_05604.t1	GCA_002925085.1_ASM292508v1
MQOP01000004.1	3213613	3213885	gene_05604.t1	GCA_900474635.2_BTGP1b_contigs
MQOP01000004.1	3400010	3400182	gene_05667.t1	GCA_003015745.1_ASM301574v1
MQOP01000004.1	4105264	4105707	gene_05865.t1	GCA_000376685.2_MoKJ201_3
MQOP01000004.1	4182828	4188934	gene_05889.t1	GCA_011799905.1_ASM1179990v1
MQOP01000004.1	4182828	4188934	gene_05889.t1	GCA_011799915.1_ASM1179991v1
MQOP01000004.1	4182828	4188934	gene_05889.t1	GCA_011799925.1_ASM1179992v1
MQOP01000004.1	4182828	4188934	gene_05889.t1	GCA_011799965.1_ASM1179996v1
MQOP01000005.1	99885	99984	gene_05951.t1	GCA_000376685.2_MoKJ201_3
MQOP01000005.1	574355	574455	gene_06066.t1	GCA_003016175.1_ASM301617v1
MQOP01000005.1	574442	574459	gene_06066.t1	GCA_900474635.2_BTGP1b_contigs
MQOP01000005.1	601388	601535	gene_06075.t1	GCA_002368525.1_ASM236852v1
MQOP01000005.1	601387	601559	gene_06075.t1	GCA_003015555.1_ASM301555v1
MQOP01000005.1	601387	601559	gene_06075.t1	GCA_003015625.1_ASM301562v1
MQOP01000005.1	601386	601559	gene_06075.t1	GCA_003015805.1_ASM301580v1
MQOP01000005.1	601386	601537	gene_06075.t1	GCA_003016025.1_ASM301602v1
MQOP01000005.1	601386	601559	gene_06075.t1	GCA_003016165.1_ASM301616v1
MQOP01000005.1	601433	601530	gene_06075.t1	GCA_003016255.1_ASM301625v1
MQOP01000005.1	601387	601559	gene_06075.t1	GCA_003016325.1_ASM301632v1
MQOP01000005.1	601414	601536	gene_06075.t1	GCA_003016545.1_ASM301654v1
MQOP01000005.1	601388	601560	gene_06075.t1	GCA_003016575.1_ASM301657v1
MQOP01000005.1	601387	601559	gene_06075.t1	GCA_003016745.1_ASM301674v1
MQOP01000005.1	601387	601536	gene_06075.t1	GCA_003017125.1_ASM301712v1
MQOP01000005.1	926154	926690	gene_06180.t1	GCA_000376685.2_MoKJ201_3
MQOP01000005.1	926154	926690	gene_06180.t1	GCA_900474655.3_FR13_genome_polished_no_mito
MQOP01000005.1	941341	943198	gene_06184.t1	GCA_000376685.2_MoKJ201_3
MQOP01000005.1	941341	943198	gene_06184.t1	GCA_002368515.1_ASM236851v1
MQOP01000005.1	941341	943198	gene_06184.t1	GCA_003016825.1_ASM301682v1
MQOP01000005.1	1664628	1670382	gene_06395.t1	GCA_000376685.2_MoKJ201_3
MQOP01000005.1	1664628	1667073	gene_06395.t1	GCA_002368475.1_ASM236847v1
MQOP01000005.1	1664628	1667073	gene_06395.t1	GCA_900474655.3_FR13_genome_polished_no_mito
MQOP01000005.1	1739458	1744482	gene_06409.t1	GCA_000292585.1_MoY34_2.0
MQOP01000005.1	1739458	1744482	gene_06409.t1	GCA_000292605.1_MoP131_2.0
MQOP01000005.1	1739458	1744482	gene_06409.t1	GCA_000376685.2_MoKJ201_3
MQOP01000005.1	1739458	1744482	gene_06409.t1	GCA_000734085.1_Mo1801.4
MQOP01000005.1	1739458	1744482	gene_06409.t1	GCA_000734105.1_Mo1836.3
MQOP01000005.1	1739458	1744482	gene_06409.t1	GCA_000734155.1_Mo4403.2
MQOP01000005.1	1739458	1744482	gene_06409.t1	GCA_000734165.1_Mo401.4
MQOP01000005.1	1739458	1744482	gene_06409.t1	GCA_000734185.1_Mo903.4
MQOP01000005.1	1739458	1744482	gene_06409.t1	GCA_000734215.1_Mo4603.4
MQOP01000005.1	1739458	1744482	gene_06409.t1	GCA_000734235.1_MoHB12
MQOP01000005.1	1739458	1744482	gene_06409.t1	GCA_000734245.1_MoJS25
MQOP01000005.1	1739458	1744482	gene_06409.t1	GCA_000734265.1_MoNX37
MQOP01000005.1	1739458	1744482	gene_06409.t1	GCA_000734275.1_MoSC05
MQOP01000005.1	1739458	1744482	gene_06409.t1	GCA_000734315.1_MoZJ15
MQOP01000005.1	1739458	1744482	gene_06409.t1	GCA_000734325.1_MoCQ11
MQOP01000005.1	1739458	1744482	gene_06409.t1	GCA_000734335.1_MoAH06
MQOP01000005.1	1739458	1744482	gene_06409.t1	GCA_000734345.1_MoGD22
MQOP01000005.1	1739458	1744482	gene_06409.t1	GCA_000734395.1_MoGX01
MQOP01000005.1	1739458	1744482	gene_06409.t1	GCA_000734405.1_MoHN06
MQOP01000005.1	1739458	1744482	gene_06409.t1	GCA_000734425.1_MoJL10
MQOP01000005.1	1739458	1744482	gene_06409.t1	GCA_000734455.1_MoK84-01
MQOP01000005.1	1739458	1744482	gene_06409.t1	GCA_000734495.1_ASM73449v1
MQOP01000005.1	1739458	1744482	gene_06409.t1	GCA_000734515.1_ASM73451v1
MQOP01000005.1	1739458	1744482	gene_06409.t1	GCA_000734595.1_ASM73459v1
MQOP01000005.1	1739458	1744482	gene_06409.t1	GCA_000734605.1_ASM73460v1
MQOP01000005.1	1739458	1744482	gene_06409.t1	GCA_000734635.1_ASM73463v1
MQOP01000005.1	1739458	1744482	gene_06409.t1	GCA_000734675.1_ASM73467v1
MQOP01000005.1	1739458	1744482	gene_06409.t1	GCA_000734685.1_ASM73468v1
MQOP01000005.1	1739458	1744482	gene_06409.t1	GCA_000734735.1_ASM73473v1
MQOP01000005.1	1739458	1744482	gene_06409.t1	GCA_000734755.1_ASM73475v1
MQOP01000005.1	1739458	1744482	gene_06409.t1	GCA_000734785.1_ASM73478v1
MQOP01000005.1	1739458	1744482	gene_06409.t1	GCA_000805855.1_ASM80585v1
MQOP01000005.1	1739458	1744482	gene_06409.t1	GCA_002368475.1_ASM236847v1
MQOP01000005.1	1739458	1744482	gene_06409.t1	GCA_002368515.1_ASM236851v1
MQOP01000005.1	1739458	1744482	gene_06409.t1	GCA_002925085.1_ASM292508v1
MQOP01000005.1	1739458	1744482	gene_06409.t1	GCA_002925215.1_ASM292521v1
MQOP01000005.1	1739458	1744482	gene_06409.t1	GCA_003015405.1_ASM301540v1
MQOP01000005.1	1739458	1744482	gene_06409.t1	GCA_003015465.1_ASM301546v1
MQOP01000005.1	1739458	1744482	gene_06409.t1	GCA_003015495.1_ASM301549v1
MQOP01000005.1	1739458	1744482	gene_06409.t1	GCA_003015515.1_ASM301551v1
MQOP01000005.1	1739458	1744482	gene_06409.t1	GCA_003015545.1_ASM301554v1
MQOP01000005.1	1739458	1744482	gene_06409.t1	GCA_003015805.1_ASM301580v1
MQOP01000005.1	1739458	1744482	gene_06409.t1	GCA_003015825.1_ASM301582v1
MQOP01000005.1	1739458	1744482	gene_06409.t1	GCA_003015835.1_ASM301583v1
MQOP01000005.1	1739458	1744482	gene_06409.t1	GCA_003015885.1_ASM301588v1
MQOP01000005.1	1739458	1744482	gene_06409.t1	GCA_003015895.1_ASM301589v1
MQOP01000005.1	1739458	1744482	gene_06409.t1	GCA_003015925.1_ASM301592v1
MQOP01000005.1	1739458	1744482	gene_06409.t1	GCA_003015935.1_ASM301593v1
MQOP01000005.1	1739458	1744482	gene_06409.t1	GCA_003015955.1_ASM301595v1
MQOP01000005.1	1739458	1744482	gene_06409.t1	GCA_003016035.1_ASM301603v1
MQOP01000005.1	1739458	1744482	gene_06409.t1	GCA_003016085.1_ASM301608v1
MQOP01000005.1	1739458	1744482	gene_06409.t1	GCA_003016095.1_ASM301609v1
MQOP01000005.1	1739458	1744482	gene_06409.t1	GCA_003016105.1_ASM301610v1
MQOP01000005.1	1739458	1744482	gene_06409.t1	GCA_003016265.1_ASM301626v1
MQOP01000005.1	1739458	1744482	gene_06409.t1	GCA_003016275.1_ASM301627v1
MQOP01000005.1	1739458	1744482	gene_06409.t1	GCA_003016325.1_ASM301632v1
MQOP01000005.1	1739458	1744482	gene_06409.t1	GCA_003016415.1_ASM301641v1
MQOP01000005.1	1739458	1744482	gene_06409.t1	GCA_003016425.1_ASM301642v1
MQOP01000005.1	1739458	1744482	gene_06409.t1	GCA_003016465.1_ASM301646v1
MQOP01000005.1	1739458	1744482	gene_06409.t1	GCA_003016475.1_ASM301647v1
MQOP01000005.1	1739458	1744482	gene_06409.t1	GCA_003016495.1_ASM301649v1
MQOP01000005.1	1739458	1744482	gene_06409.t1	GCA_003016505.1_ASM301650v1
MQOP01000005.1	1739458	1744482	gene_06409.t1	GCA_003016555.1_ASM301655v1
MQOP01000005.1	1739458	1744482	gene_06409.t1	GCA_003016585.1_ASM301658v1
MQOP01000005.1	1739458	1744482	gene_06409.t1	GCA_003016625.1_ASM301662v1
MQOP01000005.1	1739458	1744482	gene_06409.t1	GCA_003016635.1_ASM301663v1
MQOP01000005.1	1739458	1744482	gene_06409.t1	GCA_003016655.1_ASM301665v1
MQOP01000005.1	1739458	1744482	gene_06409.t1	GCA_003016665.1_ASM301666v1
MQOP01000005.1	1739458	1744482	gene_06409.t1	GCA_003016805.1_ASM301680v1
MQOP01000005.1	1739458	1744482	gene_06409.t1	GCA_003016825.1_ASM301682v1
MQOP01000005.1	1739458	1744482	gene_06409.t1	GCA_003016855.1_ASM301685v1
MQOP01000005.1	1739458	1744482	gene_06409.t1	GCA_003016875.1_ASM301687v1
MQOP01000005.1	1739458	1744482	gene_06409.t1	GCA_003016895.1_ASM301689v1
MQOP01000005.1	1739458	1744482	gene_06409.t1	GCA_003016905.1_ASM301690v1
MQOP01000005.1	1739458	1744482	gene_06409.t1	GCA_003016935.1_ASM301693v1
MQOP01000005.1	1739458	1744482	gene_06409.t1	GCA_003016955.1_ASM301695v1
MQOP01000005.1	1739458	1744482	gene_06409.t1	GCA_003016965.1_ASM301696v1
MQOP01000005.1	1739458	1744482	gene_06409.t1	GCA_003016985.1_ASM301698v1
MQOP01000005.1	1739458	1744482	gene_06409.t1	GCA_003017045.1_ASM301704v1
MQOP01000005.1	1739458	1744482	gene_06409.t1	GCA_003017175.1_ASM301717v1
MQOP01000005.1	1739458	1744482	gene_06409.t1	GCA_003017255.1_ASM301725v1
MQOP01000005.1	1739458	1744482	gene_06409.t1	GCA_012922935.1_ASM1292293v1
MQOP01000005.1	1739458	1744482	gene_06409.t1	GCA_900474655.3_FR13_genome_polished_no_mito
MQOP01000005.1	2713894	2713992	gene_06721.t1	GCA_003015735.1_ASM301573v1
MQOP01000005.1	2947110	2947274	gene_06788.t1	GCA_003016255.1_ASM301625v1
MQOP01000005.1	2997539	3001909	gene_06795.t1	GCA_000376685.2_MoKJ201_3
MQOP01000005.1	3000611	3001909	gene_06795.t1	GCA_900474655.3_FR13_genome_polished_no_mito
MQOP01000005.1	3027220	3027530	gene_06802.t1	GCA_003015555.1_ASM301555v1
MQOP01000005.1	3027220	3027530	gene_06802.t1	GCA_003015565.1_ASM301556v1
MQOP01000005.1	3027220	3027530	gene_06802.t1	GCA_003015595.1_ASM301559v1
MQOP01000005.1	3027220	3027530	gene_06802.t1	GCA_003015735.1_ASM301573v1
MQOP01000005.1	3027220	3027530	gene_06802.t1	GCA_003016005.1_ASM301600v1
MQOP01000005.1	3027220	3027530	gene_06802.t1	GCA_003016195.1_ASM301619v1
MQOP01000005.1	3027220	3027530	gene_06802.t1	GCA_003016745.1_ASM301674v1
MQOP01000005.1	3062285	3069804	gene_06813.t1	GCA_011799905.1_ASM1179990v1
MQOP01000005.1	3062285	3069804	gene_06813.t1	GCA_011799915.1_ASM1179991v1
MQOP01000005.1	3062285	3069804	gene_06813.t1	GCA_011799925.1_ASM1179992v1
MQOP01000005.1	3062285	3069804	gene_06813.t1	GCA_011799965.1_ASM1179996v1
MQOP01000005.1	3187714	3187912	gene_06850.t1	GCA_003016025.1_ASM301602v1
MQOP01000006.1	258488	258604	gene_06939.t1	GCA_000292585.1_MoY34_2.0
MQOP01000006.1	531139	531145	gene_07024.t1	GCA_003991345.1_ASM399134v1
MQOP01000006.1	601729	603275	gene_07044.t1	GCA_003017035.1_ASM301703v1
MQOP01000006.1	827034	827096	gene_07116.t1	GCA_003991345.1_ASM399134v1
MQOP01000006.1	1455444	1463864	gene_07300.t1	GCA_012978465.1_ASM1297846v1
MQOP01000006.1	1455444	1463864	gene_07300.t1	GCA_013423145.1_ASM1342314v1
MQOP01000006.1	1997713	1997802	gene_07466.t1	GCA_003991345.1_ASM399134v1
MQOP01000006.1	2579240	2580022	gene_07634.t1	GCA_000376685.2_MoKJ201_3
MQOP01000007.1	55937	56413	gene_07671.t1	GCA_003015735.1_ASM301573v1
MQOP01000007.1	195566	197799	gene_07705.t1	GCA_900474655.3_FR13_genome_polished_no_mito
MQOP01000007.1	264130	264777	gene_07726.t1	GCA_000376685.2_MoKJ201_3
MQOP01000007.1	264127	264248	gene_07726.t1	GCA_003015825.1_ASM301582v1
MQOP01000007.1	2150516	2150599	gene_08302.t1	GCA_003016165.1_ASM301616v1
MQOP01000007.1	2330497	2333499	gene_08353.t1	GCA_000805855.1_ASM80585v1
MQOP01000007.1	2330497	2333628	gene_08353.t1	GCA_900474655.3_FR13_genome_polished_no_mito
MQOP01000007.1	2342346	2342441	gene_08357.t1	GCA_000292585.1_MoY34_2.0
MQOP01000007.1	2342335	2342426	gene_08357.t1	GCA_000376685.2_MoKJ201_3
MQOP01000007.1	2342435	2342519	gene_08357.t1	GCA_003991345.1_ASM399134v1
MQOP01000008.1	39659	39746	gene_08405.t1	GCA_000292585.1_MoY34_2.0
MQOP01000008.1	90487	90723	gene_08415.t1	GCA_000292605.1_MoP131_2.0
MQOP01000008.1	90628	90667	gene_08415.t1	GCA_000734395.1_MoGX01
MQOP01000008.1	90528	90661	gene_08415.t1	GCA_003017045.1_ASM301704v1
MQOP01000008.1	145255	155369	gene_08428.t1	GCA_000376685.2_MoKJ201_3
MQOP01000008.1	145255	155369	gene_08428.t1	GCA_000805855.1_ASM80585v1
MQOP01000008.1	145255	155369	gene_08428.t1	GCA_002368475.1_ASM236847v1
MQOP01000008.1	145255	155369	gene_08428.t1	GCA_900474655.3_FR13_genome_polished_no_mito
MQOP01000008.1	317370	317437	gene_08462.t1	GCA_003991345.1_ASM399134v1
MQOP01000008.1	326038	327705	gene_08466.t1	GCA_000376685.2_MoKJ201_3
MQOP01000008.1	376564	376813	gene_08481.t1	GCA_000376685.2_MoKJ201_3
MQOP01000008.1	583637	586506	gene_08538.t1	GCA_012978465.1_ASM1297846v1
MQOP01000008.1	583637	586506	gene_08538.t1	GCA_013423145.1_ASM1342314v1
MQOP01000008.1	738048	738956	gene_08581.t1	GCA_000376685.2_MoKJ201_3
MQOP01000008.1	794700	798084	gene_08602.t1	GCA_900474635.2_BTGP1b_contigs
MQOP01000008.1	825381	825730	gene_08612.t1	GCA_000292585.1_MoY34_2.0
MQOP01000008.1	995725	995795	gene_08653.t1	GCA_000292605.1_MoP131_2.0
MQOP01000008.1	1266451	1266801	gene_08739.t1	GCA_900474635.2_BTGP1b_contigs
MQOP01000008.1	1334575	1334612	gene_08759.t1	GCA_003015495.1_ASM301549v1
MQOP01000008.1	1334575	1334612	gene_08759.t1	GCA_003016805.1_ASM301680v1
MQOP01000008.1	1334575	1334612	gene_08759.t1	GCA_003016955.1_ASM301695v1
MQOP01000008.1	1463247	1464065	gene_08793.t1	GCA_900474635.2_BTGP1b_contigs
MQOP01000008.1	1577880	1577895	gene_08828.t1	GCA_000292585.1_MoY34_2.0
MQOP01000008.1	1577904	1577953	gene_08828.t1	GCA_003013125.1_ASM301312v1
MQOP01000008.1	1577895	1577990	gene_08828.t1	GCA_003015555.1_ASM301555v1
MQOP01000008.1	1577894	1577990	gene_08828.t1	GCA_003016035.1_ASM301603v1
MQOP01000008.1	1577838	1577879	gene_08828.t1	GCA_003991345.1_ASM399134v1
MQOP01000008.1	2310145	2311211	gene_09059.t1	GCA_011799925.1_ASM1179992v1
MQOP01000009.1	176826	176884	gene_09151.t1	GCA_003013125.1_ASM301312v1
MQOP01000009.1	176836	176880	gene_09151.t1	GCA_003991345.1_ASM399134v1
MQOP01000009.1	297582	298013	gene_09187.t1	GCA_000376685.2_MoKJ201_3
MQOP01000009.1	778922	778989	gene_09343.t1	GCA_003013125.1_ASM301312v1
MQOP01000009.1	781443	782085	gene_09345.t1	GCA_000376685.2_MoKJ201_3
MQOP01000009.1	781568	781851	gene_09345.t1	GCA_003015475.1_ASM301547v1
MQOP01000009.1	781579	781852	gene_09345.t1	GCA_003016025.1_ASM301602v1
MQOP01000009.1	781579	781852	gene_09345.t1	GCA_003016035.1_ASM301603v1
MQOP01000009.1	781579	781852	gene_09345.t1	GCA_012922935.1_ASM1292293v1
MQOP01000009.1	1264847	1266645	gene_09487.t1	GCA_011799915.1_ASM1179991v1
MQOP01000009.1	1316293	1318803	gene_09500.t1	GCA_002368475.1_ASM236847v1
MQOP01000009.1	1316293	1319265	gene_09500.t1	GCA_002368515.1_ASM236851v1
MQOP01000009.1	1339430	1339520	gene_09507.t1	GCA_003015595.1_ASM301559v1
MQOP01000009.1	1364838	1366922	gene_09516.t1	GCA_011799925.1_ASM1179992v1
MQOP01000009.1	1395926	1397821	gene_09525.t1	GCA_003015805.1_ASM301580v1
MQOP01000009.1	1442071	1442876	gene_09535.t1	GCA_000376685.2_MoKJ201_3
MQOP01000009.1	1442071	1442876	gene_09535.t1	GCA_000805855.1_ASM80585v1
MQOP01000009.1	1442071	1442876	gene_09535.t1	GCA_002368475.1_ASM236847v1
MQOP01000009.1	1442071	1442876	gene_09535.t1	GCA_011799905.1_ASM1179990v1
MQOP01000009.1	1442071	1442876	gene_09535.t1	GCA_011799915.1_ASM1179991v1
MQOP01000009.1	1442071	1442876	gene_09535.t1	GCA_011799965.1_ASM1179996v1
MQOP01000009.1	1442071	1442876	gene_09535.t1	GCA_900474655.3_FR13_genome_polished_no_mito
MQOP01000009.1	1489519	1492880	gene_09553.t1	GCA_000376685.2_MoKJ201_3
MQOP01000009.1	1489519	1492880	gene_09553.t1	GCA_900474655.3_FR13_genome_polished_no_mito
MQOP01000009.1	1673382	1673553	gene_09602.t1	GCA_000292585.1_MoY34_2.0
MQOP01000009.1	1673391	1673481	gene_09602.t1	GCA_000292605.1_MoP131_2.0
MQOP01000009.1	1673404	1673529	gene_09602.t1	GCA_002368515.1_ASM236851v1
MQOP01000009.1	1673382	1673555	gene_09602.t1	GCA_002924985.1_ASM292498v1
MQOP01000009.1	1673448	1673485	gene_09602.t1	GCA_003015395.1_ASM301539v1
MQOP01000009.1	1673446	1673489	gene_09602.t1	GCA_003015405.1_ASM301540v1
MQOP01000009.1	1673446	1673487	gene_09602.t1	GCA_003015425.1_ASM301542v1
MQOP01000009.1	1673446	1673490	gene_09602.t1	GCA_003015465.1_ASM301546v1
MQOP01000009.1	1673404	1673530	gene_09602.t1	GCA_003015475.1_ASM301547v1
MQOP01000009.1	1673403	1673531	gene_09602.t1	GCA_003015495.1_ASM301549v1
MQOP01000009.1	1673447	1673486	gene_09602.t1	GCA_003015515.1_ASM301551v1
MQOP01000009.1	1673404	1673530	gene_09602.t1	GCA_003015555.1_ASM301555v1
MQOP01000009.1	1673403	1673531	gene_09602.t1	GCA_003015565.1_ASM301556v1
MQOP01000009.1	1673403	1673531	gene_09602.t1	GCA_003015595.1_ASM301559v1
MQOP01000009.1	1673403	1673531	gene_09602.t1	GCA_003015635.1_ASM301563v1
MQOP01000009.1	1673403	1673531	gene_09602.t1	GCA_003015645.1_ASM301564v1
MQOP01000009.1	1673404	1673530	gene_09602.t1	GCA_003015705.1_ASM301570v1
MQOP01000009.1	1673403	1673531	gene_09602.t1	GCA_003015735.1_ASM301573v1
MQOP01000009.1	1673403	1673531	gene_09602.t1	GCA_003015745.1_ASM301574v1
MQOP01000009.1	1673403	1673531	gene_09602.t1	GCA_003015755.1_ASM301575v1
MQOP01000009.1	1673403	1673531	gene_09602.t1	GCA_003015805.1_ASM301580v1
MQOP01000009.1	1673403	1673531	gene_09602.t1	GCA_003015815.1_ASM301581v1
MQOP01000009.1	1673439	1673499	gene_09602.t1	GCA_003015835.1_ASM301583v1
MQOP01000009.1	1673441	1673495	gene_09602.t1	GCA_003015885.1_ASM301588v1
MQOP01000009.1	1673404	1673530	gene_09602.t1	GCA_003015895.1_ASM301589v1
MQOP01000009.1	1673404	1673531	gene_09602.t1	GCA_003015935.1_ASM301593v1
MQOP01000009.1	1673403	1673531	gene_09602.t1	GCA_003016005.1_ASM301600v1
MQOP01000009.1	1673403	1673531	gene_09602.t1	GCA_003016025.1_ASM301602v1
MQOP01000009.1	1673403	1673531	gene_09602.t1	GCA_003016035.1_ASM301603v1
MQOP01000009.1	1673403	1673531	gene_09602.t1	GCA_003016085.1_ASM301608v1
MQOP01000009.1	1673404	1673530	gene_09602.t1	GCA_003016095.1_ASM301609v1
MQOP01000009.1	1673404	1673531	gene_09602.t1	GCA_003016105.1_ASM301610v1
MQOP01000009.1	1673403	1673531	gene_09602.t1	GCA_003016115.1_ASM301611v1
MQOP01000009.1	1673403	1673531	gene_09602.t1	GCA_003016165.1_ASM301616v1
MQOP01000009.1	1673403	1673531	gene_09602.t1	GCA_003016175.1_ASM301617v1
MQOP01000009.1	1673443	1673485	gene_09602.t1	GCA_003016185.1_ASM301618v1
MQOP01000009.1	1673447	1673487	gene_09602.t1	GCA_003016195.1_ASM301619v1
MQOP01000009.1	1673448	1673497	gene_09602.t1	GCA_003016265.1_ASM301626v1
MQOP01000009.1	1673448	1673485	gene_09602.t1	GCA_003016275.1_ASM301627v1
MQOP01000009.1	1673404	1673530	gene_09602.t1	GCA_003016325.1_ASM301632v1
MQOP01000009.1	1673404	1673531	gene_09602.t1	GCA_003016395.1_ASM301639v1
MQOP01000009.1	1673404	1673530	gene_09602.t1	GCA_003016415.1_ASM301641v1
MQOP01000009.1	1673402	1673532	gene_09602.t1	GCA_003016425.1_ASM301642v1
MQOP01000009.1	1673404	1673531	gene_09602.t1	GCA_003016465.1_ASM301646v1
MQOP01000009.1	1673403	1673531	gene_09602.t1	GCA_003016495.1_ASM301649v1
MQOP01000009.1	1673404	1673531	gene_09602.t1	GCA_003016505.1_ASM301650v1
MQOP01000009.1	1673403	1673530	gene_09602.t1	GCA_003016545.1_ASM301654v1
MQOP01000009.1	1673481	1673487	gene_09602.t1	GCA_003016635.1_ASM301663v1
MQOP01000009.1	1673444	1673485	gene_09602.t1	GCA_003016655.1_ASM301665v1
MQOP01000009.1	1673403	1673530	gene_09602.t1	GCA_003016705.1_ASM301670v1
MQOP01000009.1	1673404	1673530	gene_09602.t1	GCA_003016745.1_ASM301674v1
MQOP01000009.1	1673403	1673531	gene_09602.t1	GCA_003016785.1_ASM301678v1
MQOP01000009.1	1673403	1673531	gene_09602.t1	GCA_003016795.1_ASM301679v1
MQOP01000009.1	1673404	1673531	gene_09602.t1	GCA_003016805.1_ASM301680v1
MQOP01000009.1	1673404	1673531	gene_09602.t1	GCA_003016825.1_ASM301682v1
MQOP01000009.1	1673404	1673459	gene_09602.t1	GCA_003016855.1_ASM301685v1
MQOP01000009.1	1673404	1673531	gene_09602.t1	GCA_003016875.1_ASM301687v1
MQOP01000009.1	1673403	1673531	gene_09602.t1	GCA_003016905.1_ASM301690v1
MQOP01000009.1	1673403	1673531	gene_09602.t1	GCA_003016935.1_ASM301693v1
MQOP01000009.1	1673404	1673531	gene_09602.t1	GCA_003016965.1_ASM301696v1
MQOP01000009.1	1673404	1673530	gene_09602.t1	GCA_003017035.1_ASM301703v1
MQOP01000009.1	1673404	1673530	gene_09602.t1	GCA_003017065.1_ASM301706v1
MQOP01000009.1	1673403	1673531	gene_09602.t1	GCA_003017175.1_ASM301717v1
MQOP01000010.1	114287	117141	gene_09687.t1	GCA_001853415.2_ASM185341v2
MQOP01000010.1	356119	357898	gene_09712.t1	GCA_900474635.2_BTGP1b_contigs
MQOP01000010.1	365678	366683	gene_09716.t1	GCA_011799965.1_ASM1179996v1
MQOP01000010.1	366478	370746	gene_09717.t1	GCA_001853415.2_ASM185341v2
MQOP01000010.1	848523	853599	gene_09839.t1	GCA_000805855.1_ASM80585v1
MQOP01000010.1	853617	856991	gene_09840.t1	GCA_900474655.3_FR13_genome_polished_no_mito
MQOP01000010.1	857355	866486	gene_09842.t1	GCA_003016385.1_ASM301638v1
MQOP01000010.1	866681	867008	gene_09842.t1	GCA_003016385.1_ASM301638v1
MQOP01000010.1	857564	866277	gene_09842.t1	GCA_003016895.1_ASM301689v1
MQOP01000010.1	857564	866277	gene_09842.t1	GCA_900474655.3_FR13_genome_polished_no_mito
MQOP01000010.1	983399	983541	gene_09873.t1	GCA_000376685.2_MoKJ201_3
MQOP01000010.1	983447	983541	gene_09873.t1	GCA_000734185.1_Mo903.4
MQOP01000010.1	983399	983541	gene_09873.t1	GCA_000734395.1_MoGX01
MQOP01000010.1	983447	983541	gene_09873.t1	GCA_000734755.1_ASM73475v1
MQOP01000010.1	983387	983464	gene_09873.t1	GCA_000832285.1_M_oryzae_b157_v1
MQOP01000010.1	983344	983507	gene_09873.t1	GCA_002368525.1_ASM236852v1
MQOP01000010.1	983342	983521	gene_09873.t1	GCA_003015645.1_ASM301564v1
MQOP01000010.1	983342	983521	gene_09873.t1	GCA_003016085.1_ASM301608v1
MQOP01000010.1	983387	983464	gene_09873.t1	GCA_003016095.1_ASM301609v1
MQOP01000010.1	983343	983508	gene_09873.t1	GCA_003016325.1_ASM301632v1
MQOP01000010.1	983343	983508	gene_09873.t1	GCA_003016385.1_ASM301638v1
MQOP01000010.1	983399	983541	gene_09873.t1	GCA_003016475.1_ASM301647v1
MQOP01000010.1	983343	983508	gene_09873.t1	GCA_003016725.1_ASM301672v1
MQOP01000010.1	983343	983520	gene_09873.t1	GCA_003016745.1_ASM301674v1
MQOP01000010.1	983342	983509	gene_09873.t1	GCA_003016785.1_ASM301678v1
MQOP01000010.1	983399	983541	gene_09873.t1	GCA_003016935.1_ASM301693v1
MQOP01000010.1	983343	983520	gene_09873.t1	GCA_003016965.1_ASM301696v1
MQOP01000010.1	1172952	1175739	gene_09936.t1	GCA_003016015.1_ASM301601v1
MQOP01000011.1	525673	527527	gene_10052.t1	GCA_003015655.1_ASM301565v1
MQOP01000011.1	525673	527527	gene_10052.t1	GCA_003015825.1_ASM301582v1
MQOP01000011.1	724386	725210	gene_10093.t1	GCA_000376685.2_MoKJ201_3
MQOP01000011.1	970342	970552	gene_10167.t1	GCA_000292605.1_MoP131_2.0
MQOP01000011.1	970382	970543	gene_10167.t1	GCA_012978465.1_ASM1297846v1
MQOP01000011.1	970382	970543	gene_10167.t1	GCA_013423145.1_ASM1342314v1
MQOP01000011.1	1108865	1108932	gene_10208.t1	GCA_003991345.1_ASM399134v1
MQOP01000012.1	119147	120063	gene_10246.t1	GCA_000292585.1_MoY34_2.0
MQOP01000012.1	138996	140522	gene_10251.t1	GCA_000805855.1_ASM80585v1
MQOP01000012.1	160353	160440	gene_10255.t1	GCA_900474635.2_BTGP1b_contigs
MQOP01000012.1	161655	162012	gene_10255.t1	GCA_900474635.2_BTGP1b_contigs
MQOP01000012.1	774004	776216	gene_10415.t1	GCA_003016025.1_ASM301602v1
MQOP01000012.1	846520	853047	gene_10429.t1	GCA_000376685.2_MoKJ201_3
MQOP01000013.1	61619	61828	gene_10518.t1	GCA_003017065.1_ASM301706v1
MQOP01000013.1	118371	118845	gene_10542.t1	GCA_003015655.1_ASM301565v1
MQOP01000013.1	121854	122783	gene_10544.t1	GCA_012922935.1_ASM1292293v1
MQOP01000013.1	419097	423129	gene_10635.t1	GCA_000376685.2_MoKJ201_3
MQOP01000013.1	488201	499617	gene_10658.t1	GCA_012978465.1_ASM1297846v1
MQOP01000013.1	488201	499617	gene_10658.t1	GCA_013423145.1_ASM1342314v1
MQOP01000013.1	652514	653119	gene_10698.t1	GCA_000376685.2_MoKJ201_3
MQOP01000013.1	735435	735825	gene_10721.t1	GCA_000376685.2_MoKJ201_3
MQOP01000015.1	230761	231260	gene_10997.t1	GCA_900474635.2_BTGP1b_contigs
MQOP01000015.1	302505	321600	gene_11021.t1	GCA_000734075.1_Mo2303.1
MQOP01000015.1	302505	321600	gene_11021.t1	GCA_000734095.1_Mo1106.2
MQOP01000015.1	302505	321600	gene_11021.t1	GCA_000734525.1_ASM73452v1
MQOP01000015.1	302505	321600	gene_11021.t1	GCA_000734555.1_ASM73455v1
MQOP01000015.1	302505	321600	gene_11021.t1	GCA_000734575.1_ASM73457v1
MQOP01000015.1	302505	321600	gene_11021.t1	GCA_000734655.1_ASM73465v1
MQOP01000015.1	302505	321600	gene_11021.t1	GCA_002105295.1_ASM210529v1
MQOP01000015.1	302505	321600	gene_11021.t1	GCA_002218345.1_H08-1a_0.9
MQOP01000015.1	302505	321600	gene_11021.t1	GCA_002218355.1_H08-1c_0.9
MQOP01000015.1	302505	321600	gene_11021.t1	GCA_002924965.1_ASM292496v1
MQOP01000015.1	302505	321600	gene_11021.t1	GCA_002924985.1_ASM292498v1
MQOP01000015.1	302505	321600	gene_11021.t1	GCA_003015385.1_ASM301538v1
MQOP01000015.1	302505	321600	gene_11021.t1	GCA_003015395.1_ASM301539v1
MQOP01000015.1	302505	321600	gene_11021.t1	GCA_003015425.1_ASM301542v1
MQOP01000015.1	302505	321600	gene_11021.t1	GCA_003015475.1_ASM301547v1
MQOP01000015.1	302505	321600	gene_11021.t1	GCA_003015555.1_ASM301555v1
MQOP01000015.1	302505	321600	gene_11021.t1	GCA_003015565.1_ASM301556v1
MQOP01000015.1	302505	321600	gene_11021.t1	GCA_003015595.1_ASM301559v1
MQOP01000015.1	302505	321600	gene_11021.t1	GCA_003015625.1_ASM301562v1
MQOP01000015.1	302505	321600	gene_11021.t1	GCA_003015645.1_ASM301564v1
MQOP01000015.1	302505	321600	gene_11021.t1	GCA_003015655.1_ASM301565v1
MQOP01000015.1	302505	321600	gene_11021.t1	GCA_003015705.1_ASM301570v1
MQOP01000015.1	302505	321600	gene_11021.t1	GCA_003015735.1_ASM301573v1
MQOP01000015.1	302505	321600	gene_11021.t1	GCA_003015745.1_ASM301574v1
MQOP01000015.1	302505	321600	gene_11021.t1	GCA_003015755.1_ASM301575v1
MQOP01000015.1	302505	321600	gene_11021.t1	GCA_003015815.1_ASM301581v1
MQOP01000015.1	302505	321600	gene_11021.t1	GCA_003015975.1_ASM301597v1
MQOP01000015.1	302505	321600	gene_11021.t1	GCA_003016005.1_ASM301600v1
MQOP01000015.1	302505	321600	gene_11021.t1	GCA_003016115.1_ASM301611v1
MQOP01000015.1	302505	321600	gene_11021.t1	GCA_003016165.1_ASM301616v1
MQOP01000015.1	302505	321600	gene_11021.t1	GCA_003016175.1_ASM301617v1
MQOP01000015.1	302505	321600	gene_11021.t1	GCA_003016185.1_ASM301618v1
MQOP01000015.1	302505	321600	gene_11021.t1	GCA_003016195.1_ASM301619v1
MQOP01000015.1	302505	321600	gene_11021.t1	GCA_003016245.1_ASM301624v1
MQOP01000015.1	302505	321600	gene_11021.t1	GCA_003016255.1_ASM301625v1
MQOP01000015.1	302505	321600	gene_11021.t1	GCA_003016385.1_ASM301638v1
MQOP01000015.1	302505	321600	gene_11021.t1	GCA_003016395.1_ASM301639v1
MQOP01000015.1	302505	321600	gene_11021.t1	GCA_003016545.1_ASM301654v1
MQOP01000015.1	302505	321600	gene_11021.t1	GCA_003016575.1_ASM301657v1
MQOP01000015.1	302505	321600	gene_11021.t1	GCA_003016705.1_ASM301670v1
MQOP01000015.1	302505	321600	gene_11021.t1	GCA_003016725.1_ASM301672v1
MQOP01000015.1	302505	321600	gene_11021.t1	GCA_003016745.1_ASM301674v1
MQOP01000015.1	302505	321600	gene_11021.t1	GCA_003016785.1_ASM301678v1
MQOP01000015.1	302505	321600	gene_11021.t1	GCA_003016795.1_ASM301679v1
MQOP01000015.1	302505	321600	gene_11021.t1	GCA_003017115.1_ASM301711v1
MQOP01000015.1	302505	321600	gene_11021.t1	GCA_003017165.1_ASM301716v1
MQOP01000015.1	302505	337213	gene_11021.t1	GCA_003990535.1_Moryzae-RP-2421.1.0
MQOP01000015.1	302505	321600	gene_11021.t1	GCA_011799905.1_ASM1179990v1
MQOP01000015.1	302505	321600	gene_11021.t1	GCA_011799915.1_ASM1179991v1
MQOP01000015.1	302505	321600	gene_11021.t1	GCA_011799925.1_ASM1179992v1
MQOP01000015.1	302505	321600	gene_11021.t1	GCA_011799965.1_ASM1179996v1
MQOP01000015.1	468673	480046	gene_11073.t1	GCA_003015975.1_ASM301597v1
MQOP01000016.1	90739	95421	gene_11166.t1	GCA_000292585.1_MoY34_2.0
MQOP01000016.1	90739	95421	gene_11166.t1	GCA_000292605.1_MoP131_2.0
MQOP01000016.1	90739	95421	gene_11166.t1	GCA_000376685.2_MoKJ201_3
MQOP01000016.1	90739	95421	gene_11166.t1	GCA_000475075.1_HN19311_genome_assembly
MQOP01000016.1	90739	95421	gene_11166.t1	GCA_000498135.1_FJ81278_genome_assembly
MQOP01000016.1	90739	95421	gene_11166.t1	GCA_000734075.1_Mo2303.1
MQOP01000016.1	90739	95421	gene_11166.t1	GCA_000734095.1_Mo1106.2
MQOP01000016.1	90739	95421	gene_11166.t1	GCA_000734165.1_Mo401.4
MQOP01000016.1	90739	95421	gene_11166.t1	GCA_000734215.1_Mo4603.4
MQOP01000016.1	90739	95421	gene_11166.t1	GCA_000734235.1_MoHB12
MQOP01000016.1	90739	95421	gene_11166.t1	GCA_000734265.1_MoNX37
MQOP01000016.1	90739	95421	gene_11166.t1	GCA_000734275.1_MoSC05
MQOP01000016.1	90739	95421	gene_11166.t1	GCA_000734315.1_MoZJ15
MQOP01000016.1	90739	95421	gene_11166.t1	GCA_000734335.1_MoAH06
MQOP01000016.1	90739	95421	gene_11166.t1	GCA_000734345.1_MoGD22
MQOP01000016.1	90739	95421	gene_11166.t1	GCA_000734395.1_MoGX01
MQOP01000016.1	90739	95421	gene_11166.t1	GCA_000734455.1_MoK84-01
MQOP01000016.1	90739	95421	gene_11166.t1	GCA_000734495.1_ASM73449v1
MQOP01000016.1	90739	95421	gene_11166.t1	GCA_000734515.1_ASM73451v1
MQOP01000016.1	90739	95421	gene_11166.t1	GCA_000734595.1_ASM73459v1
MQOP01000016.1	90739	95421	gene_11166.t1	GCA_000734605.1_ASM73460v1
MQOP01000016.1	90739	95421	gene_11166.t1	GCA_000734635.1_ASM73463v1
MQOP01000016.1	90739	95421	gene_11166.t1	GCA_000734655.1_ASM73465v1
MQOP01000016.1	90739	95421	gene_11166.t1	GCA_000734785.1_ASM73478v1
MQOP01000016.1	90739	95421	gene_11166.t1	GCA_000805855.1_ASM80585v1
MQOP01000016.1	90739	95421	gene_11166.t1	GCA_002368475.1_ASM236847v1
MQOP01000016.1	90739	95421	gene_11166.t1	GCA_002368515.1_ASM236851v1
MQOP01000016.1	90739	95421	gene_11166.t1	GCA_002925085.1_ASM292508v1
MQOP01000016.1	90739	95421	gene_11166.t1	GCA_002925215.1_ASM292521v1
MQOP01000016.1	90739	95421	gene_11166.t1	GCA_003013125.1_ASM301312v1
MQOP01000016.1	90739	95421	gene_11166.t1	GCA_003015385.1_ASM301538v1
MQOP01000016.1	90739	95421	gene_11166.t1	GCA_003015405.1_ASM301540v1
MQOP01000016.1	90739	95421	gene_11166.t1	GCA_003015465.1_ASM301546v1
MQOP01000016.1	90739	95421	gene_11166.t1	GCA_003015495.1_ASM301549v1
MQOP01000016.1	90739	95421	gene_11166.t1	GCA_003015515.1_ASM301551v1
MQOP01000016.1	90739	95421	gene_11166.t1	GCA_003015545.1_ASM301554v1
MQOP01000016.1	90739	95421	gene_11166.t1	GCA_003015805.1_ASM301580v1
MQOP01000016.1	90739	95421	gene_11166.t1	GCA_003015825.1_ASM301582v1
MQOP01000016.1	90739	95421	gene_11166.t1	GCA_003015835.1_ASM301583v1
MQOP01000016.1	90739	95421	gene_11166.t1	GCA_003015885.1_ASM301588v1
MQOP01000016.1	90739	95421	gene_11166.t1	GCA_003015895.1_ASM301589v1
MQOP01000016.1	90739	95421	gene_11166.t1	GCA_003015925.1_ASM301592v1
MQOP01000016.1	90739	95421	gene_11166.t1	GCA_003015935.1_ASM301593v1
MQOP01000016.1	90739	95421	gene_11166.t1	GCA_003015955.1_ASM301595v1
MQOP01000016.1	90739	95421	gene_11166.t1	GCA_003016025.1_ASM301602v1
MQOP01000016.1	90739	95421	gene_11166.t1	GCA_003016035.1_ASM301603v1
MQOP01000016.1	90739	95421	gene_11166.t1	GCA_003016095.1_ASM301609v1
MQOP01000016.1	90739	95421	gene_11166.t1	GCA_003016105.1_ASM301610v1
MQOP01000016.1	90739	95421	gene_11166.t1	GCA_003016265.1_ASM301626v1
MQOP01000016.1	90739	95421	gene_11166.t1	GCA_003016275.1_ASM301627v1
MQOP01000016.1	90739	95421	gene_11166.t1	GCA_003016325.1_ASM301632v1
MQOP01000016.1	90739	95421	gene_11166.t1	GCA_003016415.1_ASM301641v1
MQOP01000016.1	90739	95421	gene_11166.t1	GCA_003016475.1_ASM301647v1
MQOP01000016.1	90739	95421	gene_11166.t1	GCA_003016555.1_ASM301655v1
MQOP01000016.1	90739	95421	gene_11166.t1	GCA_003016575.1_ASM301657v1
MQOP01000016.1	90739	95421	gene_11166.t1	GCA_003016585.1_ASM301658v1
MQOP01000016.1	90739	95421	gene_11166.t1	GCA_003016625.1_ASM301662v1
MQOP01000016.1	90739	95421	gene_11166.t1	GCA_003016635.1_ASM301663v1
MQOP01000016.1	90739	95421	gene_11166.t1	GCA_003016665.1_ASM301666v1
MQOP01000016.1	90739	95421	gene_11166.t1	GCA_003016715.1_ASM301671v1
MQOP01000016.1	90739	95421	gene_11166.t1	GCA_003016875.1_ASM301687v1
MQOP01000016.1	90739	95421	gene_11166.t1	GCA_003016905.1_ASM301690v1
MQOP01000016.1	90739	95421	gene_11166.t1	GCA_003016935.1_ASM301693v1
MQOP01000016.1	90739	95421	gene_11166.t1	GCA_003016955.1_ASM301695v1
MQOP01000016.1	90739	95421	gene_11166.t1	GCA_003016965.1_ASM301696v1
MQOP01000016.1	90739	95421	gene_11166.t1	GCA_003017045.1_ASM301704v1
MQOP01000016.1	90739	95421	gene_11166.t1	GCA_003017065.1_ASM301706v1
MQOP01000016.1	90739	95421	gene_11166.t1	GCA_003017115.1_ASM301711v1
MQOP01000016.1	90739	95421	gene_11166.t1	GCA_003017125.1_ASM301712v1
MQOP01000016.1	90739	95421	gene_11166.t1	GCA_003017165.1_ASM301716v1
MQOP01000016.1	90739	95421	gene_11166.t1	GCA_003017175.1_ASM301717v1
MQOP01000016.1	90739	95421	gene_11166.t1	GCA_003017255.1_ASM301725v1
MQOP01000016.1	90739	95421	gene_11166.t1	GCA_012922935.1_ASM1292293v1
MQOP01000016.1	90739	95421	gene_11166.t1	GCA_900474655.3_FR13_genome_polished_no_mito
MQOP01000016.1	198027	198251	gene_11192.t1	GCA_003016715.1_ASM301671v1
MQOP01000016.1	200959	206939	gene_11194.t1	GCA_000734555.1_ASM73455v1
MQOP01000016.1	200959	206939	gene_11194.t1	GCA_002924985.1_ASM292498v1
MQOP01000016.1	200959	206939	gene_11194.t1	GCA_002925025.1_ASM292502v1
MQOP01000016.1	200959	206939	gene_11194.t1	GCA_002925065.1_ASM292506v1
MQOP01000016.1	363728	364114	gene_11226.t1	GCA_000292585.1_MoY34_2.0
MQOP01000016.1	363709	364064	gene_11226.t1	GCA_000734075.1_Mo2303.1
MQOP01000016.1	363709	364064	gene_11226.t1	GCA_000734095.1_Mo1106.2
MQOP01000016.1	363709	364064	gene_11226.t1	GCA_000734655.1_ASM73465v1
MQOP01000016.1	363732	363991	gene_11226.t1	GCA_002368525.1_ASM236852v1
MQOP01000016.1	363709	364064	gene_11226.t1	GCA_002924985.1_ASM292498v1
MQOP01000016.1	363709	364064	gene_11226.t1	GCA_002925025.1_ASM292502v1
MQOP01000016.1	363709	364064	gene_11226.t1	GCA_002925065.1_ASM292506v1
MQOP01000016.1	363730	364050	gene_11226.t1	GCA_003015495.1_ASM301549v1
MQOP01000016.1	363768	363968	gene_11226.t1	GCA_003015825.1_ASM301582v1
MQOP01000016.1	363732	364049	gene_11226.t1	GCA_003015935.1_ASM301593v1
MQOP01000016.1	363731	364050	gene_11226.t1	GCA_003016025.1_ASM301602v1
MQOP01000016.1	363731	364049	gene_11226.t1	GCA_003016415.1_ASM301641v1
MQOP01000016.1	363731	364049	gene_11226.t1	GCA_003016465.1_ASM301646v1
MQOP01000016.1	363731	364049	gene_11226.t1	GCA_003016825.1_ASM301682v1
MQOP01000016.1	363731	364049	gene_11226.t1	GCA_003016875.1_ASM301687v1
MQOP01000016.1	363730	364050	gene_11226.t1	GCA_003016935.1_ASM301693v1
MQOP01000016.1	363731	364049	gene_11226.t1	GCA_003016955.1_ASM301695v1
MQOP01000016.1	363731	364051	gene_11226.t1	GCA_003016965.1_ASM301696v1
MQOP01000016.1	363709	364064	gene_11226.t1	GCA_003017065.1_ASM301706v1
MQOP01000016.1	591500	591718	gene_11298.t1	GCA_900474635.2_BTGP1b_contigs
MQOP01000017.1	49465	54412	gene_11324.t1	GCA_000376685.2_MoKJ201_3
MQOP01000017.1	49465	54412	gene_11324.t1	GCA_000734155.1_Mo4403.2
MQOP01000017.1	49465	54412	gene_11324.t1	GCA_000734735.1_ASM73473v1
MQOP01000017.1	49465	54412	gene_11324.t1	GCA_000734785.1_ASM73478v1
MQOP01000017.1	49465	54412	gene_11324.t1	GCA_000805855.1_ASM80585v1
MQOP01000017.1	49465	54412	gene_11324.t1	GCA_002368475.1_ASM236847v1
MQOP01000017.1	49465	54412	gene_11324.t1	GCA_900474655.3_FR13_genome_polished_no_mito
MQOP01000018.1	184858	185129	gene_11459.t1	GCA_003016425.1_ASM301642v1
MQOP01000018.1	255171	257454	gene_11483.t1	GCA_011799905.1_ASM1179990v1
MQOP01000018.1	255171	257454	gene_11483.t1	GCA_011799925.1_ASM1179992v1
MQOP01000018.1	255171	257454	gene_11483.t1	GCA_011799965.1_ASM1179996v1
MQOP01000018.1	259842	260033	gene_11484.t1	GCA_012978465.1_ASM1297846v1
MQOP01000018.1	259842	260033	gene_11484.t1	GCA_013423145.1_ASM1342314v1
MQOP01000018.1	314907	315319	gene_11508.t1	GCA_002105295.1_ASM210529v1
MQOP01000018.1	314907	315319	gene_11508.t1	GCA_002924965.1_ASM292496v1
MQOP01000018.1	314907	315319	gene_11508.t1	GCA_003015475.1_ASM301547v1
MQOP01000018.1	314907	315319	gene_11508.t1	GCA_003015635.1_ASM301563v1
MQOP01000018.1	314907	315319	gene_11508.t1	GCA_003015705.1_ASM301570v1
MQOP01000018.1	314907	315319	gene_11508.t1	GCA_003015735.1_ASM301573v1
MQOP01000018.1	314907	315319	gene_11508.t1	GCA_003015975.1_ASM301597v1
MQOP01000018.1	314907	315319	gene_11508.t1	GCA_003016165.1_ASM301616v1
MQOP01000018.1	314907	315319	gene_11508.t1	GCA_003016185.1_ASM301618v1
MQOP01000018.1	314907	315319	gene_11508.t1	GCA_003016255.1_ASM301625v1
MQOP01000018.1	314907	315319	gene_11508.t1	GCA_003990535.1_Moryzae-RP-2421.1.0
MQOP01000018.1	314907	315319	gene_11508.t1	GCA_003991345.1_ASM399134v1
MQOP01000018.1	319617	319731	gene_11509.t1	GCA_003016785.1_ASM301678v1
MQOP01000018.1	319620	319746	gene_11509.t1	GCA_003016875.1_ASM301687v1
MQOP01000019.1	161199	164630	gene_11566.t1	GCA_011799915.1_ASM1179991v1
MQOP01000019.1	220625	222638	gene_11581.t1	GCA_012978465.1_ASM1297846v1
MQOP01000019.1	220625	222638	gene_11581.t1	GCA_013423145.1_ASM1342314v1
MQOP01000019.1	353457	353918	gene_11620.t1	GCA_000734075.1_Mo2303.1
MQOP01000019.1	353457	353918	gene_11620.t1	GCA_000734215.1_Mo4603.4
MQOP01000019.1	353457	353918	gene_11620.t1	GCA_000734245.1_MoJS25
MQOP01000019.1	353457	353918	gene_11620.t1	GCA_000734335.1_MoAH06
MQOP01000019.1	353457	353918	gene_11620.t1	GCA_000805855.1_ASM80585v1
MQOP01000019.1	353457	353918	gene_11620.t1	GCA_003015385.1_ASM301538v1
MQOP01000019.1	353457	353918	gene_11620.t1	GCA_003016095.1_ASM301609v1
MQOP01000020.1	307901	308059	gene_11698.t1	GCA_003013125.1_ASM301312v1
MQOP01000021.1	65136	65252	gene_11726.t1	GCA_003015955.1_ASM301595v1
MQOP01000021.1	118682	118793	gene_11743.t1	GCA_003017025.1_ASM301702v1
MQOP01000021.1	118742	118762	gene_11743.t1	GCA_003991345.1_ASM399134v1
MQOP01000022.1	197231	197618	gene_11836.t1	GCA_012978465.1_ASM1297846v1
MQOP01000022.1	197231	197618	gene_11836.t1	GCA_013423145.1_ASM1342314v1
MQOP01000023.1	141725	144836	gene_11885.t1	GCA_900474655.3_FR13_genome_polished_no_mito
