## Additional File 28 for "The extrachromosomal circular DNAs of the rice blast pathogen *Magnaporthe oryzae* contain a wide variety of LTR retrotransposons, genes, and effectors"

	annotated	observed	expected	terms	chi	observed_expected_ratio
GO:0000407	11	5	2.06	phagophore assembly site	1.6456243391274	2.42718446601942
GO:0000922	6	4	1.79	spindle pole	1.31837461656756	2.23463687150838
GO:0005737	726	138	154.44	cytoplasm	1.43638210988089	0.893550893550894
GO:0005739	266	34	54.3	mitochondrion	3.16968506815362	0.626151012891344
GO:0005740	151	12	30.33	mitochondrial envelope	4.05290050318203	0.395647873392681
GO:0005743	113	7	22.14	mitochondrial inner membrane	3.70883093708722	0.31616982836495
GO:0005815	14	9	3.05	microtubule organizing center	3.96506643679745	2.95081967213115
GO:0005819	22	9	4.64	spindle	1.66358513929731	1.93965517241379
GO:0005856	88	32	18.33	cytoskeleton	3.66375091055674	1.74577195853792
GO:0005933	8	5	2.25	cellular bud	1.52232043567304	2.22222222222222
GO:0005935	6	4	1.64	cellular bud neck	1.51955494919652	2.4390243902439
GO:0015630	50	18	10.43	microtubule cytoskeleton	2.13286831177926	1.72579098753595
GO:0016020	466	81	101.04	membrane	2.20001235796725	0.80166270783848
GO:0016459	7	5	0.99	myosin complex	4.87985513270285	5.05050505050505
GO:0019866	116	7	23.19	organelle inner membrane	4.03108417725392	0.301854247520483
GO:0030136	7	4	1.59	clathrin-coated vesicle	1.53317218747788	2.51572327044025
GO:0031090	268	44	58.39	organelle membrane	1.73575708625192	0.753553690700462
GO:0031966	143	11	28.94	mitochondrial membrane	4.05516101524282	0.380096751900484
GO:0031967	177	21	36.98	organelle envelope	2.78151083441812	0.567874526771228
GO:0031975	177	21	36.98	envelope	2.78151083441812	0.567874526771228
GO:0034045	8	4	1.22	phagophore assembly site membrane	2.21116605676479	3.27868852459016
GO:0038201	6	4	1.4	TOR complex	1.92441747531569	2.85714285714286
GO:0043228	319	84	67.1	non-membrane-bounded organelle	2.05435185338686	1.25186289120715
GO:0043232	319	84	67.1	intracellular non-membrane-bounded organelle	2.05435185338686	1.25186289120715
GO:0044429	183	17	37.55	mitochondrial part	4.21885576617182	0.452729693741678
GO:0044430	75	26	15.73	cytoskeletal part	2.55281718037361	1.65289256198347
GO:0044444	726	138	154.44	cytoplasmic part	1.43638210988089	0.893550893550894
GO:0070469	23	0	3.43	respiratory chain	1.36238823702463	0
GO:0098797	10	4	1.66	plasma membrane protein complex	1.33614662209247	2.40963855421687
