## Additional File 29 for "The extrachromosomal circular DNAs of the rice blast pathogen *Magnaporthe oryzae* contain a wide variety of LTR retrotransposons, genes, and effectors"

	annotated	observed	expected	terms	chi	observed_expected_ratio
GO:0000155	10	9	1.2	phosphorelay sensor kinase activity	13.5134033514826	7.5
GO:0000166	335	71	93.28	nucleotide binding	2.34672558233575	0.76114922813036
GO:0000981	195	82	55.58	DNA-binding transcription factor activity, RNA polymerase II-specific	4.77113559392584	1.47535084562792
GO:0001882	130	24	34.49	nucleoside binding	1.46682764892513	0.695853870687156
GO:0001883	126	21	33.61	purine nucleoside binding	2.00663749776186	0.624814043439453
GO:0003700	239	93	67.35	DNA-binding transcription factor activity	3.85305172110686	1.38084632516704
GO:0003735	84	4	12.84	structural constituent of ribosome	2.15798269471578	0.311526479750779
GO:0003774	17	11	2.94	motor activity	6.64664544188256	3.74149659863946
GO:0003777	11	6	2.31	microtubule motor activity	2.2045936289163	2.5974025974026
GO:0003887	8	7	1.7	DNA-directed DNA polymerase activity	5.34205332131763	4.11764705882353
GO:0003924	75	12	20.42	GTPase activity	1.5617043243721	0.587659157688541
GO:0004252	42	17	10.76	serine-type endopeptidase activity	1.57482941483884	1.57992565055762
GO:0004312	24	21	1.07	fatty acid synthase activity	85.8755765327529	19.6261682242991
GO:0004315	22	21	0.92	3-oxoacyl-[acyl-carrier-protein] synthase activity	100.863729356926	22.8260869565217
GO:0004568	16	1	4.67	chitinase activity	1.36519751085496	0.214132762312634
GO:0004620	17	8	4.38	phospholipase activity	1.35410837703244	1.82648401826484
GO:0004672	128	46	31.21	protein kinase activity	2.7007742997025	1.47388657481576
GO:0004673	10	9	1.2	protein histidine kinase activity	13.5134033514826	7.5
GO:0004806	11	7	3.16	triglyceride lipase activity	1.98320826506579	2.21518987341772
GO:0004842	37	14	8.76	ubiquitin-protein transferase activity	1.37852876814772	1.59817351598174
GO:0004843	20	10	4.98	thiol-dependent ubiquitin-specific protease activity	2.03302550525438	2.00803212851406
GO:0005085	21	15	3.45	guanyl-nucleotide exchange factor activity	11.0246986864763	4.34782608695652
GO:0005096	12	6	3.04	GTPase activator activity	1.30872874976313	1.97368421052632
GO:0005215	222	75	54.81	transporter activity	2.90561344278346	1.36836343732895
GO:0005488	1673	468	430.96	binding	2.15109243690863	1.08594765175422
GO:0005515	250	71	56.68	protein binding	1.58513808087162	1.25264643613267
GO:0005525	120	18	32.38	GTP binding	2.57314604770889	0.555898702903026
GO:0008017	12	7	2.92	microtubule binding	2.22309420354577	2.3972602739726
GO:0008081	28	13	7.63	phosphoric diester hydrolase activity	1.65418608110782	1.70380078636959
GO:0008092	57	23	12.88	cytoskeletal protein binding	2.90083326045299	1.78571428571429
GO:0008144	89	15	25.37	drug binding	1.8615979048883	0.591249507292077
GO:0008234	36	16	9.2	cysteine-type peptidase activity	2.04290687221284	1.73913043478261
GO:0008270	345	122	89.56	zinc ion binding	4.5051574168467	1.36221527467619
GO:0008271	6	4	1.58	secondary active sulfate transmembrane transporter activity	1.60586451492242	2.53164556962025
GO:0009055	17	0	3.95	electron transfer activity	1.63755111044275	0
GO:0015085	10	6	2.33	calcium ion transmembrane transporter activity	2.22272882129426	2.57510729613734
GO:0015116	6	4	1.58	sulfate transmembrane transporter activity	1.60586451492242	2.53164556962025
GO:0015291	33	15	9.82	secondary active transmembrane transporter activity	1.32253616610403	1.52749490835031
GO:0015399	68	41	12.75	primary active transmembrane transporter activity	18.0028657373247	3.2156862745098
GO:0015405	68	41	12.75	P-P-bond-hydrolysis-driven transmembrane transporter activity	18.0028657373247	3.2156862745098
GO:0015631	20	11	4.78	tubulin binding	2.96665098511435	2.30125523012552
GO:0015662	8	7	1.59	ATPase activity, coupled to transmembrane movement of ions, phosphorylative mechanism	5.79298892865363	4.40251572327044
GO:0015926	14	7	3.72	glucosidase activity	1.32970760470171	1.88172043010753
GO:0016298	28	15	7.54	lipase activity	2.84603730517343	1.9893899204244
GO:0016462	374	132	94.28	pyrophosphatase activity	5.60447790125483	1.40008485362749
GO:0016491	528	115	143.88	oxidoreductase activity	2.61612555360758	0.799277175423964
GO:0016620	26	3	8	oxidoreductase activity, acting on the aldehyde or oxo group of donors, NAD or NADP as acceptor	1.48156371501407	0.375
GO:0016702	17	1	4.62	oxidoreductase activity, acting on single donors with incorporation of molecular oxygen, incorporation of two atoms of oxygen	1.31922542849135	0.216450216450216
GO:0016709	21	2	6.2	oxidoreductase activity, acting on paired donors, with incorporation or reduction of molecular oxygen, NAD(P)H as one donor, and incorporation of one atom of oxygen	1.35736362418077	0.32258064516129
GO:0016740	889	234	211.54	transferase activity	1.32703830652365	1.10617377328165
GO:0016746	159	51	33.62	transferase activity, transferring acyl groups	3.22600033768856	1.51695419393218
GO:0016747	123	39	23.69	transferase activity, transferring acyl groups other than amino-acyl groups	3.40485518851567	1.64626424651752
GO:0016757	112	35	26.23	transferase activity, transferring glycosyl groups	1.3239089374731	1.33434998093786
GO:0016758	64	24	14.52	transferase activity, transferring hexosyl groups	2.35928133966252	1.65289256198347
GO:0016773	183	61	46.09	phosphotransferase activity, alcohol group as acceptor	2.02668974873275	1.32349750488175
GO:0016775	10	9	1.2	phosphotransferase activity, nitrogenous group as acceptor	13.5134033514826	7.5
GO:0016787	1177	343	305.58	hydrolase activity	2.49934475982752	1.12245565809281
GO:0016817	375	132	94.29	hydrolase activity, acting on acid anhydrides	5.59744410499858	1.39993636652879
GO:0016818	375	132	94.29	hydrolase activity, acting on acid anhydrides, in phosphorus-containing anhydrides	5.59744410499858	1.39993636652879
GO:0016829	158	23	37.65	lyase activity	2.27441093407007	0.610889774236388
GO:0016835	55	8	14.55	carbon-oxygen lyase activity	1.35868470832032	0.549828178694158
GO:0016853	81	7	20.02	isomerase activity	3.15005295172623	0.34965034965035
GO:0016860	17	0	4.22	intramolecular oxidoreductase activity	1.75468273699655	0
GO:0016874	139	48	37.43	ligase activity	1.40178736076313	1.28239380176329
GO:0016887	167	82	38.44	ATPase activity	15.4876141554932	2.13319458896982
GO:0016888	6	4	1.71	endodeoxyribonuclease activity, producing 5'-phosphomonoesters	1.41787207805394	2.33918128654971
GO:0016903	30	4	9.05	oxidoreductase activity, acting on the aldehyde or oxo group of donors	1.35952362265909	0.441988950276243
GO:0017056	11	8	2.46	structural constituent of nuclear pore	4.22341102976402	3.2520325203252
GO:0017076	129	21	34.85	purine nucleotide binding	2.28078403392676	0.602582496413199
GO:0017111	363	131	91.62	nucleoside-triphosphatase activity	6.19968390525687	1.42981881685222
GO:0019001	120	18	32.38	guanyl nucleotide binding	2.57314604770889	0.555898702903026
GO:0019783	20	10	4.98	ubiquitin-like protein-specific protease activity	2.03302550525438	2.00803212851406
GO:0019829	24	13	4.92	cation-transporting ATPase activity	4.37593067434335	2.64227642276423
GO:0019842	101	46	23.97	vitamin binding	6.73260509098853	1.91906549853984
GO:0019899	62	28	13.01	enzyme binding	5.5981410788981	2.152190622598
GO:0022804	101	56	22.57	active transmembrane transporter activity	15.1754573092924	2.48116969428445
GO:0022853	27	14	5.54	active ion transmembrane transporter activity	4.27768340334205	2.52707581227437
GO:0022857	216	74	53.23	transmembrane transporter activity	3.1190892856342	1.39019349990607
GO:0030170	53	9	16.78	pyridoxal phosphate binding	1.68527454828106	0.536352800953516
GO:0031177	34	32	3.26	phosphopantetheine binding	62.4080865776771	9.8159509202454
GO:0032549	130	24	34.49	ribonucleoside binding	1.46682764892513	0.695853870687156
GO:0032550	126	21	33.61	purine ribonucleoside binding	2.00663749776186	0.624814043439453
GO:0032553	147	26	39.49	ribonucleotide binding	1.97747246416301	0.658394530260825
GO:0032555	127	21	34.41	purine ribonucleotide binding	2.18699420772199	0.610287707061901
GO:0032561	120	18	32.38	guanyl ribonucleotide binding	2.57314604770889	0.555898702903026
GO:0033218	46	34	5.99	amide binding	34.1103534504149	5.67612687813022
GO:0034061	9	7	2.01	DNA polymerase activity	4.19423461891349	3.48258706467662
GO:0035639	120	18	32.38	purine ribonucleoside triphosphate binding	2.57314604770889	0.555898702903026
GO:0036459	20	10	4.98	thiol-dependent ubiquitinyl hydrolase activity	2.03302550525438	2.00803212851406
GO:0042281	7	6	1.24	dolichyl pyrophosphate Man9GlcNAc2 alpha-1,3-glucosyltransferase activity	5.61753042471911	4.83870967741935
GO:0042623	111	62	22.36	ATPase activity, coupled	20.635877586523	2.77280858676207
GO:0042625	25	14	5.15	ATPase coupled ion transmembrane transporter activity	4.94160586105462	2.71844660194175
GO:0042626	66	41	12.36	ATPase activity, coupled to transmembrane movement of substances	19.0239015548469	3.31715210355987
GO:0042802	8	4	1.72	identical protein binding	1.30499070317204	2.32558139534884
GO:0043167	1028	308	278.12	ion binding	1.83054335838054	1.10743563929239
GO:0043169	635	198	172.7	cation binding	1.86086393925233	1.14649681528662
GO:0043492	66	41	12.36	ATPase activity, coupled to movement of substances	19.0239015548469	3.31715210355987
GO:0044877	40	14	8.72	protein-containing complex binding	1.37394678355085	1.60550458715596
GO:0046527	16	9	3.37	glucosyltransferase activity	3.26381228955809	2.67062314540059
GO:0046872	632	198	171.71	metal ion binding	1.98640218054964	1.1531069827034
GO:0046914	546	179	149.97	transition metal ion binding	2.56856553966814	1.19357204774288
GO:0047834	24	0	5.42	D-threo-aldose 1-dehydrogenase activity	2.0982113334019	0
GO:0051015	6	4	0.95	actin filament binding	3.19153537073566	4.21052631578947
GO:0051020	38	22	7.68	GTPase binding	8.19812522036531	2.86458333333333
GO:0051213	54	5	13.6	dioxygenase activity	2.17707907277445	0.367647058823529
GO:0070279	53	9	16.78	vitamin B6 binding	1.68527454828106	0.536352800953516
GO:0070403	11	0	2.94	NAD+ binding	1.34803628003448	0
GO:0070615	22	12	4.15	nucleosome-dependent ATPase activity	4.74248806240139	2.89156626506024
GO:0072341	35	32	3.58	modified amino acid binding	56.0996171192837	8.93854748603352
GO:0097159	735	175	204.02	organic cyclic compound binding	2.09895558051367	0.857759043231056
GO:0098772	113	38	22.48	molecular function regulator	3.6666324402683	1.69039145907473
GO:0101005	22	11	5.53	ubiquitinyl hydrolase activity	2.15316911837092	1.98915009041591
GO:0140096	519	156	135.34	catalytic activity, acting on a protein	1.56898180537045	1.1526525786907
GO:0140097	53	21	14.31	catalytic activity, acting on DNA	1.42975466651833	1.46750524109015
GO:0140110	269	99	72.76	transcription regulator activity	3.71867955521001	1.36063771302914
GO:1901265	335	71	93.28	nucleoside phosphate binding	2.34672558233575	0.76114922813036
GO:1901363	734	175	203.79	heterocyclic compound binding	2.0735527018661	0.858727121055989
GO:1901682	7	5	1.95	sulfur compound transmembrane transporter activity	1.99746704700794	2.56410256410256
