## Additional File 30 for "The extrachromosomal circular DNAs of the rice blast pathogen *Magnaporthe oryzae* contain a wide variety of LTR retrotransposons, genes, and effectors"

	annotated	observed	expected	terms	chi	observed_expected_ratio
GO:0000045	7	4	1.54	autophagosome assembly	1.60786824234443	2.5974025974026
GO:0000160	14	12	2.12	phosphorelay signal transduction system	12.7880860735614	5.66037735849057
GO:0000226	16	8	4.48	microtubule cytoskeleton organization	1.30581469809269	1.78571428571429
GO:0000281	9	6	2.47	mitotic cytokinesis	2.08196880739945	2.42914979757085
GO:0000910	10	6	2.53	cytokinesis	1.94000803656668	2.37154150197628
GO:0006081	18	0	3.9	cellular aldehyde metabolic process	1.5964779616395	0
GO:0006091	69	8	16.79	generation of precursor metabolites and energy	1.89357895935294	0.476474091721263
GO:0006101	17	1	4.73	citrate metabolic process	1.36675702710991	0.211416490486258
GO:0006139	1043	242	270.08	nucleobase-containing compound metabolic process	1.75282672011189	0.896030805687204
GO:0006351	347	116	94.2	transcription, DNA-templated	2.26255345231501	1.23142250530786
GO:0006355	266	99	76.83	regulation of transcription, DNA-templated	2.75788394150073	1.28855915657946
GO:0006357	249	96	72.54	regulation of transcription by RNA polymerase II	3.18095435469426	1.32340777502068
GO:0006364	84	12	20.47	rRNA processing	1.53165585032091	0.586223742061553
GO:0006366	271	98	77.07	transcription by RNA polymerase II	2.48756721919281	1.27157129881926
GO:0006396	277	41	66.25	RNA processing	3.66472270865843	0.618867924528302
GO:0006399	112	14	30.42	tRNA metabolic process	3.41049626359192	0.460223537146614
GO:0006400	40	2	10.95	tRNA modification	2.85115301678558	0.182648401826484
GO:0006417	27	10	5.4	regulation of translation	1.57851078556057	1.85185185185185
GO:0006457	39	3	10.2	protein folding	2.07931833473619	0.294117647058824
GO:0006488	13	6	2.64	dolichol-linked oligosaccharide biosynthetic process	1.69179823360016	2.27272727272727
GO:0006490	14	6	2.97	oligosaccharide-lipid intermediate biosynthetic process	1.32583561334675	2.02020202020202
GO:0006497	24	2	7.06	protein lipidation	1.64031587779261	0.28328611898017
GO:0006505	22	2	6.48	GPI anchor metabolic process	1.44972546134405	0.308641975308642
GO:0006506	22	2	6.48	GPI anchor biosynthetic process	1.44972546134405	0.308641975308642
GO:0006576	18	1	4.88	cellular biogenic amine metabolic process	1.40744795948045	0.204918032786885
GO:0006629	247	86	59.38	lipid metabolic process	4.39309964851774	1.4482990906029
GO:0006631	45	24	6.53	fatty acid metabolic process	12.9484205608677	3.67534456355283
GO:0006633	36	23	4.13	fatty acid biosynthetic process	22.3624911668287	5.56900726392252
GO:0006643	33	2	9.54	membrane lipid metabolic process	2.44213237357965	0.209643605870021
GO:0006661	26	3	7.6	phosphatidylinositol biosynthetic process	1.33327120739336	0.394736842105263
GO:0006664	22	2	6.48	glycolipid metabolic process	1.44972546134405	0.308641975308642
GO:0006665	11	0	3.06	sphingolipid metabolic process	1.40702116123863	0
GO:0006725	1125	252	291.02	cellular aromatic compound metabolic process	2.90712661224077	0.865919868050306
GO:0006732	107	14	26.77	coenzyme metabolic process	2.42004602478697	0.522973477773627
GO:0006733	44	4	11.04	oxidoreduction coenzyme metabolic process	1.86126596585614	0.36231884057971
GO:0006753	132	17	32.75	nucleoside phosphate metabolic process	2.9136818819642	0.519083969465649
GO:0006754	33	3	7.98	ATP biosynthetic process	1.37710042425983	0.37593984962406
GO:0006779	14	0	3.48	porphyrin-containing compound biosynthetic process	1.50773891172915	0
GO:0006783	14	0	3.48	heme biosynthetic process	1.50773891172915	0
GO:0006790	84	12	20.44	sulfur compound metabolic process	1.52434058061937	0.587084148727984
GO:0006807	2060	493	533.93	nitrogen compound metabolic process	2.90231558655945	0.923342011125054
GO:0006816	11	6	2.91	calcium ion transport	1.46370046338531	2.06185567010309
GO:0006839	24	1	5.3	mitochondrial transport	1.4712238045732	0.188679245283019
GO:0006914	31	14	7.55	autophagy	2.17285995916364	1.85430463576159
GO:0007017	33	14	8.85	microtubule-based process	1.37677250234549	1.5819209039548
GO:0007020	7	5	2.04	microtubule nucleation	1.86281794728223	2.45098039215686
GO:0007154	134	60	32.52	cell communication	7.77580316724474	1.8450184501845
GO:0007165	129	59	30.83	signal transduction	8.49439504362137	1.91372040220564
GO:0007264	23	12	5.55	small GTPase mediated signal transduction	2.7918856726646	2.16216216216216
GO:0007265	9	7	2.13	Ras protein signal transduction	3.88163173923511	3.28638497652582
GO:0008033	65	4	16.32	tRNA processing	3.42535456441673	0.245098039215686
GO:0008610	128	43	29.99	lipid biosynthetic process	2.24193814140031	1.43381127042347
GO:0008643	21	2	7.06	carbohydrate transport	1.72135199277335	0.28328611898017
GO:0008654	51	7	14.89	phospholipid biosynthetic process	1.84438778507061	0.470114170584285
GO:0009072	37	4	9.74	aromatic amino acid family metabolic process	1.50568489788669	0.410677618069815
GO:0009108	80	10	19.25	coenzyme biosynthetic process	1.84064604382779	0.519480519480519
GO:0009117	132	17	32.75	nucleotide metabolic process	2.9136818819642	0.519083969465649
GO:0009165	97	13	23.85	nucleotide biosynthetic process	2.02236264895453	0.545073375262054
GO:0009247	22	2	6.48	glycolipid biosynthetic process	1.44972546134405	0.308641975308642
GO:0009308	26	2	7.43	amine metabolic process	1.74585379951818	0.269179004037685
GO:0009451	60	4	15.75	RNA modification	3.29658978476625	0.253968253968254
GO:0009605	12	6	2.98	response to external stimulus	1.36395854530416	2.01342281879195
GO:0009889	302	111	84.42	regulation of biosynthetic process	3.4559438888099	1.31485429992893
GO:0009966	21	10	4.53	regulation of signal transduction	2.44167876084063	2.2075055187638
GO:0010468	321	118	89.72	regulation of gene expression	3.66871937488922	1.31520285332144
GO:0010556	297	111	83.41	regulation of macromolecule biosynthetic process	3.7251966959231	1.33077568636854
GO:0010608	29	11	6.07	posttranscriptional regulation of gene expression	1.62132581458358	1.81219110378913
GO:0010646	21	10	4.53	regulation of cell communication	2.44167876084063	2.2075055187638
GO:0016050	6	4	1.39	vesicle organization	1.93987244757375	2.87769784172662
GO:0016053	158	49	36.48	organic acid biosynthetic process	1.80311456155031	1.34320175438596
GO:0016072	87	13	21.58	rRNA metabolic process	1.50782352258492	0.602409638554217
GO:0016236	11	7	2.44	macroautophagy	3.03629889627851	2.86885245901639
GO:0016579	19	11	4.99	protein deubiquitination	2.77496646537195	2.20440881763527
GO:0017144	160	23	39.74	drug metabolic process	2.76326635996008	0.578761952692501
GO:0019219	276	102	79.39	regulation of nucleobase-containing compound metabolic process	2.77643969574864	1.2847965738758
GO:0019222	376	130	103.18	regulation of metabolic process	2.99898910048955	1.25993409575499
GO:0019359	30	3	8.07	nicotinamide nucleotide biosynthetic process	1.44348241906749	0.371747211895911
GO:0019362	37	4	9.77	pyridine nucleotide metabolic process	1.5156738679944	0.409416581371546
GO:0019363	30	3	8.07	pyridine nucleotide biosynthetic process	1.44348241906749	0.371747211895911
GO:0019637	229	40	57.8	organophosphate metabolic process	2.29163338706301	0.69204152249135
GO:0019693	102	15	24.53	ribose phosphate metabolic process	1.59979739147421	0.611496127191194
GO:0022900	30	2	6.56	electron transport chain	1.36470025762478	0.304878048780488
GO:0023051	21	10	4.53	regulation of signaling	2.44167876084063	2.2075055187638
GO:0023052	129	59	30.83	signaling	8.49439504362137	1.91372040220564
GO:0030258	21	11	5.39	lipid modification	2.30659188406613	2.04081632653061
GO:0031109	7	5	2.04	microtubule polymerization or depolymerization	1.86281794728223	2.45098039215686
GO:0031323	350	120	96.54	regulation of cellular metabolic process	2.51979757514921	1.24300807955252
GO:0031326	302	111	84.42	regulation of cellular biosynthetic process	3.4559438888099	1.31485429992893
GO:0031505	6	4	1.32	fungal-type cell wall organization	2.08556329415669	3.03030303030303
GO:0031577	7	4	1.65	spindle checkpoint	1.44125324750821	2.42424242424242
GO:0032506	8	5	2.2	cytokinetic process	1.57777164116171	2.27272727272727
GO:0032774	356	118	97.02	RNA biosynthetic process	2.08263301579503	1.21624407338693
GO:0032787	92	30	18.55	monocarboxylic acid metabolic process	2.5813913943721	1.61725067385445
GO:0032984	14	0	3.67	protein-containing complex disassembly	1.59459726426612	0
GO:0033014	14	0	3.48	tetrapyrrole biosynthetic process	1.50773891172915	0
GO:0034248	28	10	5.7	regulation of cellular amide metabolic process	1.36794978983683	1.75438596491228
GO:0034470	149	17	36.73	ncRNA processing	3.89358082322965	0.46283691805064
GO:0034641	1247	281	318.47	cellular nitrogen compound metabolic process	2.61310620667728	0.882343705843564
GO:0034660	194	28	50.41	ncRNA metabolic process	3.79746619848467	0.555445348145209
GO:0035556	84	43	19.73	intracellular signal transduction	8.86107173639485	2.17942219969589
GO:0042157	25	2	7.3	lipoprotein metabolic process	1.71525555718795	0.273972602739726
GO:0042158	24	2	7.06	lipoprotein biosynthetic process	1.64031587779261	0.28328611898017
GO:0042254	118	18	29.41	ribosome biogenesis	1.86861378638299	0.612036722203332
GO:0043087	18	10	4.48	regulation of GTPase activity	2.59267783246018	2.23214285714286
GO:0043900	8	4	1.61	regulation of multi-organism process	1.45725612774142	2.48447204968944
GO:0044106	19	1	5.2	cellular amine metabolic process	1.51981524781721	0.192307692307692
GO:0044255	173	63	40.82	cellular lipid metabolic process	4.32378033196281	1.54336109750122
GO:0044282	60	9	15.82	small molecule catabolic process	1.35842736999657	0.56890012642225
GO:0045017	37	5	10.96	glycerolipid biosynthetic process	1.510172101799	0.456204379562044
GO:0045839	9	5	2.25	negative regulation of mitotic nuclear division	1.468049865528	2.22222222222222
GO:0045841	7	4	1.65	negative regulation of mitotic metaphase/anaphase transition	1.44125324750821	2.42424242424242
GO:0046394	158	49	36.48	carboxylic acid biosynthetic process	1.80311456155031	1.34320175438596
GO:0046467	25	2	7.25	membrane lipid biosynthetic process	1.69506244534981	0.275862068965517
GO:0046474	35	4	10.25	glycerophospholipid biosynthetic process	1.70806704935129	0.390243902439024
GO:0046483	1123	252	289.34	heterocycle metabolic process	2.70499758024843	0.870947674016728
GO:0046496	37	4	9.77	nicotinamide nucleotide metabolic process	1.5156738679944	0.409416581371546
GO:0046578	7	6	1.34	regulation of Ras protein signal transduction	5.12804692386546	4.47761194029851
GO:0046785	7	5	2.04	microtubule polymerization	1.86281794728223	2.45098039215686
GO:0046834	10	5	2.17	lipid phosphorylation	1.52700387334118	2.30414746543779
GO:0046854	9	5	1.81	phosphatidylinositol phosphorylation	2.10158599166568	2.76243093922652
GO:0048519	81	30	20.14	negative regulation of biological process	1.98509067782133	1.48957298907646
GO:0048583	27	13	5.92	regulation of response to stimulus	3.02188471576278	2.19594594594595
GO:0050789	543	201	143.95	regulation of biological process	8.83114232649629	1.39631816602987
GO:0050790	102	36	23.24	regulation of catalytic activity	2.64557968671034	1.54905335628227
GO:0050794	508	188	135.24	regulation of cellular process	8.02526233108267	1.39012126589766
GO:0050896	327	109	82	response to stimulus	3.52270975176023	1.32926829268293
GO:0051056	8	7	1.44	regulation of small GTPase mediated signal transduction	6.51769339110364	4.86111111111111
GO:0051171	346	120	95.52	regulation of nitrogen compound metabolic process	2.72722963146075	1.25628140703518
GO:0051186	162	26	39.88	cofactor metabolic process	2.0185257648457	0.651955867602808
GO:0051187	9	7	2.64	cofactor catabolic process	2.85677402258794	2.65151515151515
GO:0051188	99	12	24.41	cofactor biosynthetic process	2.47617040280977	0.491601802539943
GO:0051252	270	100	78.16	regulation of RNA metabolic process	2.65638183126119	1.27942681678608
GO:0051336	36	14	7.63	regulation of hydrolase activity	2.04257623108448	1.8348623853211
GO:0051716	307	106	77.11	cellular response to stimulus	4.15803130280952	1.37465957722734
GO:0055067	8	5	2.21	monovalent inorganic cation homeostasis	1.56549383847584	2.26244343891403
GO:0055086	179	24	43.61	nucleobase-containing small molecule metabolic process	3.33577201377405	0.550332492547581
GO:0055114	60	7	14.9	oxidation-reduction process	1.76242302561489	0.469798657718121
GO:0060255	369	128	101.65	regulation of macromolecule metabolic process	2.94616657652262	1.25922282341367
GO:0061640	10	6	2.53	cytoskeleton-dependent cytokinesis	1.94000803656668	2.37154150197628
GO:0061919	31	14	7.55	process utilizing autophagic mechanism	2.17285995916364	1.85430463576159
GO:0065007	651	233	170.5	biological regulation	9.20812072354267	1.36656891495601
GO:0065009	106	36	24.68	regulation of molecular function	2.08046485963174	1.45867098865478
GO:0070646	22	12	5.78	protein modification by small protein removal	2.6012314001097	2.07612456747405
GO:0070647	81	32	20.93	protein modification by small protein conjugation or removal	2.34989605220071	1.52890587673196
GO:0070972	15	0	3.84	protein localization to endoplasmic reticulum	1.64201892546225	0
GO:0071174	7	4	1.65	mitotic spindle checkpoint	1.44125324750821	2.42424242424242
GO:0071214	7	5	1.88	cellular response to abiotic stimulus	2.11152100039266	2.65957446808511
GO:0071852	8	5	2.02	fungal-type cell wall organization or biogenesis	1.81851698036459	2.47524752475248
GO:0071897	14	8	3.87	DNA biosynthetic process	1.87324666395594	2.0671834625323
GO:0071941	7	5	1.91	nitrogen cycle metabolic process	2.0618917377461	2.61780104712042
GO:0072330	63	27	10.44	monocarboxylic acid biosynthetic process	7.79009107716456	2.58620689655172
GO:0072350	18	1	5.02	tricarboxylic acid metabolic process	1.46696761202279	0.199203187250996
GO:0072521	95	14	22.8	purine-containing compound metabolic process	1.49226027396653	0.614035087719298
GO:0072524	42	4	10.81	pyridine-containing compound metabolic process	1.80686845222689	0.370027752081406
GO:0072525	35	3	9.11	pyridine-containing compound biosynthetic process	1.74479475149911	0.329308452250274
GO:0080090	351	121	96.78	regulation of primary metabolic process	2.6521676758109	1.25025831783426
GO:0090407	165	22	41.79	organophosphate biosynthetic process	3.54513754367538	0.526441732471883
GO:0097659	350	117	95.07	nucleic acid-templated transcription	2.26990429368031	1.23067213632061
GO:0104004	7	5	1.88	cellular response to environmental stimulus	2.11152100039266	2.65957446808511
GO:1901135	260	44	64.86	carbohydrate derivative metabolic process	2.72097620797091	0.678384212149245
GO:1901293	97	13	23.85	nucleoside phosphate biosynthetic process	2.02236264895453	0.545073375262054
GO:1901360	1168	261	300.85	organic cyclic compound metabolic process	2.96768021095487	0.867541964434103
GO:1901564	1286	297	331.01	organonitrogen compound metabolic process	2.19820993141665	0.897253859400018
GO:1901566	477	90	120.86	organonitrogen compound biosynthetic process	3.32183845064123	0.744663246731756
GO:1902100	7	4	1.65	negative regulation of metaphase/anaphase transition of cell cycle	1.44125324750821	2.42424242424242
GO:1902410	7	5	2.01	mitotic cytokinetic process	1.90659989995907	2.48756218905473
GO:1902531	17	9	3.81	regulation of intracellular signal transduction	2.60490262582815	2.36220472440945
GO:1903506	266	99	76.83	regulation of nucleic acid-templated transcription	2.75788394150073	1.28855915657946
GO:1903509	22	2	6.48	liposaccharide metabolic process	1.44972546134405	0.308641975308642
GO:1905037	7	4	1.54	autophagosome organization	1.60786824234443	2.5974025974026
GO:1905819	7	4	1.65	negative regulation of chromosome separation	1.44125324750821	2.42424242424242
GO:2000112	297	111	83.41	regulation of cellular macromolecule biosynthetic process	3.7251966959231	1.33077568636854
GO:2000816	7	4	1.65	negative regulation of mitotic sister chromatid separation	1.44125324750821	2.42424242424242
GO:2001141	266	99	76.83	regulation of RNA biosynthetic process	2.75788394150073	1.28855915657946
