## Additional File 34 for "The extrachromosomal circular DNAs of the rice blast pathogen *Magnaporthe oryzae* contain a wide variety of LTR retrotransposons, genes, and effectors"

organism	circularome_study	genome	genome_source	gene_annotation	gene_annotation_source	te_annotation	te_annotation_source	notes
O. sativa	This study	GCF_001433935.1	RefSeq	GCF_001433935.1	RefSeq	GCF_001433935.1	RefSeq	none
O. sativa	Lanciano et al 2017	GCF_001433935.1	RefSeq	GCF_001433935.1	RefSeq	GCF_001433935.1	RefSeq	none
S. cerevisiae	Møller et al 2015	GCA_000146045.2	GenBank	version_R64	Saccharomyces Genome Database (yeastgenome.org)	version_R64	Saccharomyces Genome Database (yeastgenome.org)	single end illumina sequencing data, calling eccDNA forming regions was done using three junction split reads rather than two junction split reads and an opposite facing read pair
A. thaliana	Lanciano et al 2017	TAIR10	Arabidopsis.org	GCA_000001735.2	GenBank	TAIR10	Arabidopsis.org	TE sequences were obtained and annotated using RepeatMasker version 4.1.1 (-cutoff 250, default settings otherwise)
A. thaliana	Wang et al 2021	TAIR10	Arabidopsis.org	GCA_000001735.2	GenBank	TAIR10	Arabidopsis.org	TE sequences were obtained and annotated using RepeatMasker version 4.1.1 (-cutoff 250, default settings otherwise)
H. sapiens	Møller et al 2018	GCF_000001405.25	RefSeq	GCF_000001405.25	RefSeq	GCF_000001405.25	RefSeq	none
